# Detection of phylogenetic core groups in diverse microbial ecosystems

**DOI:** 10.1101/2020.01.07.896985

**Authors:** Marcos Parras-Moltó, Daniel Aguirre de Cárcer

## Abstract

The detection and subsequent analysis of phylogenetic core groups (PCGs) in a microbial ecosystem has been recently proposed as a potentially important analytical framework with which to increase our understanding of its structure and function. However, it was still unclear whether PCGs represented an infrequent phenomenon in nature. Here we provide evidence of PCGs in a large and diverse array of environments, which seems to indicate that their existence is indeed a predominant feature of microbial ecosystems. Moreover, we offer dedicated scripts to examine the presence and characteristics of PCGs in other microbial community datasets.
