## Supplementary material 1 for "Detection of phylogenetic core groups in diverse microbial ecosystems": results_stats.txt

Node	Leaves	Mean	Desv	Max
364029	1	0	0	0
Node38725	195	0.0949222111968709	0.02453745441607613053	0.1787
Node37154	557	0.103233194081901	0.04659770806273748481	0.2343
Node42164	37	0.102496893553223	0.04198857718563633349	0.1897
Node41635	89	0.124506042379372	0.04517911327988797524	0.2143
Node49289	155	0.167577537868633	0.06130981967112168892	0.2801
Node74661	435	0.12029459817153	0.04609232412213870996	0.2581
Node81179	528	0.0935817571390588	0.02445791161904186373	0.1854
Node84103	230	0.0923633950106322	0.02275744011518971349	0.1638
Node85033	51	0.0772849451410658	0.02744738335245571273	0.1623
Node87615	158	0.0681679577555627	0.02107360873918285501	0.1481
Node87561	79	0.108797027903958	0.02959581533799878270	0.181
Node88358	126	0.0656185741493142	0.01693806522799513841	0.1237
Node87293	208	0.0722560001857963	0.02006842353092591576	0.1668
Node87142	139	0.0698411545037532	0.01885782926441373315	0.1375
Node88776	391	0.058565392532067	0.01456977623264581919	0.1249
Node90719	169	0.091132098401071	0.02513278481538930059	0.1754
Node92215	119	0.0454440759043008	0.01412994089185464357	0.09304
Node91117	939	0.13370735395054	0.03084419398121108303	0.2393
Node94530	60	0.0706962535290796	0.01590723252732077215	0.1203
Node94667	94	0.131472569990851	0.04391258624814086260	0.2506
Node95104	166	0.104125192245912	0.03224123408426110478	0.1867
Node90269	346	0.131892444526353	0.04309586436113226399	0.231
Node97019	255	0.0506233803186575	0.01479830872144060252	0.1307
Node98019	129	0.0487716502361634	0.01437440211119137296	0.1005
Node98174	178	0.0582120305319286	0.02070200377716533990	0.165
Node98840	56	0.0498132576249188	0.01600531977685772450	0.09847
Node98836	138	0.0557163745504549	0.01553541960311432979	0.1333
Node97751	609	0.0601460264830889	0.01458519852064797917	0.1394
Node90131	649	0.0719952604659544	0.02835609910846744096	0.22
Node84988	299	0.0769309500359143	0.01781657223059101792	0.1537
Node83401	483	0.127832925878843	0.04624722654977560922	0.2516
Node32664	464	0.172938565106083	0.04558562991125448954	0.2893
Node1	375	0.177755522516614	0.08181903913436884160	0.4337
34	0	0	0	0
