## Supplementary material 1 for "Detection of phylogenetic core groups in diverse microbial ecosystems": results_stats.txt

Node	Leaves	Mean	Desv	Max
Node37152	724	0.123925515116895	0.04592301521429674156	0.2469
Node90131	2744	0.123847252918765	0.04325866723463565053	0.2766
Node71800	2469	0.1360810861072	0.03892659904651149973	0.2956
Node6144	1591	0.195465484919119	0.05275870793712759225	0.3385
4	0	0	0	0
