## Supplementary material 1 for "Detection of phylogenetic core groups in diverse microbial ecosystems": results.txt

Core	p-value	relation	Abundance	Prevalence	Relative abundances	Min	Max	Average	SD	Leaves	Taxonomy	Leaves number
769222	2.08809742975937e-228	1	[17.0, 125.0, 339.0, 528.0, 76.0, 2380.0, 34.0, 549.0, 115.0, 121.0, 354.0, 529.0, 226.0, 216.0, 49.0, 19.0, 1381.0, 1774.0, 2389.0, 2165.0, 709.0, 1107.0, 890.0, 324.0, 398.0, 312.0, 249.0, 71.0, 1601.0, 34.0, 764.0, 45.0, 336.0, 488.0, 39.0, 678.0, 1467.0, 505.0, 149.0, 154.0, 80.0, 248.0, 981.0, 2648.0, 2791.0, 393.0, 95.0, 321.0, 3043.0, 2176.0, 1566.0, 117.0, 138.0, 158.0, 110.0, 40.0, 84.0,…	0.094	[0.0026533479007335727, 0.014962892027771128, 0.04393468118195956, 0.07706904101591008, 0.010666666666666666, 0.330693344449076, 0.004464285714285714, 0.08078281341965862, 0.014549595141700405, 0.014995662411699095, 0.045055364642993506, 0.0695595003287311, 0.026720264838023172, 0.027407689379520365, 0.005830556877677297, 0.0020329552749839505, 0.20492654696542514, 0.22569974554707378, 0.32028422…	0.0017471063551	0.565591734502	0.11247549948966402	0.12580983531123563	769222;	k__Bacteria;p__Cyanobacteria;c__Chloroplast;o__Streptophyta;f__;g__;s__;	1.0
Node10284	2.08809742975937e-228	1	[19.0, 369.0, 224.0, 91.0, 293.0, 64.0, 133.0, 128.0, 309.0, 148.0, 210.0, 111.0, 229.0, 51.0, 57.0, 703.0, 389.0, 68.0, 71.0, 27.0, 46.0, 114.0, 51.0, 45.0, 54.0, 22.0, 54.0, 80.0, 81.0, 166.0, 205.0, 139.0, 94.0, 8.0, 268.0, 215.0, 63.0, 423.0, 82.0, 160.0, 34.0, 96.0, 263.0, 118.0, 33.0, 1130.0, 138.0, 145.0, 125.0, 125.0, 144.0, 164.0, 31.0, 304.0, 98.0, 93.0, 154.0, 64.0, 174.0, 70.0, 87.0, …	0.024	[0.0029655064772904634, 0.044170457265980366, 0.029030585795749093, 0.013282732447817837, 0.04112280701754386, 0.008892594136445742, 0.017463235294117647, 0.01883460859329017, 0.03909412955465587, 0.01834180195811129, 0.026727758686521573, 0.014595660749506903, 0.02707495861905888, 0.006471259992386753, 0.0067824845311756305, 0.07521934517440616, 0.05772369787802344, 0.008651399491094147, 0.00951…	0.000925069380204	0.279346866726	0.0260459852884827	0.02876504174980904	256643;4306200;4323897;1033018;21324;325906;133568;1074016;4307977;4475886;223097;585221;4473645;4366655;541424;4351337;4299406;1112489;647097;822419;4385617;163192;573270;4344056;4307763;4333416;1863794;1126662;792868;287560;821956;2279387;661838;278413;331752;1125242;819708;1105919;95469;223957;574266;4434375;1060517;360508;617340;934399;217506;318633;2326552;3275744;818935;582997;285908;944197…	k__Bacteria;p__Proteobacteria;c__Betaproteobacteria;o__Burkholderiales;	145.0
Node7263	2.08809742975937e-228	1	[453.0, 262.0, 348.0, 253.0, 486.0, 209.0, 208.0, 173.0, 938.0, 237.0, 381.0, 623.0, 122.0, 300.0, 357.0, 1378.0, 1154.0, 744.0, 991.0, 280.0, 157.0, 2037.0, 725.0, 85.0, 240.0, 186.0, 400.0, 372.0, 638.0, 727.0, 486.0, 2205.0, 684.0, 94.0, 295.0, 1430.0, 183.0, 698.0, 370.0, 326.0, 36.0, 425.0, 302.0, 1095.0, 302.0, 815.0, 655.0, 326.0, 464.0, 180.0, 289.0, 479.0, 366.0, 287.0, 309.0, 1164.0, 10…	0.092	[0.07070391759013579, 0.03136222169020828, 0.04510108864696734, 0.03692891548679025, 0.06821052631578947, 0.029039877726830626, 0.0273109243697479, 0.025456150676868745, 0.11867408906882591, 0.029371669351840376, 0.048491790759831996, 0.08191978961209731, 0.014424213762118705, 0.03806623524933384, 0.04247977153736316, 0.1474427562593623, 0.17124202403917496, 0.09465648854961832, 0.132859632658533…	0.00625130235466	0.811538461538	0.08968380348403539	0.1075840221988544	278702;3487653;606965;4383166;136395;1107819;4386920;225259;981179;108328;4312335;279948;4335789;162230;141764;4456891;888396;174873;641641;812851;223206;248521;553557;246315;143362;155859;218114;997375;4334695;265496;1147983;288912;656774;4482598;4394926;4466618;4298205;922761;4404220;3082361;3833244;156722;588216;1124268;7954;889025;1125869;4337253;4333705;4216839;932848;1120966;144640;4410974;…	k__Bacteria;p__Proteobacteria;	861.0
Node22181	2.08809742975937e-228	1	[3.0, 108.0, 298.0, 241.0, 59.0, 686.0, 45.0, 175.0, 159.0, 85.0, 107.0, 315.0, 209.0, 162.0, 27.0, 27.0, 374.0, 708.0, 1370.0, 644.0, 270.0, 784.0, 596.0, 294.0, 173.0, 199.0, 179.0, 66.0, 52.0, 25.0, 344.0, 20.0, 160.0, 277.0, 15.0, 487.0, 1115.0, 312.0, 71.0, 90.0, 89.0, 96.0, 896.0, 1899.0, 1544.0, 272.0, 148.0, 349.0, 2039.0, 1787.0, 1462.0, 175.0, 80.0, 65.0, 35.0, 13.0, 18.0, 78.0, 148.0, …	0.056	[0.00046823786483533636, 0.012927938711994253, 0.03862104717470192, 0.035177346372792295, 0.008280701754385965, 0.09531749340002779, 0.005908613445378151, 0.025750441436138905, 0.020116396761133602, 0.010534143016482835, 0.013618429425989563, 0.04142011834319527, 0.024710333412154173, 0.020555767034640272, 0.0032127558305568775, 0.002888936443398245, 0.05549784834545185, 0.0900763358778626, 0.183…	0.000363328085261	0.379870806418	0.07270892519424209	0.08360637027606208	3035626;2035238;3746876;4410245;2426771;3464844;2927689;	k__Bacteria;p__Proteobacteria;c__Alphaproteobacteria;o__Rickettsiales;f__mitochondria;	7.0
Node23701	2.08809742975937e-228	1	[16.0, 2989.0, 1106.0, 1721.0, 1544.0, 1086.0, 1191.0, 1330.0, 2858.0, 1501.0, 3810.0, 648.0, 1026.0, 1557.0, 2292.0, 2009.0, 244.0, 1191.0, 617.0, 1884.0, 2075.0, 72.0, 1579.0, 139.0, 2396.0, 1138.0, 2299.0, 1112.0, 1293.0, 826.0, 2241.0, 630.0, 908.0, 2045.0, 974.0, 624.0, 1774.0, 2558.0, 1442.0, 1512.0, 176.0, 2439.0, 1781.0, 560.0, 774.0, 2466.0, 1460.0, 2279.0, 14.0, 27.0, 103.0, 1206.0, 113…	0.211	[0.0024972686124551274, 0.3577926741680632, 0.14333851736651115, 0.2512042037658736, 0.21670175438596492, 0.15089620675281368, 0.1563813025210084, 0.19570335491465568, 0.3615890688259109, 0.18602057256165572, 0.48491790759832, 0.08520710059171598, 0.1213052731142114, 0.19756376094404263, 0.2727272727272727, 0.2149582709180398, 0.036207152396497994, 0.15152671755725192, 0.08271886311838048, 0.2719…	0.0010989010989	0.49039126227	0.1906938655388519	0.12311312030487793	243743;486085;222868;944202;582921;2406507;217266;823202;4396025;568130;348588;1143645;4449609;1074801;1111944;926588;307995;348478;243129;332304;666440;4479484;907206;1145810;590099;580312;1131157;560304;949332;1090165;269203;4453466;579577;580992;1118300;102915;3621664;875845;1003206;259371;99326;1131654;4463045;90335;3625859;146007;187879;715885;4310487;2254354;334409;817982;1110821;4321427;32…	k__Bacteria;p__Proteobacteria;c__Alphaproteobacteria;o__Sphingomonadales;f__Sphingomonadaceae;g__Sphingomonas;	74.0
Node20385	2.08809742975937e-228	1	[111.0, 239.0, 967.0, 1049.0, 284.0, 296.0, 770.0, 361.0, 312.0, 1171.0, 126.0, 914.0, 984.0, 1217.0, 437.0, 1140.0, 160.0, 700.0, 485.0, 203.0, 300.0, 268.0, 1138.0, 57.0, 269.0, 850.0, 425.0, 435.0, 835.0, 264.0, 131.0, 464.0, 900.0, 1244.0, 752.0, 541.0, 211.0, 157.0, 330.0, 321.0, 38.0, 286.0, 1220.0, 81.0, 97.0, 111.0, 160.0, 960.0, 237.0, 122.0, 66.0, 212.0, 776.0, 254.0, 274.0, 95.0, 778.0…	0.066	[0.017324800998907444, 0.028609049557098396, 0.12532400207361327, 0.15311633338198802, 0.03985964912280702, 0.04112824788106156, 0.10110294117647059, 0.05311948204826369, 0.039473684210526314, 0.14512331143884, 0.016036655211912942, 0.12018408941485864, 0.11633956017971152, 0.1544220276614643, 0.0519990480723465, 0.12197731649903702, 0.023742395014097046, 0.089058524173028, 0.0650221209277383, 0.…	0.00208376745155	0.249203821656	0.0626565635726358	0.05126598931506553	838596;581574;4412910;532895;1133976;535847;221365;158370;4406289;331282;87167;822489;767841;207153;968043;4104788;237613;904568;127870;113180;240173;4363508;696167;1004415;4480022;6204;400524;1916598;3937304;581763;4305287;664476;336620;158034;668105;2574743;817127;4461996;143386;2251859;88872;251218;256043;897474;583307;4391888;253735;568617;849847;827343;1038056;1136974;874841;4462101;591379;1…	k__Bacteria;p__Proteobacteria;c__Alphaproteobacteria;	365.0
Node56728	2.08809742975937e-228	1	[991.0, 1690.0, 1034.0, 700.0, 1250.0, 754.0, 1807.0, 1081.0, 1201.0, 1882.0, 1221.0, 1273.0, 1544.0, 1184.0, 1876.0, 1271.0, 1511.0, 1307.0, 564.0, 540.0, 740.0, 748.0, 612.0, 316.0, 1061.0, 1526.0, 750.0, 1128.0, 904.0, 1979.0, 898.0, 1468.0, 1435.0, 624.0, 1785.0, 1383.0, 935.0, 986.0, 1422.0, 1825.0, 68.0, 1695.0, 730.0, 395.0, 832.0, 1119.0, 660.0, 503.0, 880.0, 534.0, 600.0, 781.0, 2066.0, …	0.142	[0.15467457468393944, 0.20229830021546563, 0.13400725764644894, 0.10217486498321413, 0.17543859649122806, 0.10476587467000138, 0.23726365546218486, 0.1590641553855209, 0.15194838056680163, 0.23323831949436113, 0.1554028255059183, 0.16738987508218278, 0.18254906597304327, 0.15023474178403756, 0.22322703474535935, 0.1359940081318211, 0.224217242914379, 0.1662849872773537, 0.07561335299638021, 0.077…	0.0100020837675	0.426738690074	0.14362186304320337	0.06401063615169406	4387263;2741780;243367;869089;766214;4353338;543740;1039041;296086;817067;1067268;4332665;946860;4288309;104265;437481;298368;4316193;2101745;304089;140767;11622;406112;4405848;2800498;150851;295725;186079;160337;759855;858667;552685;1145310;1111444;4373236;251315;1667532;590298;574552;1143446;904196;83514;250241;2773305;1138326;814239;553623;814909;131902;263590;106570;4468125;136561;246986;4371…	k__Bacteria;p__Actinobacteria;	1058.0
Node32664	2.08809742975937e-228	1	[3783.0, 2138.0, 2503.0, 1680.0, 2658.0, 1317.0, 2409.0, 2452.0, 1542.0, 1778.0, 947.0, 2574.0, 3383.0, 2032.0, 2069.0, 1643.0, 1026.0, 782.0, 364.0, 436.0, 2630.0, 876.0, 1628.0, 245.0, 1955.0, 3256.0, 2283.0, 2937.0, 1916.0, 2116.0, 1203.0, 1758.0, 2312.0, 554.0, 2670.0, 1089.0, 781.0, 1496.0, 1948.0, 1230.0, 141.0, 1261.0, 1460.0, 460.0, 500.0, 1075.0, 2134.0, 654.0, 820.0, 572.0, 496.0, 2444.…	0.207	[0.5904479475573592, 0.2559253052429974, 0.32439087610160705, 0.24521967595971392, 0.37305263157894736, 0.18299291371404752, 0.3163077731092437, 0.36080047086521483, 0.1950910931174089, 0.2203494856859586, 0.12052946417207586, 0.3384615384615385, 0.39997635374793095, 0.2578353000888212, 0.24619228938600665, 0.17579713246308581, 0.15224810802789732, 0.0994910941475827, 0.04880010725298297, 0.06294…	0.0169491525424	0.590447947557	0.19808693532024846	0.10747834014786174	4476374;4387379;311130;4275175;4477341;4390206;207355;4308300;4437187;4303395;591907;249138;3768296;982540;222163;221497;843920;243064;518864;1522003;156401;4369692;1120112;324699;244050;534367;845780;210745;221402;1014728;809894;851113;128353;4397087;4457195;4422290;2294289;861621;953975;747857;338879;4320960;899734;208888;217322;972396;234031;880673;4468934;1104437;4326014;1105876;1029858;91971…	k__Bacteria;	2306.0
Node4026	2.08809742975937e-228	1	[987.0, 432.0, 896.0, 588.0, 475.0, 405.0, 1017.0, 547.0, 470.0, 1145.0, 700.0, 618.0, 735.0, 1162.0, 1239.0, 1156.0, 472.0, 586.0, 607.0, 748.0, 530.0, 698.0, 536.0, 172.0, 592.0, 954.0, 460.0, 646.0, 771.0, 782.0, 553.0, 1156.0, 742.0, 1193.0, 879.0, 1034.0, 798.0, 695.0, 914.0, 1553.0, 65.0, 1036.0, 673.0, 374.0, 556.0, 456.0, 442.0, 1457.0, 397.0, 684.0, 353.0, 1374.0, 1064.0, 536.0, 316.0, 5…	0.108	[0.15405025753082566, 0.051711754847977014, 0.11612234318299637, 0.08582688658589988, 0.06666666666666667, 0.05627344726969571, 0.13353466386554622, 0.08048852266038846, 0.059463562753036436, 0.14190110298673939, 0.08909252895507191, 0.08126232741617356, 0.08689997635374794, 0.14744321786575307, 0.1474297953355545, 0.12368927883586561, 0.0700400652915863, 0.07455470737913486, 0.08137820083121061,…	0.0197802197802	0.270584215921	0.10359572514457815	0.04965650112785821	627321;3849735;323929;129048;2375689;4416927;2424449;3538;1522488;4365306;511192;210886;106543;4316762;542446;684785;588630;890073;809293;218567;872600;4374806;4472969;4366310;828127;546305;998905;572097;4418001;4402900;213177;4425688;215692;212776;209762;4419107;1046488;350760;4322506;4347748;662915;1085627;1897510;99343;1121062;1638795;269781;622188;551756;673010;4347733;1051607;345333;227434;4…	k__Bacteria;	832.0
9				0.9997790026028583	[0.995785859216482, 0.9997605937275557, 0.9998703991705548, 1.0, 1.0, 1.0, 0.9997373949579832, 0.9999999999999999, 1.0, 0.9998760689056884, 0.9998727249586358, 1.0, 1.0, 0.9999999999999999, 0.9998810090433128, 1.0, 0.9958450808725332, 0.9999999999999999, 0.9998659337712831, 1.0, 1.0, 0.9998508575689784, 0.9999999999999999, 0.9976204640095181, 1.0, 0.9999999999999999, 1.0, 0.9998539719626168, 1.0,…	0.985507246377	1.0	0.9995691660759418	0.0014145315786507366
