## Supplementary material 1 for "Detection of phylogenetic core groups in diverse microbial ecosystems": results_stats.txt

Node	Leaves	Mean	Desv	Max
769222	1	0	0	0
Node10284	145	0.0532581216358587	0.01931951964774349663	0.1202
Node7263	861	0.127050221107899	0.03724844311407458007	0.2176
Node22181	7	0.0765672727272727	0.02925412001781167917	0.1019
Node23701	74	0.0401543153219837	0.01127449209399461152	0.0931
Node20385	365	0.117464559287082	0.04798916552092565820	0.3379
Node56728	1058	0.106937951305014	0.03427444345889937277	0.2365
Node32664	2306	0.21586039807861	0.04556434855509524346	0.35
Node4026	832	0.153381144710548	0.05154822356713847031	0.3106
9	0	0	0	0
