## Supplementary material 1 for "Detection of phylogenetic core groups in diverse microbial ecosystems": results_stats.txt

Node	Leaves	Mean	Desv	Max
Node7250	185	0.139756095940308	0.05288103899106521905	0.2956
Node37152	599	0.128971921329743	0.04513226842010015787	0.2486
Node74924	31	0.0928823175965666	0.02519266056078386890	0.146
Node75523	164	0.0903143453280468	0.03213055753420488034	0.1794
Node78358	8	0.0607327586206897	0.02470456036311591601	0.1028
Node79697	7	0.0728922727272727	0.02714786848016854895	0.1189
Node81087	15	0.110811226415094	0.03828443956291968498	0.1853
Node81207	2	0.004709	0.00470900000000000000	0.009418
Node81200	14	0.0419809782608696	0.01201006905998520893	0.0671
Node81195	17	0.0317224087591241	0.00864200837747912623	0.05155
Node81355	29	0.062395312039312	0.01656343231704422427	0.1029
Node82606	35	0.0838012080536912	0.03309239884970353732	0.1912
Node81179	61	0.0928165226652101	0.02763329084217799058	0.1663
259275	1	0	0	0
Node83695	3	0.02047	0.01217657792649478345	0.03166
Node83682	16	0.0665366942148761	0.02243032618740601374	0.1167
199307	1	0	0	0
Node84472	37	0.0700604197901049	0.01346110135163163386	0.1126
Node84089	38	0.0906575568181818	0.02075919059190059077	0.1356
Node83669	87	0.0989975440940674	0.02492045163103851134	0.1683
Node84862	34	0.074523487544484	0.01748667167912573350	0.1388
Node85483	41	0.0550008952496955	0.01426771435086212398	0.1047
Node85554	19	0.0330395988372093	0.01489654089184995994	0.06752
Node85580	43	0.0426657566371681	0.01310399441771981220	0.08374
Node85735	18	0.0501815584415585	0.01728746216830596567	0.07888
Node85576	59	0.0550575175233645	0.01402646199398251676	0.1168
Node85801	18	0.05046	0.01643457098243273280	0.08199
Node85825	26	0.0645723036809817	0.02003550792071154357	0.1261
Node85541	74	0.0640404381939304	0.01585064069223219128	0.1183
272184	1	0	0	0
Node85993	43	0.0716080862831859	0.02304765510765863140	0.135
Node86072	29	0.066957199017199	0.01746299621691340801	0.1167
Node86143	40	0.0603302842509603	0.01732507565878010820	0.1047
Node86212	69	0.067433645078824	0.01742133321358626674	0.1135
Node86313	26	0.0661562883435583	0.01826361420169269235	0.09887
Node85950	50	0.0847711011419251	0.01955157122087828521	0.1429
Node86413	26	0.0649583128834356	0.01523549296631507096	0.09646
Node86396	28	0.073447598944591	0.02716515287360882863	0.1337
Node86350	48	0.0839892648361381	0.02320017932892877447	0.1588
Node86525	54	0.0754901536312849	0.02028353643022007639	0.1454
Node86746	40	0.0530779001280409	0.01314205306315352693	0.08959
Node85449	140	0.0816603659438909	0.01622567638990572251	0.1528
Node86958	28	0.0530927493403695	0.01627546879133728670	0.1045
Node86955	57	0.050078984345648	0.01362856815678554693	0.09194
Node86912	59	0.0654697353971963	0.01781665267742507237	0.1221
Node86867	47	0.0715742051756008	0.01623620595160116217	0.1167
Node85303	44	0.068414439281943	0.01758784012814046476	0.1101
Node87212	32	0.0597279275653924	0.02066143666157569015	0.1175
Node87411	25	0.070924950166113	0.01649324685363436862	0.1153
Node87836	14	0.0993593478260869	0.02904918665344792403	0.1404
Node88672	31	0.0525113519313304	0.01630141993659156675	0.1069
Node87126	117	0.0927562619714162	0.03362502517252024304	0.2003
Node88833	29	0.0468743488943489	0.01363787501392621650	0.08454
Node89023	24	0.0514686642599278	0.01582394691755915870	0.0893
Node88998	35	0.0593413758389261	0.01448566735933608963	0.09821
Node88954	109	0.055197120774588	0.01341946902023246969	0.1116
Node90499	6	0.02441625	0.01121029709407828317	0.04319
Node90621	5	0.0283836363636364	0.01127323965111205289	0.04106
Node90608	13	0.0643815189873417	0.02582797448595439123	0.1106
Node90593	18	0.0987996103896104	0.02714101216621517231	0.1533
Node90979	10	0.0662054347826087	0.01939049674302850345	0.09992
Node91003	7	0.0224140909090909	0.00960141234832901029	0.03746
Node91596	6	0.01793375	0.00570744565786657315	0.02734
310945	1	0	0	0
Node91585	21	0.0540270616113744	0.01882974965140514023	0.1032
Node91581	3	0.054335	0.03180485929854115861	0.08058
Node91564	20	0.0580941361256545	0.01514441296812137912	0.1006
270993	1	0	0	0
Node91661	6	0.030270625	0.01193728165703461150	0.05328
271689	1	0	0	0
Node91649	18	0.0383419090909091	0.01779182728048887057	0.08231
Node91785	12	0.0523332835820896	0.01199230056328546996	0.07541
Node91844	7	0.0305686818181818	0.01518662198774832875	0.05995
Node91814	28	0.0435688654353562	0.01144445696757521999	0.07965
Node91625	45	0.0544259001009082	0.01804200605345791364	0.1016
Node91984	3	0.01745	0.01063774177163555705	0.02645
190380	1	0	0	0
Node91920	26	0.0402125	0.01283769277517887947	0.07686
336810	1	0	0	0
Node91914	8	0.0392641379310345	0.01339512173613226256	0.0658
Node91908	12	0.0582217910447761	0.01946522992149424882	0.1065
Node91554	21	0.0739584360189574	0.01770211771194635910	0.1133
Node91157	30	0.107415481651376	0.03801339880265207225	0.1866
Node94009	11	0.0617019642857143	0.02029374212302573337	0.09685
Node91117	134	0.131100011781867	0.03727723692062369045	0.2379
Node94242	81	0.0560768654736193	0.01750731370440688139	0.1201
Node94179	57	0.0645573556668753	0.01672899593140260764	0.1286
Node90554	82	0.120178946116797	0.03473475879672723451	0.186
191656	1	0	0	0
Node94609	7	0.0557631818181818	0.01396636719420282892	0.07154
Node94642	3	0.0470075	0.02788482864838871482	0.07242
Node94530	24	0.0718345487364621	0.01432361145148017480	0.1084
Node90552	80	0.15101565327428	0.04584568578936223089	0.2625
Node95846	4	0.0294771428571429	0.01312049837281419733	0.04475
Node95815	13	0.064906329113924	0.02678115250624162366	0.1093
Node90269	41	0.104415721071863	0.03750549022639192221	0.1724
Node96631	17	0.0419979562043796	0.01185746678049890216	0.07401
Node96657	30	0.0515137385321101	0.01265843110325509494	0.08842
Node96625	31	0.0419030128755365	0.01309024303832461317	0.07884
Node96611	40	0.0615941382842508	0.01755578475598023502	0.1006
Node96768	28	0.048385382585752	0.01095823679309399665	0.07791
Node97566	34	0.0503565480427046	0.01811655523252817508	0.1166
Node97549	48	0.0566824269264836	0.01243352778035493835	0.09968
Node97667	38	0.0634360369318182	0.01730594454337601303	0.122
Node97468	60	0.070007993224167	0.02001920754634688331	0.1467
Node96967	310	0.0655083217596467	0.01755458545725802663	0.1588
Node90131	119	0.0893668598689837	0.03121068254426426349	0.1848
Node85223	160	0.0620829173020989	0.01500657520175716175	0.1316
Node84988	94	0.0874566537053977	0.02971990946496378545	0.1799
Node83401	74	0.134107524056255	0.05043126663396825690	0.2278
Node78868	70	0.148507500413907	0.02868586006065941541	0.2101
Node71800	64	0.126860723847298	0.04449498146175274001	0.2322
Node49288	100	0.193938709957584	0.05939210508164313248	0.2809
113	0	0	0	0
