## Supplementary material 1 for "Detection of phylogenetic core groups in diverse microbial ecosystems": results.txt

Core	p-value	relation	Abundance	Prevalence	Relative abundances	Min	Max	Average	SD	Leaves	Taxonomy	Leaves number
Node37152	5.7956346104494616e-300	1	[298.0, 967.0, 2345.0, 3724.0, 2463.0, 3712.0, 2158.0, 3661.0, 1589.0, 1825.0, 4061.0, 3577.0, 522.0, 2464.0, 2806.0, 2570.0, 2366.0, 2962.0, 687.0, 2912.0, 1767.0, 2425.0, 1471.0, 1716.0, 109.0, 478.0, 2752.0, 369.0, 315.0, 4086.0, 1110.0, 335.0, 469.0, 1274.0, 811.0, 2905.0, 3083.0, 2990.0, 1921.0, 1508.0, 673.0, 898.0, 4483.0, 336.0, 445.0, 110.0, 3378.0, 886.0, 2728.0, 73.0, 3083.0, 1089.0, 2…	0.212	[0.037740628166160084, 0.10910526909624281, 0.2787684260580124, 0.44754236269679126, 0.28184002746309644, 0.4344569288389513, 0.2337268493447417, 0.4253514581154874, 0.18680931107453563, 0.21020502188435844, 0.4934986025033418, 0.4274106822798423, 0.05812917594654789, 0.30773073560634445, 0.34041004488657045, 0.3086716310353111, 0.28083086053412465, 0.35990279465370595, 0.07805931144188161, 0.400…	0.00313916986397	0.627714932127	0.21268010655669256	0.14669428329958129	296470;4407515;4473763;176455;269726;305946;4449525;750071;349175;3465233;345330;214699;352789;216495;210068;309382;267045;341453;416078;187959;449833;373449;177269;196769;211820;4020502;2487129;107044;174791;4352747;4459265;2656868;423455;194225;357305;177371;195154;519000;177115;175155;216524;186773;182995;188427;198339;196672;211876;174727;178546;348038;314284;191584;184517;1110752;326315;1933…	k__Bacteria;p__Bacteroidetes;c__Bacteroidia;o__Bacteroidales;	768.0
Node75523	5.7956346104494616e-300	1	[86.0, 75.0, 234.0, 497.0, 868.0, 513.0, 47.0, 1038.0, 1139.0, 721.0, 425.0, 817.0, 509.0, 587.0, 976.0, 1273.0, 202.0, 208.0, 63.0, 107.0, 4.0, 436.0, 18.0, 3.0, 37.0, 172.0, 1349.0, 15.0, 125.0, 133.0, 60.0, 91.0, 17.0, 6.0, 10.0, 85.0, 45.0, 138.0, 31.0, 15.0, 49.0, 194.0, 432.0, 84.0, 144.0, 31.0, 309.0, 22.0, 26.0, 13.0, 236.0, 12.0, 251.0, 195.0, 27.0, 97.0, 109.0, 5.0, 15.0, 1.0, 22.0, 7.0…	0.02	[0.010891590678824722, 0.008462146000225657, 0.02781740370898716, 0.059728398029083044, 0.0993248655452569, 0.060042134831460675, 0.005090436477851186, 0.12059951202509585, 0.13390547848577475, 0.08304538124856024, 0.05164661562765828, 0.09762217708208866, 0.0566815144766147, 0.07331085300362183, 0.11840349387358971, 0.15289454720153736, 0.02397626112759644, 0.025273390036452004, 0.00715827746846…	0.000118329191812	0.173821714586	0.019970657845351084	0.030221066729229733	539647;146935;590168;47365;332919;328393;316438;342801;329402;356089;590982;1021043;343431;301363;588197;288521;851733;294254;274016;182758;271185;338852;342787;292057;354256;347063;171232;911496;302718;1085410;26896;967427;4425214;4300206;1048420;516611;4438988;663969;4373689;879972;4429559;622013;322737;509516;4316928;4359317;15202;2024840;178213;1010458;1107027;455671;522025;333178;579608;1304…	k__Bacteria;p__Firmicutes;c__Bacilli;o__Lactobacillales;	220.0
Node80989	5.7956346104494616e-300	1	[706.0, 304.0, 318.0, 275.0, 100.0, 109.0, 172.0, 69.0, 185.0, 84.0, 104.0, 86.0, 35.0, 172.0, 220.0, 22.0, 84.0, 46.0, 36.0, 285.0, 174.0, 39.0, 129.0, 218.0, 57.0, 117.0, 58.0, 170.0, 110.0, 7.0, 446.0, 113.0, 126.0, 106.0, 181.0, 246.0, 106.0, 118.0, 44.0, 23.0, 218.0, 50.0, 59.0, 160.0, 680.0, 25.0, 24.0, 88.0, 113.0, 42.0, 131.0, 179.0, 92.0, 112.0, 112.0, 223.0, 125.0, 268.0, 392.0, 362.0, …	0.023	[0.08941236068895643, 0.034299898454247996, 0.037803138373751786, 0.0330489123903377, 0.011442956860052637, 0.01275749063670412, 0.018628831365753277, 0.00801673056814221, 0.021749353397601694, 0.009675190048375951, 0.01263823064770932, 0.01027601864021986, 0.0038975501113585748, 0.021481203946546772, 0.026689312143637026, 0.002642325246216671, 0.009970326409495548, 0.005589307411907655, 0.004090…	0.000353815308409	0.0991993995497	0.023612273315899	0.017606673045767608	4324040;786081;299331;2840201;4409280;335408;294747;4364405;312882;339566;234912;209475;4432234;1094991;164242;593216;181849;269532;196632;1855954;180674;766113;4442841;296686;446691;273388;4363614;145883;194097;186640;296394;334617;344906;259120;266715;688923;179325;334292;720944;261325;2699610;828708;322839;261373;837859;827195;214857;3807411;637934;233415;212532;165257;277202;341713;4309760;15…	k__Bacteria;p__Firmicutes;c__Clostridia;o__Clostridiales;	200.0
Node84089	5.7956346104494616e-300	1	[88.0, 105.0, 79.0, 60.0, 41.0, 186.0, 196.0, 107.0, 77.0, 47.0, 34.0, 112.0, 50.0, 57.0, 6.0, 36.0, 37.0, 37.0, 189.0, 28.0, 57.0, 17.0, 30.0, 460.0, 32.0, 46.0, 33.0, 145.0, 225.0, 21.0, 41.0, 167.0, 89.0, 167.0, 41.0, 250.0, 52.0, 121.0, 140.0, 71.0, 52.0, 37.0, 7.0, 329.0, 150.0, 52.0, 28.0, 104.0, 54.0, 42.0, 49.0, 90.0, 38.0, 50.0, 31.0, 69.0, 48.0, 103.0, 262.0, 69.0, 56.0, 37.0, 27.0, 81.…	0.012	[0.011144883485309016, 0.01184700440031592, 0.00939134569662387, 0.007210671794255498, 0.004691612312621582, 0.021769662921348316, 0.02122820318423048, 0.012431741605669804, 0.009052433576299083, 0.005413499193734163, 0.004131729250212663, 0.01338272195005377, 0.005567928730512249, 0.007118771075309105, 0.0007278903311901007, 0.004323804948354552, 0.004391691394658754, 0.004495747266099636, 0.021…	0.000117938436136	0.0565736071824	0.011659138792853217	0.009827610609457048	274533;509723;262631;182984;199307;343140;345804;344527;337966;195415;346804;311961;4342104;228391;181768;262632;298556;273737;193139;110725;180982;110060;573068;306896;1110191;462727;579541;4473596;187882;185995;192848;191616;510233;196428;185506;193827;191606;2877100;470117;340794;312665;193336;262944;323135;1111580;336696;187790;369109;276761;230933;847934;30067;227565;1828413;268556;195757;18…	k__Bacteria;p__Firmicutes;c__Clostridia;o__Clostridiales;f__Ruminococcaceae;	79.0
Node83669	5.7956346104494616e-300	1	[134.0, 265.0, 170.0, 125.0, 107.0, 146.0, 82.0, 58.0, 86.0, 149.0, 66.0, 68.0, 97.0, 159.0, 40.0, 69.0, 106.0, 107.0, 43.0, 66.0, 45.0, 73.0, 111.0, 165.0, 49.0, 137.0, 160.0, 95.0, 67.0, 27.0, 127.0, 87.0, 138.0, 94.0, 159.0, 40.0, 118.0, 39.0, 85.0, 65.0, 24.0, 213.0, 33.0, 34.0, 186.0, 39.0, 55.0, 149.0, 127.0, 142.0, 87.0, 179.0, 74.0, 77.0, 284.0, 206.0, 40.0, 79.0, 76.0, 180.0, 295.0, 130.…	0.013	[0.016970618034447823, 0.029899582534130654, 0.020209224916785545, 0.015022232904698955, 0.012243963840256323, 0.01708801498127341, 0.00888118704646377, 0.006738701057278959, 0.0101105102280743, 0.01716194425247639, 0.008020415603353991, 0.008125224041104075, 0.010801781737193764, 0.01985762457849382, 0.004852602207934004, 0.008287292817679558, 0.01258160237388724, 0.013001215066828676, 0.0048858…	0.00144766146993	0.0338225177712	0.01340840912956397	0.0070495546414397784	319687;313816;330193;4439489;392918;370086;358781;192347;260322;263977;272213;261799;268425;395587;259173;351095;328523;186521;180220;213487;197864;345176;322004;1105454;183093;3530697;1111782;304075;182911;180687;194036;190303;158625;174288;554303;571178;329668;196106;194264;347640;311499;185164;184795;356360;193915;190301;334336;181421;288810;183207;272788;2411212;198170;182061;304416;267926;27…	k__Bacteria;p__Firmicutes;c__Clostridia;o__Clostridiales;	105.0
Node84801	5.7956346104494616e-300	1	[71.0, 20.0, 26.0, 19.0, 15.0, 10.0, 64.0, 10.0, 26.0, 29.0, 11.0, 19.0, 20.0, 13.0, 12.0, 17.0, 7.0, 60.0, 238.0, 92.0, 22.0, 17.0, 55.0, 76.0, 76.0, 23.0, 48.0, 23.0, 38.0, 84.0, 23.0, 48.0, 37.0, 140.0, 30.0, 40.0, 32.0, 72.0, 28.0, 28.0, 37.0, 50.0, 30.0, 6.0, 77.0, 43.0, 56.0, 60.0, 11.0, 30.0, 42.0, 9.0, 36.0, 26.0, 34.0, 22.0, 40.0, 60.0, 29.0, 32.0, 24.0, 73.0, 19.0, 14.0, 22.0, 55.0, 31.…	0.004	[0.008991894630192503, 0.002256572266726842, 0.003090822634331907, 0.002283379401514241, 0.0017164435290078957, 0.0011704119850187266, 0.00693165818260587, 0.0011618450098756826, 0.003056665882906184, 0.0033402441833678877, 0.001336735933892332, 0.00227028318795555, 0.0022271714922048997, 0.0016235793680529536, 0.0014557806623802013, 0.0020417967811674274, 0.0008308605341246291, 0.007290400972053…	0.00011135857461	0.0270423815476	0.004117348379510709	0.003249221723665781	271255;191951;181205;272444;337732;194559;157054;193987;264359;266206;268121;267918;309564;180564;273958;274438;269716;332284;275286;198998;315475;179265;321722;183832;276125;186707;262673;197331;189362;191602;271406;174010;339720;264846;353032;305853;268542;266192;352965;352243;194787;183467;361297;275293;271162;349482;354163;268124;185034;343251;347189;267411;272341;307012;184470;340223;264424;…	k__Bacteria;p__Firmicutes;c__Clostridia;o__Clostridiales;	62.0
Node85450	5.7956346104494616e-300	1	[661.0, 758.0, 190.0, 358.0, 1113.0, 857.0, 4210.0, 106.0, 627.0, 648.0, 216.0, 674.0, 994.0, 486.0, 316.0, 295.0, 74.0, 1331.0, 384.0, 1128.0, 265.0, 797.0, 624.0, 411.0, 529.0, 637.0, 568.0, 521.0, 907.0, 227.0, 80.0, 796.0, 2774.0, 1035.0, 619.0, 330.0, 722.0, 1721.0, 821.0, 705.0, 1367.0, 702.0, 119.0, 422.0, 649.0, 421.0, 314.0, 117.0, 72.0, 1063.0, 171.0, 1224.0, 381.0, 460.0, 513.0, 988.0,…	0.084	[0.08371327254305978, 0.0855240889089473, 0.02258678078934855, 0.0430236750390578, 0.12736010985238586, 0.10030430711610487, 0.4559731398245424, 0.012315557104682235, 0.07371267340700682, 0.0746371803731859, 0.026248632883703972, 0.08053530887800216, 0.11069042316258351, 0.06069689022105657, 0.038335557442678636, 0.03543117943790536, 0.008783382789317508, 0.16172539489671933, 0.043631405522099764…	0.000251004016064	0.470393283252	0.08340982886286705	0.06672083510431506	333837;274380;307595;174418;4394350;260890;371930;262247;831409;272518;175483;260140;174417;382220;175267;191067;353820;259888;466811;178358;301960;1110647;380190;270480;4399086;317399;333426;308400;259910;273705;315256;307802;269308;301012;189582;268927;191762;4483585;1107459;415491;4348107;175876;307416;262917;779847;322776;2154095;273100;746256;179059;319134;43159;1106614;340876;350666;180465;…	k__Bacteria;p__Firmicutes;c__Clostridia;o__Clostridiales;	336.0
Node86481	5.7956346104494616e-300	1	[14.0, 16.0, 3.0, 5.0, 5.0, 3.0, 13.0, 10.0, 7.0, 15.0, 4.0, 16.0, 46.0, 23.0, 9.0, 24.0, 15.0, 60.0, 56.0, 7.0, 29.0, 24.0, 39.0, 446.0, 31.0, 18.0, 9.0, 14.0, 37.0, 92.0, 58.0, 60.0, 16.0, 55.0, 107.0, 10.0, 36.0, 40.0, 47.0, 48.0, 31.0, 152.0, 9.0, 9.0, 16.0, 41.0, 21.0, 8.0, 12.0, 12.0, 47.0, 40.0, 53.0, 68.0, 38.0, 16.0, 13.0, 65.0, 21.0, 111.0, 77.0, 55.0, 30.0, 21.0, 15.0, 90.0, 14.0, 6.0,…	0.004	[0.0017730496453900709, 0.0018052578133814735, 0.0003566333808844508, 0.0006008893161879582, 0.0005721478430026318, 0.00035112359550561797, 0.0014079930683418174, 0.0011618450098756826, 0.0008229485069362803, 0.0017277125086385626, 0.00048608579414266616, 0.0019118174214362528, 0.005122494432071269, 0.0028724865742475333, 0.001091835496785151, 0.002882536632236368, 0.0017804154302670622, 0.007290…	0.000115287064791	0.0548518017464	0.004157789465004901	0.005466641896741132	177068;191318;330064;336145;269973;176472;313724;331491;198406;260607;272111;346595;261467;351593;342988;339050;339622;306469;192209;191387;310751;258423;185743;194944;267470;325836;265367;330417;275305;270165;269775;190460;262394;321086;177022;321495;336276;175529;176236;189109;388808;266694;182836;303184;340601;2645483;273431;325541;176986;267752;340451;191579;180584;336817;273364;270396;273586…	k__Bacteria;p__Firmicutes;c__Clostridia;o__Clostridiales;	82.0
Node85948	5.7956346104494616e-300	1	[531.0, 868.0, 515.0, 220.0, 241.0, 492.0, 378.0, 273.0, 274.0, 415.0, 152.0, 275.0, 662.0, 402.0, 226.0, 119.0, 294.0, 225.0, 1585.0, 181.0, 823.0, 204.0, 859.0, 473.0, 445.0, 288.0, 323.0, 471.0, 1339.0, 175.0, 1466.0, 1073.0, 479.0, 1414.0, 817.0, 1212.0, 510.0, 336.0, 996.0, 416.0, 548.0, 754.0, 104.0, 1275.0, 982.0, 524.0, 92.0, 275.0, 644.0, 650.0, 327.0, 1361.0, 848.0, 623.0, 1456.0, 1030.…	0.076	[0.06724924012158055, 0.09793523637594494, 0.06122206371849739, 0.02643912991227016, 0.027577526032726857, 0.05758426966292135, 0.04094010614101592, 0.03171836876960613, 0.0322125558429344, 0.04780004607233356, 0.018471260177421314, 0.032859361930935596, 0.07371937639198219, 0.0502060696890221, 0.027417202474827127, 0.014292577468171992, 0.03489614243323442, 0.027339003645200487, 0.18009317123054…	0.00022271714922	0.241991242222	0.0755782838832769	0.049530445942196875	337336;264456;270219;330024;277090;352049;277497;309054;276050;180408;268112;274958;325182;259290;176172;176853;270317;263876;332651;274106;259494;190479;272812;311545;199391;332132;332454;269037;258232;337561;269426;277208;260828;175227;191811;271219;263953;337572;317031;274498;182830;569581;267789;199067;259749;175078;197216;260532;197528;259754;272092;321768;175416;180105;185126;1112139;184184…	k__Bacteria;p__Firmicutes;c__Clostridia;o__Clostridiales;	379.0
Node85931	5.7956346104494616e-300	1	[36.0, 40.0, 79.0, 37.0, 25.0, 98.0, 119.0, 10.0, 184.0, 90.0, 22.0, 55.0, 532.0, 124.0, 9.0, 122.0, 17.0, 134.0, 297.0, 23.0, 162.0, 44.0, 275.0, 130.0, 163.0, 156.0, 92.0, 1064.0, 544.0, 92.0, 112.0, 850.0, 361.0, 408.0, 80.0, 73.0, 214.0, 152.0, 135.0, 91.0, 320.0, 93.0, 16.0, 84.0, 62.0, 173.0, 13.0, 84.0, 175.0, 189.0, 482.0, 402.0, 434.0, 394.0, 306.0, 46.0, 228.0, 23.0, 111.0, 103.0, 456.0…	0.018	[0.004559270516717325, 0.004513144533453684, 0.00939134569662387, 0.00444658093979089, 0.0028607392150131594, 0.01147003745318352, 0.01288855193328279, 0.0011618450098756826, 0.021631789325182223, 0.010366275051831375, 0.002673471867784664, 0.006571872386187119, 0.05924276169265033, 0.015486449356812789, 0.001091835496785151, 0.014652894547201537, 0.0020178041543026707, 0.016281895504252734, 0.03…	0.000125502008032	0.173096504129	0.01797513174347803	0.02583643144979343	199059;197025;311068;191948;274128;188052;264378;189272;289315;198575;261064;179414;267502;198024;183296;259595;303508;268231;190529;190281;270811;341750;97286;337470;333602;346337;307170;273325;262119;264193;295250;192210;196020;175768;307445;326136;352304;314424;269294;275804;185140;183328;258750;180362;289177;180476;352612;194924;265900;275474;160140;214471;188328;188697;192777;277104;331747;2…	k__Bacteria;p__Firmicutes;c__Clostridia;o__Clostridiales;	133.0
Node87410	5.7956346104494616e-300	1	[411.0, 199.0, 386.0, 12.0, 11.0, 10.0, 11.0, 24.0, 111.0, 83.0, 40.0, 12.0, 82.0, 183.0, 37.0, 119.0, 36.0, 22.0, 205.0, 42.0, 151.0, 43.0, 131.0, 37.0, 373.0, 88.0, 41.0, 85.0, 1061.0, 6.0, 212.0, 615.0, 209.0, 217.0, 106.0, 40.0, 158.0, 11.0, 103.0, 110.0, 229.0, 49.0, 12.0, 922.0, 432.0, 31.0, 29.0, 12.0, 101.0, 17.0, 233.0, 1015.0, 93.0, 149.0, 52.0, 221.0, 97.0, 20.0, 867.0, 29.0, 270.0, 19…	0.023	[0.05205167173252279, 0.02245289405393208, 0.045886828340466, 0.0014421343588510995, 0.00125872525460579, 0.0011704119850187266, 0.001191378750135384, 0.0027884280237016382, 0.013049612038561016, 0.009560009214466713, 0.004860857941426662, 0.0014338630660771896, 0.00913140311804009, 0.02285500187336081, 0.0044886570423389545, 0.014292577468171992, 0.00427299703264095, 0.0026731470230862697, 0.023…	0.00022271714922	0.139636363636	0.0233624542959475	0.027738201777099642	3589405;264536;187929;179526;332776;181574;190453;368117;188057;323747;2808641;184971;269681;1107439;172705;738739;2120779;747987;1107759;275139;1107493;330731;2346355;331618;273401;3829951;184234;193188;270199;199070;145735;195681;262634;184114;352509;178725;181931;196371;4421276;161902;194087;181336;192370;349458;199293;191109;834948;277385;830014;215269;269178;193763;25842;839412;197562;225298…	k__Bacteria;p__Firmicutes;c__Clostridia;o__Clostridiales;	83.0
Node87142	5.7956346104494616e-300	1	[31.0, 24.0, 61.0, 69.0, 16.0, 27.0, 30.0, 38.0, 453.0, 76.0, 32.0, 99.0, 234.0, 155.0, 74.0, 106.0, 12.0, 92.0, 70.0, 387.0, 75.0, 30.0, 113.0, 42.0, 34.0, 773.0, 62.0, 527.0, 30.0, 57.0, 122.0, 40.0, 256.0, 50.0, 135.0, 35.0, 95.0, 90.0, 307.0, 384.0, 323.0, 121.0, 21.0, 37.0, 17.0, 88.0, 75.0, 37.0, 37.0, 191.0, 324.0, 110.0, 450.0, 85.0, 227.0, 39.0, 132.0, 45.0, 33.0, 58.0, 226.0, 214.0, 242…	0.011	[0.003926038500506586, 0.0027078867200722103, 0.007251545411317166, 0.008292272563393823, 0.001830873097608422, 0.0031601123595505617, 0.0032492147730965016, 0.004415011037527594, 0.05325652480601928, 0.00875374337710205, 0.0038886863531413293, 0.011829370295136815, 0.02605790645879733, 0.019358061696015987, 0.008977314084677909, 0.012731203459043959, 0.00142433234421365, 0.01117861482381531, 0.0…	0.000348958939165	0.110509448558	0.011444081541297805	0.014666521146203466	972100;181348;826302;274857;4476330;197022;199081;187569;828230;188974;232283;172857;355975;304154;266621;272328;1108378;276808;178794;339886;4471135;1029949;178238;314095;199600;197649;179203;305016;195015;312835;291997;188079;185519;186780;369822;208571;275180;301910;270145;296960;2316624;198363;269828;189677;290502;277293;300152;177765;190035;570049;197453;178061;261265;184363;190219;174260;17…	k__Bacteria;p__Firmicutes;c__Clostridia;o__Clostridiales;	155.0
Node88955	5.7956346104494616e-300	1	[38.0, 17.0, 40.0, 18.0, 18.0, 20.0, 22.0, 15.0, 68.0, 15.0, 16.0, 50.0, 57.0, 39.0, 38.0, 35.0, 39.0, 81.0, 58.0, 19.0, 66.0, 51.0, 73.0, 45.0, 29.0, 90.0, 117.0, 22.0, 41.0, 64.0, 22.0, 43.0, 65.0, 106.0, 46.0, 25.0, 44.0, 25.0, 96.0, 90.0, 72.0, 44.0, 24.0, 20.0, 23.0, 47.0, 31.0, 19.0, 8.0, 85.0, 36.0, 25.0, 29.0, 32.0, 68.0, 29.0, 62.0, 87.0, 68.0, 53.0, 37.0, 62.0, 56.0, 48.0, 56.0, 42.0, 1…	0.005	[0.0048125633232016215, 0.0019180864267178156, 0.004755111745126011, 0.0021632015382766494, 0.0020597322348094747, 0.0023408239700374533, 0.002382757500270768, 0.001742767514813524, 0.007994356924523865, 0.0017277125086385626, 0.0019443431765706646, 0.0059744294419882904, 0.006347438752783964, 0.004870738104158861, 0.004609972097537304, 0.004203699255344704, 0.004629080118694362, 0.00984204131227…	0.000462160600809	0.0165517241379	0.004581127924695799	0.0027458688672931967	332584;196004;2986828;2393022;2548203;2990145;4420272;4415390;4444095;4429608;842594;332168;4379889;2148365;292544;311724;300722;4447176;310877;4212517;316731;784256;4308841;195808;4045882;4417418;4396297;3197419;296041;4094866;564961;309480;4373060;4470092;1109539;4482404;1914875;272608;4333499;182723;197972;213896;192204;267175;177473;177621;324524;191077;842291;197043;333330;294710;189749;3358…	k__Bacteria;p__Firmicutes;c__Clostridia;o__Clostridiales;	176.0
Node88777	5.7956346104494616e-300	1	[154.0, 117.0, 10.0, 51.0, 82.0, 55.0, 22.0, 116.0, 217.0, 53.0, 50.0, 68.0, 240.0, 36.0, 48.0, 67.0, 149.0, 120.0, 422.0, 49.0, 201.0, 81.0, 379.0, 64.0, 561.0, 157.0, 139.0, 247.0, 124.0, 240.0, 97.0, 166.0, 214.0, 38.0, 102.0, 32.0, 153.0, 768.0, 299.0, 314.0, 594.0, 128.0, 208.0, 31.0, 377.0, 406.0, 70.0, 40.0, 84.0, 202.0, 86.0, 65.0, 87.0, 268.0, 595.0, 413.0, 122.0, 194.0, 174.0, 46.0, 88.…	0.016	[0.01950354609929078, 0.013200947760352025, 0.0011887779362815027, 0.006129071025117174, 0.009383224625243164, 0.006437265917602996, 0.002382757500270768, 0.013477402114557918, 0.025511403715024687, 0.006104584197189587, 0.0060760724267833275, 0.008125224041104075, 0.026726057906458798, 0.004496065942300487, 0.005823122649520805, 0.00804708143165986, 0.01768545994065282, 0.014580801944106925, 0.0…	0.000477497910947	0.144763493387	0.016188848233282267	0.019736858894822927	4378683;314058;347908;351062;269657;13986;195691;169364;3747551;91486;351881;190273;1902400;1656581;4375887;4370024;176544;3251419;3765807;4072222;338992;4339832;194903;4452400;265280;312586;186888;337673;4413903;260553;3082155;191274;4426877;1931575;215018;340690;409947;4144205;268880;134065;181193;183805;196749;193784;196533;3694603;276769;298636;260666;1972262;334619;317099;293665;203970;33475…	k__Bacteria;p__Firmicutes;c__Clostridia;o__Clostridiales;f__Lachnospiraceae;	105.0
Node90866	5.7956346104494616e-300	1	[25.0, 11.0, 35.0, 26.0, 32.0, 22.0, 54.0, 21.0, 12.0, 19.0, 2.0, 33.0, 36.0, 36.0, 5.0, 25.0, 23.0, 12.0, 119.0, 25.0, 96.0, 12.0, 20.0, 24.0, 6.0, 42.0, 25.0, 15.0, 43.0, 4.0, 37.0, 46.0, 23.0, 10.0, 80.0, 21.0, 32.0, 38.0, 44.0, 55.0, 47.0, 44.0, 11.0, 37.0, 68.0, 30.0, 11.0, 102.0, 33.0, 38.0, 12.0, 13.0, 55.0, 20.0, 57.0, 33.0, 36.0, 61.0, 33.0, 68.0, 32.0, 73.0, 24.0, 24.0, 78.0, 37.0, 203.…	0.004	[0.003166160081053698, 0.001241114746699763, 0.0041607227769852595, 0.0031246244441773827, 0.003661746195216844, 0.0025749063670411983, 0.0058485865915737035, 0.0024398745207389336, 0.0014107688690336232, 0.0021884358442755126, 0.00024304289707133308, 0.003943123431712272, 0.004008908685968819, 0.004496065942300487, 0.0006065752759917505, 0.0030026423252462165, 0.0027299703264094958, 0.0014580801…	0.00011135857461	0.023601906755	0.004472006399355157	0.0031225249826433744	229455;2979308;231021;320224;2315700;272277;171079;193609;821538;259922;148121;1139897;361702;267042;320070;178480;268720;279431;261924;179927;327900;405780;337762;716984;339031;268043;180381;180738;267452;158297;279492;270030;167166;4460560;278098;179572;827592;230268;	k__Bacteria;p__Firmicutes;c__Clostridia;o__Clostridiales;f__Ruminococcaceae;g__Ruminococcus;s__;	38.0
Node91783	5.7956346104494616e-300	1	[69.0, 50.0, 51.0, 34.0, 22.0, 23.0, 42.0, 29.0, 23.0, 33.0, 39.0, 16.0, 3.0, 13.0, 24.0, 9.0, 5.0, 17.0, 22.0, 48.0, 55.0, 27.0, 32.0, 26.0, 11.0, 32.0, 26.0, 19.0, 4.0, 9.0, 48.0, 16.0, 59.0, 41.0, 52.0, 35.0, 27.0, 42.0, 13.0, 61.0, 16.0, 25.0, 66.0, 37.0, 45.0, 24.0, 27.0, 17.0, 18.0, 26.0, 25.0, 65.0, 2.0, 3.0, 29.0, 42.0, 14.0, 27.0, 24.0, 60.0, 89.0, 38.0, 91.0, 18.0, 149.0, 11.0, 113.0, 1…	0.006	[0.008738601823708206, 0.005641430666817105, 0.006062767475035664, 0.004086047350078116, 0.00251745050921158, 0.0026919475655430712, 0.004548900682335102, 0.0033693505286394795, 0.002703973665647778, 0.0038009675190048375, 0.004739336492890996, 0.0019118174214362528, 0.00033407572383073496, 0.0016235793680529536, 0.0029115613247604026, 0.001080951237088638, 0.0005934718100890207, 0.00206561360874…	0.000115540150202	0.0243317751408	0.00556150544515496	0.004036932080370867	439880;332608;191816;274083;266841;519763;204126;1737536;367176;302641;372146;4420206;3903651;278758;129401;175377;2318202;308759;190658;1105687;175922;446135;3568684;461795;443620;1112762;270866;345913;266255;271490;162005;4296218;113111;290253;4386437;420168;452014;307608;261337;264585;180235;335550;278609;183162;198194;373923;292962;838685;191445;	k__Bacteria;p__Firmicutes;c__Clostridia;o__Clostridiales;f__Ruminococcaceae;g__Oscillospira;s__;	49.0
Node91558	5.7956346104494616e-300	1	[470.0, 171.0, 374.0, 193.0, 239.0, 218.0, 308.0, 278.0, 125.0, 110.0, 189.0, 163.0, 159.0, 238.0, 88.0, 123.0, 151.0, 218.0, 123.0, 216.0, 198.0, 170.0, 334.0, 686.0, 124.0, 326.0, 157.0, 290.0, 185.0, 67.0, 492.0, 205.0, 322.0, 315.0, 318.0, 558.0, 333.0, 187.0, 296.0, 361.0, 201.0, 325.0, 100.0, 46.0, 323.0, 91.0, 118.0, 217.0, 280.0, 248.0, 135.0, 262.0, 135.0, 221.0, 390.0, 392.0, 170.0, 330…	0.036	[0.05952380952380952, 0.0192936928805145, 0.044460294816928196, 0.023194327604855184, 0.027348666895525803, 0.02551498127340824, 0.03335860500379075, 0.03229929127454398, 0.014695509052433576, 0.012669891730016125, 0.022967553773240976, 0.019476639980881824, 0.017706013363028954, 0.029723991507430998, 0.01067572485745481, 0.014773000240211385, 0.017922848664688427, 0.02648845686512758, 0.01397568…	0.00011135857461	0.140675990676	0.03633387130921494	0.022355591700931262	263337;309302;204093;263203;322464;190518;338348;191222;313274;190676;180468;272192;320835;158183;265483;207252;199422;422283;177113;260842;316381;271563;268596;373909;114348;210292;408513;277388;260931;264764;353131;1844553;197890;343030;196191;276404;186194;298163;4410988;312515;269172;157772;316925;327808;270993;182033;328905;320249;1026524;231028;312719;300851;51323;848915;323403;192930;26340…	k__Bacteria;p__Firmicutes;c__Clostridia;o__Clostridiales;f__Ruminococcaceae;g__Oscillospira;s__;	123.0
Node91125	5.7956346104494616e-300	1	[287.0, 172.0, 211.0, 291.0, 276.0, 140.0, 212.0, 243.0, 126.0, 296.0, 163.0, 129.0, 269.0, 288.0, 153.0, 102.0, 225.0, 122.0, 113.0, 92.0, 178.0, 129.0, 298.0, 341.0, 128.0, 298.0, 260.0, 137.0, 220.0, 134.0, 177.0, 360.0, 212.0, 331.0, 301.0, 250.0, 177.0, 127.0, 316.0, 149.0, 87.0, 282.0, 130.0, 180.0, 145.0, 62.0, 171.0, 65.0, 187.0, 138.0, 153.0, 226.0, 148.0, 252.0, 258.0, 252.0, 184.0, 163…	0.027	[0.03634751773049645, 0.01940652149385084, 0.025083214455539706, 0.034971758202139165, 0.03158256093374528, 0.01638576779026217, 0.022961117729881946, 0.028232833739979087, 0.014813073124853044, 0.0340935268371343, 0.019807996111313647, 0.015414027960329788, 0.029955456570155903, 0.0359685275384039, 0.018561203445347566, 0.012250780687004564, 0.026706231454005934, 0.014823815309842042, 0.01283945…	0.000251004016064	0.0627887691032	0.027046698316436236	0.012080516994355089	187807;370287;263044;390497;181914;193873;4324240;317135;174651;270519;198904;324328;195855;387615;182186;173815;180563;2700883;345582;188725;182744;175633;181056;268410;197164;550807;251289;182647;177695;191582;173942;194534;167509;276985;273724;180661;259884;181204;183675;265182;272834;191558;277204;4045886;267612;366376;309290;180879;271672;199145;262024;180473;313524;268475;197874;317677;1801…	k__Bacteria;p__Firmicutes;c__Clostridia;o__Clostridiales;	142.0
Node90590	5.7956346104494616e-300	1	[314.0, 193.0, 64.0, 116.0, 17.0, 35.0, 126.0, 34.0, 52.0, 29.0, 28.0, 35.0, 18.0, 275.0, 32.0, 34.0, 136.0, 36.0, 58.0, 56.0, 41.0, 66.0, 54.0, 53.0, 81.0, 43.0, 31.0, 32.0, 398.0, 14.0, 50.0, 329.0, 161.0, 120.0, 106.0, 62.0, 108.0, 36.0, 10.0, 37.0, 13.0, 85.0, 35.0, 274.0, 232.0, 22.0, 62.0, 34.0, 40.0, 35.0, 54.0, 96.0, 115.0, 23.0, 31.0, 267.0, 61.0, 32.0, 271.0, 48.0, 20.0, 85.0, 52.0, 26.…	0.015	[0.03976697061803445, 0.021775922373914024, 0.007608178792201617, 0.01394063213556063, 0.0019453026662089483, 0.004096441947565543, 0.013646702047005308, 0.00395027303357732, 0.006113331765812368, 0.0033402441833678877, 0.0034026005589986633, 0.004182100609391803, 0.0020044543429844097, 0.03434494817035094, 0.0038820817663472035, 0.004083593562334855, 0.016142433234421365, 0.004374240583232078, 0…	0.000334075723831	0.079746835443	0.015532163098392896	0.015934466484786823	195429;304211;356745;180509;180826;1024529;189503;268074;185952;292091;306545;188315;4377149;355298;220856;333079;192598;190003;343378;192741;843459;195276;291715;801844;342504;311172;187400;351357;4432516;523140;270200;183089;189867;4459634;302932;367542;333096;228199;224105;582691;199701;190920;187466;345448;173921;338640;359750;328059;350832;4325836;263957;196346;4434334;683621;325728;3016478;…	k__Bacteria;p__Firmicutes;c__Clostridia;o__Clostridiales;	171.0
Node90552	5.7956346104494616e-300	1	[862.0, 754.0, 116.0, 82.0, 62.0, 53.0, 179.0, 84.0, 55.0, 80.0, 54.0, 57.0, 158.0, 128.0, 38.0, 25.0, 103.0, 21.0, 91.0, 100.0, 142.0, 63.0, 161.0, 532.0, 93.0, 111.0, 66.0, 115.0, 246.0, 63.0, 273.0, 240.0, 91.0, 169.0, 246.0, 461.0, 346.0, 58.0, 77.0, 68.0, 121.0, 159.0, 40.0, 388.0, 753.0, 81.0, 43.0, 103.0, 175.0, 47.0, 75.0, 212.0, 93.0, 274.0, 69.0, 634.0, 117.0, 198.0, 754.0, 104.0, 316.0…	0.031	[0.10916919959473151, 0.08507277445560193, 0.01378982406086543, 0.009854584785482514, 0.007094633253232636, 0.006203183520599251, 0.019386981479475793, 0.009759498082955734, 0.006466023983070774, 0.009214466712739, 0.006562158220925993, 0.00681084956386665, 0.017594654788418707, 0.01598601223929062, 0.004609972097537304, 0.0030026423252462165, 0.012225519287833829, 0.002551640340218712, 0.0103397…	0.00149425287356	0.154839473996	0.031609525445676495	0.03215507976929018	514257;192437;153075;355494;210262;16006;197274;158611;194656;320354;265030;325437;276236;174770;197139;270571;559499;215507;786646;863612;177319;49406;4058515;271759;3506872;833458;313037;177153;4359832;553080;566391;4354173;170328;3377773;2645488;152381;828435;290338;827376;112931;105109;333471;4318671;59563;268220;258980;300990;47100;261161;113654;358007;158979;352192;331113;307462;334395;5396…	k__Bacteria;p__Firmicutes;	296.0
Node90269	5.7956346104494616e-300	1	[204.0, 173.0, 280.0, 71.0, 42.0, 128.0, 88.0, 29.0, 18.0, 66.0, 32.0, 65.0, 85.0, 223.0, 42.0, 9.0, 6.0, 50.0, 189.0, 36.0, 239.0, 102.0, 19.0, 213.0, 58.0, 54.0, 17.0, 154.0, 270.0, 40.0, 115.0, 117.0, 90.0, 120.0, 171.0, 270.0, 165.0, 47.0, 38.0, 33.0, 54.0, 163.0, 19.0, 57.0, 187.0, 264.0, 12.0, 49.0, 147.0, 27.0, 27.0, 53.0, 69.0, 41.0, 45.0, 220.0, 238.0, 33.0, 214.0, 136.0, 32.0, 71.0, 57.…	0.019	[0.025835866261398176, 0.019519350107187184, 0.033285782215882076, 0.008532628289869006, 0.004806041881222108, 0.0149812734082397, 0.009531030001083072, 0.0033693505286394795, 0.002116153303550435, 0.007601935038009675, 0.0038886863531413293, 0.007766758274584777, 0.009465478841870824, 0.027850630698139128, 0.0050952323183307046, 0.001080951237088638, 0.000712166172106825, 0.006075334143377886, 0…	0.000107898144152	0.068	0.01863121879830857	0.013778045323218862	229452;308309;308359;629361;189476;661055;255034;216356;1106290;418334;1112121;158448;51677;3338600;228798;532521;161993;297143;304123;261590;3186388;545038;259870;347575;214116;258957;3176547;368338;368615;189843;4442899;314810;4433554;3957916;400599;264134;308502;327931;849147;166869;335071;347082;353593;332962;4354486;291844;2658058;606927;628218;181833;14205;242298;536535;313143;4480555;25027…	k__Bacteria;p__Firmicutes;c__Clostridia;o__Clostridiales;	72.0
Node96166	5.7956346104494616e-300	1	[136.0, 62.0, 105.0, 74.0, 112.0, 75.0, 132.0, 57.0, 53.0, 104.0, 76.0, 117.0, 165.0, 48.0, 64.0, 72.0, 110.0, 167.0, 517.0, 76.0, 131.0, 96.0, 248.0, 276.0, 108.0, 162.0, 197.0, 162.0, 105.0, 43.0, 179.0, 66.0, 208.0, 98.0, 206.0, 174.0, 62.0, 105.0, 162.0, 302.0, 157.0, 224.0, 150.0, 75.0, 81.0, 185.0, 95.0, 20.0, 156.0, 160.0, 143.0, 99.0, 77.0, 113.0, 220.0, 89.0, 88.0, 191.0, 268.0, 67.0, 23…	0.015	[0.017223910840932118, 0.00699537402685321, 0.012482168330955777, 0.00889316187958178, 0.012816111683258954, 0.00877808988764045, 0.014296545001624607, 0.006622516556291391, 0.0062308958382318366, 0.0119788067265607, 0.009235630088710657, 0.013980164894252599, 0.018374164810690423, 0.005994754589733983, 0.007764163532694407, 0.008647609896709103, 0.013056379821958458, 0.02029161603888214, 0.05874…	0.00011135857461	0.0587433246222	0.01531856392935678	0.008736413323915507	342397;1109293;583500;267298;297150;182416;2686384;316037;196135;303076;294219;259263;261010;175575;839200;383971;181485;1109178;185972;188674;191551;307640;330116;262869;363064;54563;319214;177758;2789595;260655;564188;320844;190254;233313;130103;259983;311564;275913;179563;342887;195385;262537;2897332;3409363;1076587;174383;181683;185854;197460;267892;183174;4356342;270015;263508;348948;184903;…	k__Bacteria;p__Firmicutes;c__Clostridia;o__Clostridiales;f__Lachnospiraceae;	203.0
Node96994	5.7956346104494616e-300	1	[188.0, 194.0, 375.0, 280.0, 80.0, 23.0, 63.0, 138.0, 382.0, 309.0, 98.0, 168.0, 784.0, 198.0, 55.0, 145.0, 31.0, 114.0, 200.0, 30.0, 397.0, 41.0, 195.0, 77.0, 372.0, 276.0, 222.0, 288.0, 270.0, 216.0, 85.0, 207.0, 130.0, 280.0, 388.0, 80.0, 399.0, 20.0, 188.0, 243.0, 213.0, 252.0, 42.0, 228.0, 203.0, 1049.0, 119.0, 343.0, 107.0, 76.0, 145.0, 191.0, 535.0, 575.0, 287.0, 247.0, 132.0, 160.0, 351.0…	0.027	[0.023809523809523808, 0.021888750987250367, 0.04457917261055635, 0.03364980170652566, 0.00915436548804211, 0.0026919475655430712, 0.006823351023502654, 0.01603346113628442, 0.04490947566423701, 0.03559087767795439, 0.011909101956495322, 0.020074082925080654, 0.08730512249443208, 0.024728362682652678, 0.006672328035909256, 0.017415325486428056, 0.0036795252225519286, 0.013851761846901579, 0.02272…	0.000431592576608	0.117878413305	0.02692096824160593	0.019322269527102254	531436;319197;262961;164811;392887;180312;346185;621472;851782;329472;332587;314842;258179;322114;197760;269811;317740;268194;194053;165845;198542;272060;276091;349864;316946;191833;164237;184465;4453627;275580;348743;234314;264636;199643;319378;1751298;162811;2120784;345709;165430;352559;195105;275984;468313;175612;195512;701221;133843;182097;321902;274744;196312;194177;270764;4450010;293104;273…	k__Bacteria;p__Firmicutes;c__Clostridia;o__Clostridiales;f__Lachnospiraceae;	311.0
Node96967	5.7956346104494616e-300	1	[16.0, 12.0, 24.0, 6.0, 34.0, 11.0, 7.0, 118.0, 26.0, 23.0, 26.0, 17.0, 15.0, 63.0, 20.0, 56.0, 30.0, 6.0, 28.0, 10.0, 93.0, 48.0, 24.0, 10.0, 29.0, 30.0, 39.0, 10.0, 54.0, 11.0, 3.0, 61.0, 44.0, 40.0, 93.0, 14.0, 46.0, 206.0, 16.0, 46.0, 82.0, 27.0, 21.0, 4.0, 11.0, 64.0, 6.0, 21.0, 25.0, 42.0, 7.0, 21.0, 9.0, 45.0, 184.0, 10.0, 33.0, 128.0, 23.0, 7.0, 204.0, 60.0, 59.0, 49.0, 5.0, 52.0, 20.0, 2…	0.004	[0.002026342451874367, 0.0013539433600361051, 0.0028530670470756064, 0.0007210671794255498, 0.0038906053324178967, 0.0012874531835205991, 0.000758150113722517, 0.013709771116533055, 0.003056665882906184, 0.0026491591799124624, 0.00315955766192733, 0.002031306010276019, 0.0016703786191536749, 0.007868115399025852, 0.002426301103967002, 0.006725918808551525, 0.0035608308605341245, 0.000729040097205…	0.000116184500988	0.0294929718876	0.003828555166414275	0.004218385300525002	304612;321290;261631;330989;194416;305272;177836;198245;195694;195522;320009;299450;110457;363507;176039;351163;295456;193125;786449;194384;292310;176306;290529;147981;310760;4334624;329313;3272764;188037;265301;176399;197222;4465907;181330;195095;187210;3014078;188811;326865;198584;368950;194420;186022;195066;359978;196942;188690;197225;194107;193480;189877;190100;181036;185563;344947;191034;183…	k__Bacteria;p__Firmicutes;c__Clostridia;o__Clostridiales;f__Lachnospiraceae;	257.0
Node87125	5.7956346104494616e-300	1	[43.0, 162.0, 14.0, 12.0, 1.0, 4.0, 27.0, 2.0, 1.0, 523.0, 75.0, 11.0, 12.0, 12.0, 5.0, 18.0, 4.0, 189.0, 33.0, 12.0, 34.0, 10.0, 83.0, 65.0, 16.0, 59.0, 82.0, 509.0, 44.0, 2.0, 18.0, 45.0, 11.0, 129.0, 124.0, 26.0, 241.0, 4.0, 46.0, 24.0, 42.0, 68.0, 2.0, 59.0, 34.0, 10.0, 1.0, 5.0, 2.0, 7.0, 42.0, 46.0, 6.0, 494.0, 311.0, 363.0, 1086.0, 20.0, 184.0, 103.0, 8.0, 9.0, 808.0, 14.0, 26.0, 93.0, 91.…	0.011	[0.005445795339412361, 0.018278235360487418, 0.0016642891107941037, 0.0014421343588510995, 0.00011442956860052638, 0.00046816479400749064, 0.0029242932957868517, 0.0002323690019751365, 0.00011756407241946862, 0.060239576134531216, 0.00911410864017499, 0.0013143744772374237, 0.0013363028953229399, 0.0014986886474334957, 0.0006065752759917505, 0.002161902474177276, 0.00047477744807121664, 0.0229647…	0.000107898144152	0.127210964039	0.01142054788781583	0.020520573245707528	586290;315982;192625;340642;4341205;319196;4349261;259631;4451477;47477;4450025;4340745;189208;570367;509070;192009;174862;584396;348875;181419;318503;291267;169234;264225;1510067;578649;304779;289622;295974;197698;369429;177291;317048;353292;4340734;181160;175751;4331782;534926;301534;4340137;4324467;4412336;4456605;353149;358712;184570;561027;351570;4356060;174853;263815;176063;4309927;339771;1…	k__Bacteria;p__Firmicutes;c__Clostridia;o__Clostridiales;	165.0
Node84988	5.7956346104494616e-300	1	[1053.0, 996.0, 427.0, 134.0, 48.0, 67.0, 235.0, 56.0, 51.0, 366.0, 266.0, 204.0, 232.0, 198.0, 403.0, 174.0, 156.0, 218.0, 131.0, 209.0, 293.0, 115.0, 564.0, 1015.0, 311.0, 816.0, 204.0, 20.0, 348.0, 286.0, 86.0, 598.0, 301.0, 503.0, 466.0, 789.0, 369.0, 90.0, 260.0, 1313.0, 84.0, 340.0, 96.0, 1262.0, 908.0, 779.0, 26.0, 371.0, 1160.0, 1948.0, 539.0, 482.0, 598.0, 273.0, 365.0, 979.0, 745.0, 649…	0.056	[0.13335866261398177, 0.11237729888299673, 0.05076081787922016, 0.01610383367383728, 0.0054926192928252664, 0.007841760299625468, 0.02545218238925593, 0.006506332055303822, 0.0059957676933928995, 0.042156185210780926, 0.0323247053104873, 0.024375672123312223, 0.025835189309576838, 0.024728362682652678, 0.0488899672449351, 0.020898390583713667, 0.01851632047477745, 0.02648845686512758, 0.014884672…	0.000753012048193	0.248869801085	0.055926040533376895	0.04886657357022733	174432;276810;271737;215750;323595;267781;264837;174571;183224;50757;175563;352843;269621;183231;196697;197013;181166;184925;259006;261063;195622;356627;190864;175650;319158;261261;195343;174126;199147;185711;259762;330389;344117;259614;350579;181206;271443;277512;4355436;275873;331782;198725;263980;317002;130076;272186;258202;194151;181331;277081;272964;263612;196098;180805;175167;593422;659831;…	k__Bacteria;p__Firmicutes;c__Clostridia;o__Clostridiales;	361.0
Node77963	5.7956346104494616e-300	1	[121.0, 88.0, 50.0, 42.0, 19.0, 30.0, 11.0, 48.0, 52.0, 25.0, 33.0, 34.0, 44.0, 46.0, 49.0, 25.0, 71.0, 27.0, 38.0, 23.0, 53.0, 32.0, 50.0, 8.0, 37.0, 68.0, 32.0, 2.0, 150.0, 62.0, 27.0, 137.0, 22.0, 93.0, 63.0, 15.0, 55.0, 43.0, 38.0, 37.0, 29.0, 65.0, 20.0, 248.0, 96.0, 16.0, 23.0, 16.0, 21.0, 24.0, 33.0, 54.0, 38.0, 44.0, 25.0, 124.0, 51.0, 75.0, 87.0, 40.0, 20.0, 98.0, 23.0, 70.0, 148.0, 199.…	0.007	[0.015324214792299898, 0.009928917973598104, 0.005943889681407513, 0.0050474702559788484, 0.0021741618034100013, 0.0035112359550561797, 0.001191378750135384, 0.0055768560474032764, 0.006113331765812368, 0.0028795208477309375, 0.004010207801676996, 0.004062612020552038, 0.004899777282850779, 0.0057449731484950665, 0.005944437704719156, 0.0030026423252462165, 0.008427299703264095, 0.003280680437424…	0.000228571428571	0.0349176690412	0.007236077747692948	0.006334295605520104	194832;410242;312070;3190479;204369;701462;4310024;188785;631764;303326;198774;250288;348007;186918;191108;727945;196391;4451251;4289859;851704;316675;179067;325326;267536;424038;4429335;363519;2797565;422295;306368;315831;4377418;14157;311309;198439;3369303;337784;319834;228785;183158;174519;288930;174755;755148;188881;841344;189407;267123;591439;184534;4481613;4374046;1110412;198119;355197;1086…	k__Bacteria;	115.0
Node71279	5.7956346104494616e-300	1	[367.0, 495.0, 459.0, 11.0, 1307.0, 570.0, 33.0, 234.0, 219.0, 1012.0, 617.0, 1029.0, 3.0, 281.0, 3.0, 29.0, 5.0, 14.0, 100.0, 30.0, 612.0, 18.0, 182.0, 447.0, 19.0, 52.0, 90.0, 1293.0, 826.0, 132.0, 40.0, 570.0, 112.0, 291.0, 1113.0, 185.0, 26.0, 59.0, 210.0, 111.0, 5.0, 37.0, 63.0, 642.0, 274.0, 1936.0, 48.0, 2433.0, 300.0, 17.0, 78.0, 307.0, 5.0, 606.0, 432.0, 346.0, 110.0, 498.0, 216.0, 160.0…	0.035	[0.04647922998986829, 0.05585016360148934, 0.05456490727532097, 0.001321956495613508, 0.14955944616088798, 0.06671348314606741, 0.003574136250406152, 0.02718717323109097, 0.025746531859863624, 0.11656300391614835, 0.07497873374650625, 0.12295375791611901, 0.00033407572383073496, 0.03509429249406769, 0.0003639451655950503, 0.0034830650972856115, 0.0005934718100890207, 0.001701093560145808, 0.01136…	0.00026257056584	0.259658484525	0.03487438459161317	0.03461940628309847	572889;1121111;185593;4313722;960695;1113282;3584772;576761;252684;229874;938948;1108747;831641;4345285;259193;1039477;34791;4343981;1111522;2286580;4338603;1030770;922239;977628;4425280;1015969;288040;31235;277071;351979;503354;1015143;329032;165445;4444771;164413;137056;949789;4304095;777667;252843;996167;1106654;267660;4335928;4383963;4391542;1108356;567437;266198;1084865;21652;740305;675940;1…	k__Bacteria;	126.0
Node32664	5.7956346104494616e-300	1	[480.0, 1549.0, 658.0, 420.0, 430.0, 234.0, 190.0, 581.0, 728.0, 184.0, 1002.0, 173.0, 396.0, 426.0, 799.0, 767.0, 1110.0, 817.0, 162.0, 226.0, 662.0, 428.0, 322.0, 66.0, 148.0, 513.0, 601.0, 299.0, 400.0, 553.0, 458.0, 772.0, 283.0, 263.0, 299.0, 351.0, 271.0, 223.0, 733.0, 293.0, 105.0, 515.0, 668.0, 838.0, 449.0, 201.0, 711.0, 365.0, 910.0, 614.0, 279.0, 308.0, 536.0, 372.0, 296.0, 826.0, 351.…	0.075	[0.060790273556231005, 0.1747715220579939, 0.07822158820732288, 0.05047470255978849, 0.04920471449822634, 0.027387640449438203, 0.020578360229611178, 0.06750319507377715, 0.08558664472137315, 0.0211932734392997, 0.12176449143273788, 0.020671525869279485, 0.044097995545657014, 0.0532034469838891, 0.09693072910348174, 0.09212106653855393, 0.13175074183976263, 0.09927095990279465, 0.0184069992046358…	0.00372049761656	0.234047951288	0.07460593565307434	0.048288218984072324	835900;888466;510422;875735;3906666;4306262;4154872;208479;3117556;4339144;988375;190639;124470;4402610;4338512;4451646;4305935;258140;825808;798861;4467056;100737;1095264;187294;4466511;4472721;887744;829373;4298633;787709;968873;565136;588471;359872;179814;539735;4032624;363731;1108599;113417;815342;360730;182176;515443;3462199;192963;593043;273232;4294775;4411138;1017181;4339777;4355723;299284…	k__Bacteria;	179.0
29				0.8907621624585047	[0.9997467071935159, 0.9993230283199821, 0.9152401331431284, 0.8727316428313904, 0.8955258038677198, 0.9212312734082397, 0.9997833856817935, 0.8698733588939237, 0.8189513284740184, 0.8556784151117254, 0.9640296512334428, 0.9772971681204446, 0.7192650334075724, 0.9208192831272635, 0.8003154191435159, 0.7791256305548881, 0.6651632047477746, 0.9128797083839613, 0.710941938416089, 0.8959020902090208,…	0.460371376812	1.0	0.8914635425332103	0.1036647924316245
