## Supplementary material 1 for "Detection of phylogenetic core groups in diverse microbial ecosystems": results_stats.txt

Node	Leaves	Mean	Desv	Max
Node37152	768	0.129449140665272	0.04397150655787301996	0.2486
Node75523	220	0.0902088928645557	0.02897612245108082090	0.1794
Node80989	200	0.11591406180594	0.03991530829853591398	0.2563
Node84089	79	0.090838410447761	0.02035914917518715957	0.1455
Node83669	105	0.101769826039187	0.02517471582030955121	0.1683
Node84801	62	0.0792529809725155	0.01749233893298517698	0.146
Node85450	336	0.068925691156874	0.01531469100146934078	0.1555
Node86481	82	0.0797950120409389	0.01955834062424629622	0.1496
Node85948	379	0.0896146175312683	0.01677254802493041008	0.1624
Node85931	133	0.0826401626608956	0.01886067539676323468	0.1423
Node87410	83	0.112797972972973	0.03180794053788063154	0.2068
Node87142	155	0.0715746598525473	0.01626503073469131198	0.1365
Node88955	176	0.0590752234270504	0.01385053262049145892	0.118
Node88777	105	0.0606126500640908	0.01423894978781563791	0.1047
Node90866	38	0.0670969318181818	0.02445923787479489313	0.144
Node91783	49	0.0496688793542905	0.01288923734779168383	0.08966
Node91558	123	0.0649156144722813	0.02068055420233343263	0.1295
Node91125	142	0.111416929484618	0.03534799872252572095	0.1992
Node90590	171	0.130778601472207	0.03245767763164549023	0.2302
Node90552	296	0.139560282723712	0.05226367891066730101	0.2772
Node90269	72	0.126892658193195	0.04593758187836044554	0.213
Node96166	203	0.0613603197424898	0.01511627196205383836	0.141
Node96994	311	0.074763059100528	0.01997666738636219572	0.1547
Node96967	257	0.0652097438672228	0.01683582630286500075	0.1588
Node87125	165	0.0859785673638314	0.03144112206307435523	0.1798
Node84988	361	0.080732811129408	0.02095043798139205967	0.192
Node77963	115	0.157404202257474	0.03542507240889254696	0.2498
Node71279	126	0.171944441721686	0.05618533949951205910	0.2725
Node32664	179	0.209239989329651	0.06575833101747450828	0.3268
29	0	0	0	0
