## Supplementary material 1 for "Detection of phylogenetic core groups in diverse microbial ecosystems": results.txt

Core	p-value	relation	Abundance	Prevalence	Relative abundances	Min	Max	Average	SD	Leaves	Taxonomy	Leaves number
Node6547	3.944304526105081e-132	1	[485.0, 988.0, 1219.0, 19.0, 1557.0, 1260.0, 965.0, 1116.0, 1500.0, 81.0, 182.0, 542.0, 777.0, 942.0, 818.0, 636.0, 1074.0, 1528.0, 115.0, 2481.0, 617.0, 1277.0, 520.0, 769.0, 376.0, 1311.0, 827.0, 1896.0, 1763.0, 659.0, 121.0, 829.0, 173.0, 1873.0, 444.0, 271.0, 1090.0, 458.0, 422.0, 442.0, 429.0, 297.0, 1321.0, 284.0, 1331.0, 750.0, 1631.0, 664.0, 2768.0, 525.0, 90.0, 170.0, 803.0, 2988.0, 256.…	0.108	[0.06106774112314278, 0.1153531815528313, 0.14040543653536053, 0.0022018773901958514, 0.17839138405132907, 0.1472822910578609, 0.12095763349210328, 0.142912024587015, 0.17305029995385326, 0.00984323733138899, 0.02130399157204729, 0.06697973306969847, 0.09426179788911804, 0.11320754716981132, 0.09360338711523057, 0.07443820224719101, 0.12478215406064831, 0.17963790265694804, 0.013741187716573067, …	0.000502008032129	0.33456499832	0.10701980158497797	0.07397555738180797	34757;100344;3319463;3319464;	k__Bacteria;p__Proteobacteria;c__Epsilonproteobacteria;o__Campylobacterales;f__Helicobacteraceae;g__Helicobacter;	4.0
Node6527	3.944304526105081e-132	1	[1015.0, 853.0, 28.0, 421.0, 183.0, 811.0, 458.0, 1029.0, 1054.0, 12.0, 23.0, 971.0, 628.0, 17.0, 40.0, 5.0, 39.0, 11.0, 19.0, 28.0, 7.0, 553.0, 1743.0, 196.0, 953.0, 608.0, 1661.0, 73.0, 198.0, 475.0, 1386.0, 522.0, 349.0, 3.0, 892.0, 47.0, 1027.0, 700.0, 194.0, 265.0, 1460.0, 339.0, 1126.0, 1432.0, 1160.0, 748.0, 3.0, 801.0, 41.0, 754.0, 16.0, 356.0, 942.0, 136.0, 1796.0, 19.0, 3179.0, 270.0, 3…	0.067	[0.12780156131956685, 0.09959136018680677, 0.00322506334945865, 0.04878896743539228, 0.02096700274977085, 0.09479836353009936, 0.05740787164702933, 0.1317710334229735, 0.12159667743424088, 0.0014582573824279985, 0.0026922626711927892, 0.11999505684626792, 0.07618585466456387, 0.002043023675039058, 0.004577182744021055, 0.0005852059925093633, 0.004531195538515162, 0.0012932047966141547, 0.00227028…	0.000325980658481	0.339274279616	0.06666966689530143	0.06845480324904818	10961;3319465;26677;171157;675509;74305;1107784;311173;1133089;47556;548699;10945;1141335;	k__Bacteria;p__Proteobacteria;c__Epsilonproteobacteria;o__Campylobacterales;f__Helicobacteraceae;	13.0
Node38277	3.944304526105081e-132	1	[92.0, 56.0, 199.0, 351.0, 411.0, 39.0, 202.0, 84.0, 108.0, 571.0, 103.0, 560.0, 154.0, 1626.0, 172.0, 512.0, 583.0, 118.0, 651.0, 61.0, 191.0, 549.0, 70.0, 166.0, 49.0, 314.0, 166.0, 1450.0, 424.0, 196.0, 269.0, 49.0, 1254.0, 22.0, 293.0, 349.0, 15.0, 857.0, 711.0, 426.0, 60.0, 106.0, 190.0, 1.0, 8.0, 216.0, 24.0, 190.0, 155.0, 28.0, 467.0, 56.0, 214.0, 32.0, 6.0, 366.0, 122.0, 2.0, 1025.0, 223.…	0.04	[0.011583983883152859, 0.0065382370110916525, 0.022920985947938264, 0.04067678757677599, 0.04708982584784601, 0.004558737580362361, 0.02531962897969416, 0.010756819054936612, 0.012459621596677434, 0.0693887471138656, 0.012056654570993796, 0.06920415224913495, 0.01868251850054592, 0.195409205624324, 0.019681885799290536, 0.0599250936329588, 0.06773556407575229, 0.013872560545497296, 0.077787071334…	0.000113224637681	0.219427476344	0.04047456402404633	0.047747230144915456	4340358;3997242;197537;2237211;192865;2198356;4304475;332317;357582;4437814;1992;4324964;182157;583117;3583645;190913;4395075;193233;4407515;320120;308598;198449;184610;304047;4385318;125270;331717;195508;583656;184567;311482;182874;4360055;276484;260410;4387250;4256470;4395096;305946;4390319;339013;3180933;182117;180606;193859;4302904;196769;2487129;3929758;1906635;174036;321972;4439360;2656868;…	k__Bacteria;p__Bacteroidetes;c__Bacteroidia;o__Bacteroidales;f__Bacteroidaceae;g__Bacteroides;	55.0
Node37821	3.944304526105081e-132	1	[234.0, 816.0, 591.0, 2541.0, 1359.0, 301.0, 1150.0, 529.0, 169.0, 2026.0, 1126.0, 711.0, 1654.0, 465.0, 502.0, 929.0, 202.0, 408.0, 1150.0, 172.0, 817.0, 998.0, 859.0, 853.0, 2821.0, 597.0, 408.0, 863.0, 2231.0, 412.0, 794.0, 441.0, 965.0, 203.0, 501.0, 175.0, 123.0, 1788.0, 1011.0, 1285.0, 168.0, 1012.0, 1535.0, 1.0, 135.0, 1387.0, 59.0, 3268.0, 232.0, 10.0, 1499.0, 1255.0, 953.0, 241.0, 15.0, …	0.101	[0.029463611181062704, 0.09527145359019265, 0.06807187284035937, 0.29447212886777147, 0.1557057745187901, 0.03518410286382233, 0.1441464026071697, 0.06774234857216033, 0.019497000461467465, 0.2462024547332604, 0.13180381598969917, 0.08786455758774098, 0.2006551012980711, 0.05588270640548011, 0.05744364343746424, 0.1087312734082397, 0.023469269199488788, 0.047966141547143196, 0.13741187716573067, …	0.000113224637681	0.408741258741	0.10140784788497972	0.08883735048495153	336559;4329090;3943182;2075910;3154070;307154;178558;313121;186352;188735;182854;4232045;4390839;580629;577170;336710;177150;3256931;4435396;184753;192839;3472078;4366843;4406684;4468234;556126;352825;296045;331193;4361727;3426658;589329;186714;4346677;186866;359538;2442708;1105984;4359056;228601;181719;4278525;215670;293843;326482;328936;4404224;2280817;558839;4449524;333028;4310396;4473763;1897…	k__Bacteria;p__Bacteroidetes;c__Bacteroidia;o__Bacteroidales;	197.0
Node40624	3.944304526105081e-132	1	[162.0, 76.0, 162.0, 160.0, 101.0, 7.0, 339.0, 389.0, 104.0, 154.0, 24.0, 161.0, 181.0, 319.0, 170.0, 452.0, 204.0, 182.0, 335.0, 8.0, 78.0, 205.0, 139.0, 130.0, 425.0, 74.0, 119.0, 310.0, 26.0, 101.0, 152.0, 244.0, 235.0, 98.0, 92.0, 141.0, 10.0, 258.0, 76.0, 208.0, 89.0, 240.0, 123.0, 1.0, 38.0, 163.0, 48.0, 289.0, 148.0, 20.0, 149.0, 317.0, 208.0, 26.0, 28.0, 471.0, 9.0, 6.0, 463.0, 288.0, 3.0…	0.02	[0.020397884663812642, 0.0088733216579101, 0.018659295093296474, 0.018542125391122957, 0.011571952337305225, 0.0008182349503214494, 0.04249185259463525, 0.04981431681393264, 0.011998154130133826, 0.018714303074492646, 0.002809317569940302, 0.019896193771626297, 0.02195802499090137, 0.03833673837279173, 0.019453026662089482, 0.05290262172284644, 0.023701638201463926, 0.021396661180343286, 0.040028…	0.000112777715123	0.0904186447993	0.01985498729608159	0.01798891691915611	271846;349175;3172945;196240;312440;345330;179810;328143;331043;186872;214603;211494;198865;216958;263873;206421;187561;177414;193723;174699;273164;269726;176760;205134;1111448;207288;318571;269673;179192;211743;275631;233587;355045;263120;175272;184381;186779;208434;212694;192712;372368;264109;295564;213147;177205;262148;206817;188399;3231096;191584;204003;258530;212201;341448;309382;193038;2901…	k__Bacteria;p__Bacteroidetes;c__Bacteroidia;o__Bacteroidales;f__S24-7;g__;s__;	59.0
Node40753	3.944304526105081e-132	1	[286.0, 306.0, 178.0, 493.0, 252.0, 22.0, 587.0, 771.0, 170.0, 487.0, 130.0, 524.0, 278.0, 543.0, 492.0, 580.0, 723.0, 169.0, 548.0, 68.0, 446.0, 104.0, 710.0, 1003.0, 845.0, 213.0, 502.0, 279.0, 210.0, 207.0, 411.0, 233.0, 541.0, 60.0, 496.0, 166.0, 11.0, 502.0, 166.0, 372.0, 147.0, 641.0, 57.0, 1.0, 57.0, 480.0, 131.0, 118.0, 12.0, 42.0, 352.0, 388.0, 236.0, 35.0, 8.0, 660.0, 67.0, 4.0, 345.0, …	0.038	[0.036011080332409975, 0.03572679509632224, 0.020502188435844275, 0.057132923861397615, 0.028872593950504125, 0.002571595558153127, 0.0735773376786162, 0.0987322320399539, 0.01961236732810337, 0.05918094543686961, 0.015217136837176636, 0.06475531389026198, 0.033725585345141335, 0.06525657973801226, 0.05629934775145898, 0.06788389513108614, 0.08400139421401186, 0.019868328238890197, 0.065479746684…	0.000113224637681	0.157423392318	0.03888889833375819	0.0324380664812985	188883;233435;261177;1112814;197891;517722;179513;264787;276802;174791;179343;175458;259625;194710;548775;174757;179464;204144;312322;187673;345126;337724;211335;179457;275339;175706;180511;204171;259536;198604;1106787;183773;2212505;211039;339549;266976;207284;355746;316629;217096;180405;212219;264657;373449;212170;341913;264534;263253;228730;197623;266060;199698;829032;271325;197801;211876;1740…	k__Bacteria;p__Bacteroidetes;c__Bacteroidia;o__Bacteroidales;f__S24-7;g__;s__;	159.0
Node37152	3.944304526105081e-132	1	[531.0, 1381.0, 695.0, 464.0, 467.0, 46.0, 624.0, 801.0, 347.0, 823.0, 342.0, 732.0, 539.0, 771.0, 1127.0, 1239.0, 1949.0, 712.0, 893.0, 213.0, 932.0, 714.0, 588.0, 1451.0, 1409.0, 310.0, 700.0, 431.0, 564.0, 314.0, 938.0, 504.0, 674.0, 86.0, 385.0, 1472.0, 829.0, 1078.0, 860.0, 671.0, 223.0, 913.0, 520.0, 105.0, 240.0, 506.0, 107.0, 221.0, 563.0, 711.0, 616.0, 974.0, 310.0, 339.0, 53.0, 1069.0, …	0.075	[0.06685973306471922, 0.16123759486281378, 0.08005067956692007, 0.053772163634256576, 0.05350595783684693, 0.005376972530683811, 0.07821509150162947, 0.10257395313100269, 0.04003230272265805, 0.10001215214485357, 0.0400327753716493, 0.09045971329708354, 0.06538881475191072, 0.09265713255618314, 0.12896212381279323, 0.14501404494382023, 0.22644359242477052, 0.08370561956266165, 0.10670330983391087…	0.0013925960311	0.226443592425	0.07566930436115407	0.04536106385061717	324013;263111;259293;313499;189397;261350;4481506;276218;262102;194709;2435303;309363;271131;4331760;348038;190026;197074;264734;315147;326095;346870;320169;262166;324943;214030;179838;331772;211761;3028318;268099;3013444;339156;215540;953855;357046;315430;185036;234443;214715;264240;178546;196386;4336943;266860;178068;185695;292591;194830;192906;258485;326315;339905;264325;348821;463233;195931;2…	k__Bacteria;p__Bacteroidetes;c__Bacteroidia;o__Bacteroidales;g__;s__;	150.0
Node41635	3.944304526105081e-132	1	[15.0, 360.0, 35.0, 58.0, 85.0, 15.0, 46.0, 90.0, 70.0, 147.0, 72.0, 40.0, 223.0, 90.0, 166.0, 68.0, 212.0, 187.0, 93.0, 20.0, 244.0, 214.0, 421.0, 248.0, 48.0, 40.0, 493.0, 52.0, 30.0, 125.0, 203.0, 47.0, 234.0, 65.0, 176.0, 229.0, 1.0, 190.0, 30.0, 299.0, 38.0, 53.0, 17.0, 10.0, 66.0, 185.0, 11.0, 185.0, 142.0, 206.0, 31.0, 37.0, 82.0, 86.0, 14.0, 198.0, 58.0, 23.0, 48.0, 123.0, 14.0, 124.0, 22…	0.016	[0.0018886930244270965, 0.04203152364273205, 0.004031329186823312, 0.006721520454282072, 0.009738771769019248, 0.0017533606078316774, 0.005765856104286789, 0.01152516327314637, 0.008075680664513151, 0.01786365293474298, 0.008427952709820906, 0.004943153732081068, 0.027053257309232075, 0.010816007691383247, 0.018995308387687378, 0.007958801498127341, 0.02463111420936447, 0.02198448154244063, 0.011…	0.000114652602614	0.137424698795	0.015971931130585253	0.018335014134235977	183395;180731;199354;3449121;4441084;2058521;625470;4308591;4372003;585914;564140;198190;174842;2545906;4442459;187294;4466511;3906666;170335;189960;208479;3117556;194395;4339144;993127;4315605;178478;351292;185420;124470;535685;179157;2497335;578016;194286;150412;1726408;835900;4329571;276149;186233;342873;2309802;314406;191251;195123;495451;180082;577294;291090;4365130;	k__Bacteria;p__Bacteroidetes;c__Bacteroidia;o__Bacteroidales;	51.0
Node51473	3.944304526105081e-132	1	[151.0, 1263.0, 144.0, 413.0, 458.0, 254.0, 354.0, 267.0, 443.0, 852.0, 368.0, 312.0, 576.0, 327.0, 262.0, 165.0, 368.0, 367.0, 80.0, 355.0, 180.0, 551.0, 686.0, 394.0, 695.0, 252.0, 353.0, 332.0, 1203.0, 1522.0, 267.0, 197.0, 342.0, 118.0, 483.0, 234.0, 64.0, 470.0, 31.0, 516.0, 123.0, 171.0, 408.0, 138.0, 446.0, 416.0, 103.0, 366.0, 315.0, 90.0, 237.0, 184.0, 651.0, 19.0, 187.0, 271.0, 284.0, 5…	0.045	[0.019012843112566104, 0.14746059544658494, 0.0165860400829302, 0.047861861165836135, 0.05247479376718607, 0.029690239625949737, 0.044372023063424415, 0.03419131771033423, 0.05110752191970466, 0.10353627415238789, 0.04307620273908463, 0.03855659911023233, 0.06987747179424966, 0.03929816127869246, 0.02998054697333791, 0.019311797752808987, 0.04275589636342512, 0.04314601457794498, 0.00955908710718…	0.0021274213414	0.178701420688	0.04521375750282399	0.0361056273743847	113542;4428696;2897325;588730;263518;359872;4448604;1108599;303251;1684221;113417;10512;	k__Bacteria;p__Proteobacteria;c__Deltaproteobacteria;o__Desulfovibrionales;f__Desulfovibrionaceae;s__;	12.0
Node75523	3.944304526105081e-132	1	[47.0, 21.0, 721.0, 185.0, 150.0, 156.0, 619.0, 80.0, 194.0, 425.0, 178.0, 49.0, 976.0, 497.0, 868.0, 513.0, 1038.0, 1139.0, 817.0, 509.0, 587.0, 1273.0, 202.0, 86.0, 2.0, 15.0, 12.0, 11.0, 281.0, 843.0, 133.0, 18.0, 158.0, 17.0, 4.0, 48.0, 22.0, 432.0, 115.0, 208.0, 63.0, 107.0, 436.0, 37.0, 172.0, 1349.0, 15.0, 133.0, 60.0, 10.0, 45.0, 138.0, 31.0, 49.0, 31.0, 309.0, 22.0, 13.0, 236.0, 251.0, 1…	0.033	[0.005917904809871569, 0.0024518388791593695, 0.08304538124856024, 0.02143933248348592, 0.017186067827681027, 0.018234950321449443, 0.07758836801203309, 0.010244589576130106, 0.02238117212736502, 0.05164661562765828, 0.02083577197705724, 0.006055363321799308, 0.11840349387358971, 0.059728398029083044, 0.0993248655452569, 0.060042134831460675, 0.12059951202509585, 0.13390547848577475, 0.0976221770…	0.000118329191812	0.173821714586	0.0327497843651684	0.04085968501736282	1107027;333178;134726;863124;356089;294254;130468;4429559;319163;579608;4373680;272150;983600;169428;537894;4480189;137580;663969;564914;411486;164664;455671;930592;302975;549991;859700;864465;15129;1146865;343431;338852;356144;326180;322723;137043;299659;4316928;295654;15432;315189;541135;1000547;911496;4200918;929275;522025;4354103;4397402;1995182;187233;182764;137026;586093;133341;259993;13389…	k__Bacteria;p__Firmicutes;c__Bacilli;o__Lactobacillales;	183.0
Node80989	3.944304526105081e-132	1	[54.0, 38.0, 84.0, 96.0, 76.0, 93.0, 37.0, 85.0, 50.0, 104.0, 88.0, 105.0, 220.0, 275.0, 100.0, 109.0, 69.0, 185.0, 86.0, 35.0, 172.0, 22.0, 84.0, 149.0, 82.0, 23.0, 187.0, 36.0, 3.0, 114.0, 361.0, 129.0, 124.0, 126.0, 174.0, 218.0, 324.0, 59.0, 43.0, 46.0, 36.0, 285.0, 39.0, 57.0, 117.0, 58.0, 170.0, 7.0, 446.0, 181.0, 106.0, 118.0, 44.0, 218.0, 25.0, 24.0, 88.0, 42.0, 131.0, 92.0, 112.0, 112.0,…	0.014	[0.006799294887937547, 0.00443666082895505, 0.009675190048375951, 0.011125275234673774, 0.008707607699358386, 0.0108708357685564, 0.0046377538230132865, 0.010884876424638238, 0.005768343331795108, 0.01263823064770932, 0.010300831089781108, 0.012975778546712802, 0.026689312143637026, 0.0330489123903377, 0.011442956860052637, 0.01275749063670412, 0.00801673056814221, 0.021749353397601694, 0.0102760…	0.000353815308409	0.0502478593961	0.013682160218545516	0.01058959134500635	331737;652823;318370;2283112;97263;560906;4369956;229459;1571092;839598;276402;356405;213870;4416396;771177;234054;172163;227967;637934;196815;326940;319791;198753;269156;277215;267073;196349;162991;258899;349459;265793;397444;171396;334267;414089;198888;344329;328391;185787;268962;267689;334617;335952;273648;3390534;786081;446691;339566;234912;4432234;1094991;593216;181849;320972;269532;4407747;…	k__Bacteria;p__Firmicutes;c__Clostridia;o__Clostridiales;	131.0
Node84089	3.944304526105081e-132	1	[48.0, 26.0, 47.0, 31.0, 40.0, 45.0, 50.0, 37.0, 37.0, 34.0, 81.0, 71.0, 6.0, 60.0, 41.0, 186.0, 107.0, 77.0, 112.0, 50.0, 57.0, 36.0, 37.0, 30.0, 4.0, 71.0, 19.0, 12.0, 1.0, 45.0, 28.0, 30.0, 371.0, 89.0, 57.0, 41.0, 56.0, 7.0, 27.0, 37.0, 189.0, 28.0, 17.0, 32.0, 46.0, 33.0, 145.0, 21.0, 41.0, 41.0, 52.0, 121.0, 140.0, 52.0, 52.0, 28.0, 104.0, 42.0, 49.0, 38.0, 50.0, 31.0, 48.0, 103.0, 69.0, 37…	0.007	[0.0060438176781667085, 0.0030356100408639813, 0.005413499193734163, 0.003592536794530073, 0.00458295142071494, 0.005260081823495032, 0.006267234895963901, 0.0047381226789601745, 0.00426857406552838, 0.004131729250212663, 0.00948144679854852, 0.008774097874443896, 0.0007278903311901007, 0.007210671794255498, 0.004691612312621582, 0.021769662921348316, 0.012431741605669804, 0.009052433576299083, 0…	0.000117938436136	0.0466431983907	0.006852329966782681	0.006499959233053663	185995;182762;192848;191616;510233;747563;196428;185506;193827;191606;262631;182984;264646;340794;312665;260859;313431;269070;323135;470117;187790;276761;273737;233253;4473596;196746;180982;350224;163430;389529;110725;260547;195840;181603;274533;199307;345804;344527;195415;346804;311961;4342104;228391;336696;209845;193139;262944;110060;190114;1111580;462727;	k__Bacteria;p__Firmicutes;c__Clostridia;o__Clostridiales;f__Ruminococcaceae;	51.0
Node83669	3.944304526105081e-132	1	[64.0, 73.0, 149.0, 144.0, 84.0, 157.0, 43.0, 107.0, 213.0, 66.0, 61.0, 161.0, 40.0, 125.0, 107.0, 146.0, 58.0, 86.0, 68.0, 97.0, 159.0, 69.0, 106.0, 57.0, 44.0, 65.0, 148.0, 30.0, 37.0, 151.0, 60.0, 111.0, 79.0, 138.0, 45.0, 168.0, 295.0, 33.0, 77.0, 107.0, 43.0, 66.0, 73.0, 49.0, 137.0, 160.0, 95.0, 27.0, 127.0, 159.0, 118.0, 39.0, 85.0, 24.0, 39.0, 55.0, 149.0, 142.0, 87.0, 74.0, 77.0, 284.0, …	0.011	[0.008058423570888944, 0.008523058960887332, 0.01716194425247639, 0.016687912852010663, 0.009624197983501375, 0.018351841028638224, 0.005389822010528954, 0.013702138558074017, 0.024573142593447162, 0.008020415603353991, 0.007140348823598267, 0.019896193771626297, 0.004852602207934004, 0.015022232904698955, 0.012243963840256323, 0.01708801498127341, 0.006738701057278959, 0.0101105102280743, 0.0081…	0.00144766146993	0.0338225177712	0.011205899666544233	0.006621027886502799	554303;183207;196513;314996;571178;213487;185164;322004;1105454;183093;347640;190303;792436;174288;194264;180687;328212;311499;356360;193915;190301;272788;2411212;198170;182061;304416;276511;191493;196713;332185;395587;186521;184803;275159;274546;185923;296134;181940;181349;4439489;267041;262258;185915;158649;158625;259920;261132;230031;261486;197782;1111782;259275;194269;288128;269418;186886;349…	k__Bacteria;p__Firmicutes;c__Clostridia;o__Clostridiales;	73.0
Node84801	3.944304526105081e-132	1	[49.0, 31.0, 29.0, 8.0, 21.0, 35.0, 37.0, 28.0, 50.0, 11.0, 14.0, 16.0, 12.0, 19.0, 15.0, 10.0, 10.0, 26.0, 19.0, 20.0, 13.0, 17.0, 7.0, 41.0, 8.0, 28.0, 29.0, 50.0, 15.0, 43.0, 5.0, 55.0, 19.0, 37.0, 22.0, 14.0, 24.0, 30.0, 19.0, 60.0, 238.0, 92.0, 17.0, 76.0, 23.0, 48.0, 23.0, 84.0, 23.0, 30.0, 32.0, 72.0, 28.0, 37.0, 43.0, 56.0, 60.0, 30.0, 42.0, 36.0, 26.0, 34.0, 40.0, 60.0, 32.0, 73.0, 9.0, …	0.004	[0.006169730546461848, 0.003619381202568593, 0.0033402441833678877, 0.0009271062695561478, 0.0024060494958753438, 0.004091174751607247, 0.0046377538230132865, 0.003585606351645537, 0.005768343331795108, 0.001336735933892332, 0.0016387685824651762, 0.001977261492832427, 0.0014557806623802013, 0.002283379401514241, 0.0017164435290078957, 0.0011704119850187266, 0.0011618450098756826, 0.0030566658829…	0.00011135857461	0.0270423815476	0.0036770390887936755	0.0033480976835174947	191951;181205;272444;194559;264359;193987;180564;266206;268121;340223;273958;274438;269716;307012;275286;198998;179265;321722;183832;276125;186707;262673;197331;189362;191602;271406;305853;339720;264846;271255;352965;268542;266192;275293;347189;194787;271162;349482;354163;343251;267411;272341;184470;264424;348393;315475;355630;276597;176139;353032;174010;	k__Bacteria;p__Firmicutes;c__Clostridia;o__Clostridiales;	51.0
Node85450	3.944304526105081e-132	1	[1071.0, 442.0, 648.0, 211.0, 450.0, 638.0, 918.0, 368.0, 702.0, 216.0, 1865.0, 209.0, 316.0, 358.0, 1113.0, 857.0, 106.0, 627.0, 674.0, 994.0, 486.0, 295.0, 74.0, 389.0, 159.0, 705.0, 674.0, 62.0, 162.0, 867.0, 232.0, 624.0, 543.0, 2774.0, 265.0, 452.0, 752.0, 119.0, 695.0, 1331.0, 384.0, 1128.0, 797.0, 529.0, 637.0, 568.0, 521.0, 227.0, 80.0, 619.0, 722.0, 1721.0, 821.0, 1367.0, 421.0, 314.0, 1…	0.068	[0.1348526819440947, 0.05160537069468768, 0.0746371803731859, 0.0244524278595434, 0.05155820348304308, 0.07457627118644068, 0.11506643268989722, 0.04712511205019849, 0.08098754037840332, 0.026248632883703972, 0.21830738616411097, 0.02582797825012358, 0.038335557442678636, 0.0430236750390578, 0.12736010985238586, 0.10030430711610487, 0.012315557104682235, 0.07371267340700682, 0.08053530887800216, …	0.000251004016064	0.301423448875	0.06751570194137951	0.052866930739380286	191067;263155;276762;191837;350188;466811;262247;511234;307416;314110;259910;259594;263834;3750380;174417;463289;831409;466409;174374;342404;269885;408877;178358;337580;833816;273705;194950;351405;4430503;268257;328383;313044;174285;271766;1106614;355097;265397;315390;189666;216403;96194;311734;275366;173218;184562;319134;839215;329741;177574;195006;173909;194628;4348107;4399086;194906;277332;194…	k__Bacteria;p__Firmicutes;c__Clostridia;o__Clostridiales;	281.0
Node86481	3.944304526105081e-132	1	[46.0, 25.0, 15.0, 5.0, 28.0, 126.0, 21.0, 52.0, 152.0, 4.0, 21.0, 23.0, 9.0, 5.0, 5.0, 3.0, 10.0, 7.0, 16.0, 46.0, 23.0, 24.0, 15.0, 38.0, 28.0, 48.0, 12.0, 34.0, 21.0, 29.0, 6.0, 39.0, 1.0, 16.0, 29.0, 35.0, 77.0, 9.0, 30.0, 60.0, 56.0, 7.0, 24.0, 31.0, 18.0, 9.0, 14.0, 92.0, 58.0, 107.0, 36.0, 40.0, 47.0, 31.0, 41.0, 21.0, 8.0, 12.0, 47.0, 53.0, 68.0, 38.0, 13.0, 65.0, 111.0, 55.0, 34.0, 9.0, …	0.005	[0.0057919919415764295, 0.002918855808523059, 0.0017277125086385626, 0.0005794414184725924, 0.0032080659945004585, 0.01472822910578609, 0.0026322386563048385, 0.006658983224484569, 0.01753576372865713, 0.00048608579414266616, 0.002458152873697764, 0.002842313395946614, 0.001091835496785151, 0.0006008893161879582, 0.0005721478430026318, 0.00035112359550561797, 0.0011618450098756826, 0.000822948506…	0.000115287064791	0.0432273395949	0.004693720794660965	0.005685204990146054	198406;336145;313724;269973;261467;331491;342988;260607;346595;258423;351593;2645483;339622;388808;306469;310751;185743;275305;321086;270165;192209;321495;189879;262394;191387;336276;266694;269775;261315;303184;273586;182836;325541;268492;340601;267958;192971;273431;267470;340447;180584;185917;263207;340451;341343;191579;336817;190425;273364;330064;270396;132338;268933;267752;338382;196856;345860…	k__Bacteria;p__Firmicutes;c__Clostridia;o__Clostridiales;	68.0
Node85948	3.944304526105081e-132	1	[1122.0, 189.0, 415.0, 389.0, 424.0, 1421.0, 165.0, 217.0, 754.0, 152.0, 732.0, 424.0, 226.0, 220.0, 241.0, 492.0, 273.0, 274.0, 275.0, 662.0, 402.0, 119.0, 294.0, 189.0, 98.0, 416.0, 181.0, 96.0, 140.0, 188.0, 542.0, 859.0, 139.0, 479.0, 823.0, 838.0, 1102.0, 104.0, 543.0, 225.0, 1585.0, 181.0, 204.0, 445.0, 288.0, 323.0, 471.0, 175.0, 1466.0, 817.0, 510.0, 336.0, 996.0, 548.0, 524.0, 92.0, 275.…	0.054	[0.14127423822714683, 0.022066549912434327, 0.04780004607233356, 0.04508054235716769, 0.04857928505957837, 0.16610169491525423, 0.020681875156680872, 0.027788449225252913, 0.08698661744347023, 0.018471260177421314, 0.0856841858831792, 0.05239742956005932, 0.027417202474827127, 0.02643912991227016, 0.027577526032726857, 0.05758426966292135, 0.03171836876960613, 0.0322125558429344, 0.03285936193093…	0.00022271714922	0.182893137363	0.05339440086853031	0.04497991391713317	261992;326964;258232;268112;276499;268123;263415;833795;259911;261142;273136;271230;272080;304897;273651;190479;269068;337572;178811;275557;346719;277130;261664;260233;271242;273091;396266;263171;271592;413695;185126;262315;264802;196491;182790;264137;174824;188355;267071;311031;318819;261908;267789;271692;271866;197790;274697;337336;271317;274599;198045;275628;273170;274204;342786;198701;271734;…	k__Bacteria;p__Firmicutes;c__Clostridia;o__Clostridiales;	333.0
Node85931	3.944304526105081e-132	1	[113.0, 180.0, 90.0, 192.0, 220.0, 202.0, 38.0, 41.0, 93.0, 22.0, 1136.0, 255.0, 9.0, 37.0, 25.0, 98.0, 10.0, 184.0, 55.0, 532.0, 124.0, 122.0, 17.0, 33.0, 24.0, 91.0, 75.0, 43.0, 5.0, 53.0, 29.0, 275.0, 20.0, 361.0, 162.0, 198.0, 456.0, 16.0, 293.0, 134.0, 297.0, 23.0, 44.0, 163.0, 156.0, 92.0, 1064.0, 92.0, 112.0, 80.0, 214.0, 152.0, 135.0, 320.0, 173.0, 13.0, 84.0, 189.0, 482.0, 434.0, 394.0, …	0.019	[0.014228154117350794, 0.021015761821366025, 0.010366275051831375, 0.022250550469347548, 0.025206232813932174, 0.023611922852133257, 0.004763098520932565, 0.00525035215776668, 0.010729118597138902, 0.002673471867784664, 0.1329743649771743, 0.031512605042016806, 0.001091835496785151, 0.00444658093979089, 0.0028607392150131594, 0.01147003745318352, 0.0011618450098756826, 0.021631789325182223, 0.006…	0.000125502008032	0.132974364977	0.01889503279353584	0.02337506213138352	197025;4380294;326055;259595;303508;333602;191948;341750;326701;264193;191089;172936;262119;264378;189757;181091;258750;214471;192777;270215;264066;352624;283117;193064;264974;267457;265087;277104;276837;323573;319909;266587;259846;149437;826727;4364242;324522;261174;337609;564806;269035;267502;311068;190281;345347;4462541;192210;289315;268196;261064;180476;198024;183296;268231;176952;133206;1775…	k__Bacteria;p__Firmicutes;c__Clostridia;o__Clostridiales;	101.0
Node87410	3.944304526105081e-132	1	[318.0, 13.0, 83.0, 78.0, 29.0, 563.0, 49.0, 95.0, 49.0, 40.0, 65.0, 43.0, 37.0, 12.0, 11.0, 10.0, 24.0, 111.0, 12.0, 82.0, 183.0, 119.0, 36.0, 23.0, 7.0, 110.0, 130.0, 4.0, 11.0, 52.0, 26.0, 131.0, 24.0, 209.0, 151.0, 280.0, 270.0, 12.0, 367.0, 22.0, 205.0, 42.0, 43.0, 373.0, 88.0, 41.0, 85.0, 6.0, 212.0, 106.0, 158.0, 11.0, 103.0, 229.0, 31.0, 29.0, 12.0, 17.0, 233.0, 93.0, 149.0, 52.0, 97.0, 2…	0.01	[0.04004029211785445, 0.0015178050204319906, 0.009560009214466713, 0.009039286128172442, 0.0033226397800183317, 0.0658094681472823, 0.006141890198044623, 0.012165450121654502, 0.005652976465159206, 0.004860857941426662, 0.007608568418588318, 0.005313890261987148, 0.0044886570423389545, 0.0014421343588510995, 0.00125872525460579, 0.0011704119850187266, 0.0027884280237016382, 0.013049612038561016, …	0.00022271714922	0.0658094681473	0.010283128145409583	0.011433137597926949	1107439;199293;172705;738739;2120779;747987;1107759;275139;1107493;330731;181574;197624;197562;331618;179575;193188;199070;184971;195681;262634;181931;178725;196371;3829951;174818;3589405;156357;175232;193763;834948;277385;830014;267451;269178;191109;293097;309720;199047;264536;313968;188057;269681;572860;197696;323747;187929;270199;194087;352509;368117;	k__Bacteria;p__Firmicutes;c__Clostridia;o__Clostridiales;	50.0
Node87142	3.944304526105081e-132	1	[613.0, 86.0, 76.0, 249.0, 139.0, 194.0, 67.0, 107.0, 121.0, 32.0, 242.0, 93.0, 74.0, 69.0, 16.0, 27.0, 38.0, 453.0, 99.0, 234.0, 155.0, 106.0, 12.0, 134.0, 29.0, 384.0, 164.0, 28.0, 73.0, 59.0, 79.0, 113.0, 23.0, 256.0, 75.0, 727.0, 226.0, 21.0, 242.0, 92.0, 70.0, 387.0, 30.0, 34.0, 773.0, 62.0, 527.0, 57.0, 122.0, 135.0, 95.0, 90.0, 307.0, 323.0, 88.0, 75.0, 37.0, 191.0, 324.0, 450.0, 85.0, 227…	0.018	[0.07718458826492068, 0.010040863981319323, 0.00875374337710205, 0.028856182639935102, 0.015925756186984417, 0.022676797194623028, 0.008398094760591626, 0.013702138558074017, 0.013959390862944163, 0.0038886863531413293, 0.028327285496898044, 0.011492832427088482, 0.008977314084677909, 0.008292272563393823, 0.001830873097608422, 0.0031601123595505617, 0.004415011037527594, 0.05325652480601928, 0.0…	0.000348958939165	0.110509448558	0.018391054210689668	0.019746526981465763	2316624;198363;189677;277293;195476;190035;178061;184363;183053;190219;174260;175906;160750;2065341;300152;194734;187782;833381;838200;172857;263704;266726;186780;180555;305016;291997;199137;270145;570049;176518;290502;261841;189611;232283;147195;274400;815573;194693;289658;1107586;195189;188973;188974;192878;686281;185519;555445;177754;175942;177765;208571;198555;355975;585881;325126;211795;3726…	k__Bacteria;p__Firmicutes;c__Clostridia;o__Clostridiales;	110.0
Node88779	3.944304526105081e-132	1	[56.0, 62.0, 52.0, 82.0, 101.0, 66.0, 89.0, 92.0, 121.0, 34.0, 186.0, 43.0, 40.0, 44.0, 78.0, 49.0, 102.0, 217.0, 64.0, 229.0, 35.0, 24.0, 145.0, 34.0, 17.0, 298.0, 67.0, 74.0, 51.0, 26.0, 182.0, 358.0, 78.0, 212.0, 198.0, 54.0, 85.0, 195.0, 223.0, 71.0, 413.0, 41.0, 64.0, 557.0, 125.0, 105.0, 224.0, 227.0, 94.0, 98.0, 151.0, 767.0, 263.0, 593.0, 406.0, 46.0, 38.0, 200.0, 81.0, 81.0, 268.0, 590.0…	0.016	[0.007051120624527827, 0.007238762405137186, 0.00598940336328035, 0.009502839262950516, 0.011571952337305225, 0.00771478667445938, 0.011155678114815742, 0.011781278012549622, 0.013959390862944163, 0.004131729250212663, 0.021772211167037342, 0.005313890261987148, 0.004852602207934004, 0.005287825982454032, 0.008925506350841057, 0.00573501872659176, 0.011850819100731963, 0.025511403715024687, 0.007…	0.00151515151515	0.0908229721729	0.015614438212864257	0.015907108736070277	3392842;195691;191064;180466;1902400;3251419;3765807;194903;4339832;4452400;172389;4426877;170561;134065;340690;409947;193784;268880;183805;196749;3694603;276769;260666;366797;334619;337673;317099;203970;335508;276037;351062;343906;305177;358939;132165;335965;262809;315496;334751;351881;312062;173830;274965;194822;260553;314621;338345;263687;175432;346098;4375887;1110135;306066;347908;303841;2664…	k__Bacteria;p__Firmicutes;c__Clostridia;o__Clostridiales;f__Lachnospiraceae;	59.0
Node88955	3.944304526105081e-132	1	[66.0, 19.0, 15.0, 34.0, 53.0, 41.0, 59.0, 50.0, 44.0, 16.0, 48.0, 33.0, 38.0, 18.0, 18.0, 20.0, 15.0, 68.0, 50.0, 57.0, 39.0, 35.0, 39.0, 23.0, 15.0, 90.0, 50.0, 144.0, 56.0, 58.0, 28.0, 73.0, 24.0, 65.0, 66.0, 23.0, 37.0, 24.0, 56.0, 81.0, 58.0, 19.0, 51.0, 29.0, 90.0, 117.0, 22.0, 64.0, 22.0, 46.0, 44.0, 25.0, 96.0, 72.0, 47.0, 31.0, 19.0, 85.0, 36.0, 29.0, 32.0, 68.0, 62.0, 87.0, 53.0, 62.0, …	0.005	[0.008310249307479225, 0.002218330414477525, 0.0017277125086385626, 0.0039402016456136285, 0.006072410632447296, 0.004792518994739918, 0.007395337177237403, 0.006402868485081316, 0.005076142131979695, 0.0019443431765706646, 0.005618635139880604, 0.004078101828966881, 0.004609972097537304, 0.0021632015382766494, 0.0020597322348094747, 0.0023408239700374533, 0.001742767514813524, 0.0079943569245238…	0.000462160600809	0.0165517241379	0.00539143943724681	0.003064570017904199	4471139;276364;189288;175847;261419;198238;352022;2148365;4345268;271804;305152;324884;196004;312325;340853;356148;292544;266761;276158;173892;310877;263500;316731;216888;287507;229808;298973;272749;344108;296041;188266;181368;309480;3265889;332168;4045882;197600;311724;231169;259154;267175;1109539;269078;322585;174184;301585;182723;4008606;299261;290963;4480557;4094866;269949;4440624;4363552;188…	k__Bacteria;p__Firmicutes;c__Clostridia;o__Clostridiales;	140.0
Node90866	3.944304526105081e-132	1	[38.0, 7.0, 19.0, 26.0, 7.0, 49.0, 21.0, 49.0, 44.0, 2.0, 24.0, 58.0, 5.0, 26.0, 32.0, 22.0, 21.0, 12.0, 33.0, 36.0, 36.0, 25.0, 23.0, 75.0, 19.0, 55.0, 27.0, 13.0, 13.0, 74.0, 52.0, 20.0, 8.0, 23.0, 96.0, 43.0, 32.0, 11.0, 24.0, 12.0, 119.0, 25.0, 12.0, 6.0, 42.0, 25.0, 15.0, 4.0, 37.0, 80.0, 32.0, 38.0, 44.0, 47.0, 30.0, 11.0, 102.0, 38.0, 12.0, 55.0, 20.0, 57.0, 36.0, 61.0, 68.0, 73.0, 37.0, 8…	0.004	[0.004784688995215311, 0.0008172796263864566, 0.0021884358442755126, 0.0030130953760574807, 0.0008020164986251146, 0.005727644652250146, 0.0026322386563048385, 0.00627481111537969, 0.005076142131979695, 0.00024304289707133308, 0.002809317569940302, 0.007167572911517549, 0.0006065752759917505, 0.0031246244441773827, 0.003661746195216844, 0.0025749063670411983, 0.0024398745207389336, 0.001410768869…	0.00011135857461	0.0152249915417	0.004029002285268212	0.0032082102087701778	229455;716984;268043;2315700;272277;171079;259922;320070;821538;267042;178480;268720;405780;279431;179927;327900;337762;339031;827592;180738;1139897;261924;158297;279492;270030;4460560;278098;267452;230268;320224;	k__Bacteria;p__Firmicutes;c__Clostridia;o__Clostridiales;f__Ruminococcaceae;g__Ruminococcus;s__;	30.0
Node91783	3.944304526105081e-132	1	[19.0, 30.0, 33.0, 34.0, 17.0, 35.0, 24.0, 21.0, 25.0, 39.0, 18.0, 40.0, 24.0, 34.0, 22.0, 23.0, 29.0, 23.0, 16.0, 3.0, 13.0, 9.0, 5.0, 73.0, 15.0, 61.0, 41.0, 14.0, 10.0, 46.0, 42.0, 32.0, 40.0, 59.0, 55.0, 77.0, 89.0, 66.0, 91.0, 17.0, 22.0, 48.0, 27.0, 11.0, 32.0, 26.0, 19.0, 9.0, 48.0, 52.0, 27.0, 42.0, 13.0, 16.0, 24.0, 27.0, 17.0, 26.0, 25.0, 2.0, 3.0, 29.0, 14.0, 27.0, 60.0, 38.0, 7.0, 1.0…	0.004	[0.0023923444976076554, 0.0035026269702276708, 0.0038009675190048375, 0.0039402016456136285, 0.0019477543538038496, 0.004091174751607247, 0.0030082727500626723, 0.002689204763734153, 0.002884171665897554, 0.004739336492890996, 0.0021069881774552265, 0.004943153732081068, 0.0029115613247604026, 0.004086047350078116, 0.00251745050921158, 0.0026919475655430712, 0.0033693505286394795, 0.0027039736656…	0.000115540150202	0.0103845714938	0.0037047798783923563	0.0024566795712054235	332608;191816;266841;519763;302641;204126;1737536;367176;372146;190658;4420206;446135;3903651;175377;129401;443620;1105687;461795;838685;1112762;345913;3568684;270866;113111;4386437;271490;162005;4296218;290253;264585;307608;274083;180235;335550;183162;278609;191445;278758;198194;292962;439880;2318202;	k__Bacteria;p__Firmicutes;c__Clostridia;o__Clostridiales;f__Ruminococcaceae;g__Oscillospira;s__;	42.0
Node91558	3.944304526105081e-132	1	[198.0, 155.0, 110.0, 318.0, 279.0, 257.0, 151.0, 200.0, 325.0, 189.0, 257.0, 289.0, 88.0, 193.0, 239.0, 218.0, 278.0, 125.0, 163.0, 159.0, 238.0, 123.0, 151.0, 594.0, 34.0, 361.0, 328.0, 133.0, 101.0, 300.0, 137.0, 334.0, 310.0, 322.0, 198.0, 498.0, 325.0, 100.0, 356.0, 218.0, 123.0, 216.0, 170.0, 124.0, 326.0, 157.0, 290.0, 67.0, 492.0, 318.0, 333.0, 187.0, 296.0, 201.0, 91.0, 118.0, 217.0, 248…	0.026	[0.024930747922437674, 0.018096906012842966, 0.012669891730016125, 0.03685247421485688, 0.031966086159486706, 0.030040911747516073, 0.01892704938581098, 0.025611473940325265, 0.0374942316566682, 0.022967553773240976, 0.030083108978110736, 0.03571428571428571, 0.01067572485745481, 0.023194327604855184, 0.027348666895525803, 0.02551498127340824, 0.03229929127454398, 0.014695509052433576, 0.01947663…	0.00011135857461	0.0817955112219	0.025736297839714036	0.015179154289947894	167034;263203;272576;338348;177113;4296701;190676;265483;4335302;157772;320835;260842;158183;270993;422283;316381;271563;264764;373909;1844553;408513;276404;353131;197890;328905;277388;312515;298163;4410988;316925;304777;327808;268596;182033;231028;269401;276996;51323;308495;114348;320249;180468;300851;323403;848915;263337;356055;581933;192930;263403;275423;270385;194692;263165;312455;186194;3118…	k__Bacteria;p__Firmicutes;c__Clostridia;o__Clostridiales;f__Ruminococcaceae;g__Oscillospira;s__;	108.0
Node91125	3.944304526105081e-132	1	[90.0, 96.0, 296.0, 270.0, 218.0, 211.0, 199.0, 251.0, 282.0, 163.0, 175.0, 385.0, 153.0, 291.0, 276.0, 140.0, 243.0, 126.0, 129.0, 269.0, 288.0, 102.0, 225.0, 119.0, 76.0, 149.0, 103.0, 190.0, 70.0, 177.0, 110.0, 298.0, 262.0, 212.0, 178.0, 212.0, 186.0, 130.0, 121.0, 122.0, 113.0, 92.0, 129.0, 128.0, 298.0, 260.0, 137.0, 134.0, 177.0, 301.0, 177.0, 127.0, 316.0, 87.0, 62.0, 171.0, 65.0, 138.0, …	0.021	[0.011332158146562578, 0.011208406304728547, 0.0340935268371343, 0.03128983659751999, 0.024977085242896425, 0.024663939216832263, 0.024943594885936324, 0.03214239979510821, 0.03253345639132441, 0.019807996111313647, 0.020484607280814703, 0.04757785467128028, 0.018561203445347566, 0.034971758202139165, 0.03158256093374528, 0.01638576779026217, 0.028232833739979087, 0.014813073124853044, 0.01541402…	0.000251004016064	0.0581047381546	0.02090350786253777	0.010910186952009663	4045886;309290;180879;4324240;197463;177695;338133;259884;198085;270519;176836;258995;1110378;272834;262677;390497;272953;263252;269814;188225;356632;387615;187807;191558;276985;277204;4446120;367433;260741;190380;268475;232072;267612;276386;264429;192557;407963;98048;174441;336810;335330;316428;189884;271672;334701;1111350;180563;708190;544996;356187;40149;364563;369097;4478125;4340153;851865;31…	k__Bacteria;p__Firmicutes;c__Clostridia;o__Clostridiales;f__Ruminococcaceae;	94.0
Node90590	3.944304526105081e-132	1	[82.0, 21.0, 29.0, 108.0, 53.0, 24.0, 26.0, 37.0, 85.0, 28.0, 26.0, 137.0, 32.0, 116.0, 17.0, 35.0, 34.0, 52.0, 35.0, 18.0, 275.0, 34.0, 136.0, 12.0, 15.0, 37.0, 49.0, 6.0, 15.0, 87.0, 65.0, 54.0, 60.0, 161.0, 41.0, 96.0, 20.0, 35.0, 52.0, 36.0, 58.0, 56.0, 66.0, 81.0, 43.0, 31.0, 32.0, 14.0, 50.0, 106.0, 108.0, 36.0, 10.0, 13.0, 22.0, 62.0, 34.0, 35.0, 54.0, 115.0, 23.0, 31.0, 61.0, 32.0, 48.0, …	0.006	[0.01032485520020146, 0.0024518388791593695, 0.0033402441833678877, 0.012515934639007997, 0.006072410632447296, 0.0028053769725306836, 0.0032589621459012284, 0.0047381226789601745, 0.009806183664051685, 0.0034026005589986633, 0.003043427367435327, 0.016930301532377658, 0.0038820817663472035, 0.01394063213556063, 0.0019453026662089483, 0.004096441947565543, 0.00395027303357732, 0.00611333176581236…	0.000334075723831	0.0343449481704	0.005906176629904698	0.004982201425520797	535955;189147;555945;95570;4417539;3016478;147969;3805518;291715;300662;292145;185159;306545;3171053;843459;4383953;182643;187133;292091;551822;323583;191803;195429;194888;211667;304211;356745;180509;180826;357261;187400;1106006;348085;174960;290211;192598;190003;195276;4432238;342504;275592;290647;4344883;194659;189867;4459634;333096;228199;299474;224105;268733;582691;199701;191797;195982;238205…	k__Bacteria;p__Firmicutes;c__Clostridia;o__Clostridiales;	111.0
Node90552	3.944304526105081e-132	1	[98.0, 82.0, 80.0, 55.0, 43.0, 116.0, 50.0, 139.0, 159.0, 54.0, 86.0, 107.0, 38.0, 82.0, 62.0, 53.0, 84.0, 55.0, 57.0, 158.0, 128.0, 25.0, 103.0, 206.0, 118.0, 68.0, 96.0, 13.0, 14.0, 65.0, 81.0, 161.0, 40.0, 91.0, 142.0, 155.0, 316.0, 40.0, 61.0, 21.0, 91.0, 100.0, 63.0, 93.0, 111.0, 66.0, 115.0, 63.0, 273.0, 246.0, 346.0, 58.0, 77.0, 121.0, 81.0, 43.0, 103.0, 47.0, 75.0, 93.0, 274.0, 69.0, 117.…	0.012	[0.012339461092923696, 0.009573847051955634, 0.009214466712739, 0.006373855603198517, 0.004926672777268561, 0.013559322033898305, 0.006267234895963901, 0.017799974388526058, 0.018343331795108445, 0.006562158220925993, 0.010066721292286081, 0.013222936233316857, 0.004609972097537304, 0.009854584785482514, 0.007094633253232636, 0.006203183520599251, 0.009759498082955734, 0.006466023983070774, 0.006…	0.00149425287356	0.0484437751004	0.0124146289043861	0.009466028007681425	273631;171322;195177;177748;133719;157355;174422;260454;270448;146564;186057;333166;830080;559499;799034;358112;4336940;267769;493391;273084;4426641;272334;114821;230759;609589;188457;548587;342427;962249;587933;363430;4443094;4319005;4322275;784040;518743;621700;164967;210867;185483;4459750;179188;835456;175365;4346490;755474;191656;522433;4359831;4379449;295296;148722;4306036;166099;4307790;350…	k__Bacteria;p__Firmicutes;	176.0
Node90269	3.944304526105081e-132	1	[63.0, 10.0, 66.0, 8.0, 43.0, 58.0, 63.0, 28.0, 163.0, 32.0, 85.0, 143.0, 42.0, 71.0, 42.0, 128.0, 29.0, 18.0, 65.0, 85.0, 223.0, 9.0, 6.0, 32.0, 44.0, 33.0, 68.0, 70.0, 7.0, 54.0, 147.0, 19.0, 18.0, 90.0, 239.0, 55.0, 32.0, 19.0, 57.0, 50.0, 189.0, 36.0, 102.0, 58.0, 54.0, 17.0, 154.0, 40.0, 115.0, 171.0, 165.0, 47.0, 38.0, 54.0, 264.0, 12.0, 49.0, 27.0, 27.0, 69.0, 41.0, 45.0, 238.0, 33.0, 136.…	0.009	[0.007932510702593805, 0.0011675423234092236, 0.007601935038009675, 0.0009271062695561478, 0.004926672777268561, 0.006779661016949152, 0.007896715968914515, 0.003585606351645537, 0.018804799261652055, 0.0038886863531413293, 0.00994966639353857, 0.017671774592189816, 0.0050952323183307046, 0.008532628289869006, 0.004806041881222108, 0.0149812734082397, 0.0033693505286394795, 0.002116153303550435, …	0.000107898144152	0.0350314951928	0.008715715885270519	0.0075184188667994254	166869;661055;629361;332962;4354486;291844;628218;308309;14205;242298;313143;4480555;250270;173739;181717;422727;258957;1904497;291561;259870;214116;3176547;308502;320363;534957;184497;1112121;268026;190547;189843;229452;189476;2658058;255034;606927;181833;1106290;418334;158448;51677;228798;532521;342603;161993;276478;553245;368338;4460109;353593;4442899;314810;4433554;264155;3957916;400599;26413…	k__Bacteria;p__Firmicutes;c__Clostridia;o__Clostridiales;	57.0
Node96166	3.944304526105081e-132	1	[171.0, 209.0, 104.0, 52.0, 134.0, 221.0, 99.0, 47.0, 224.0, 76.0, 163.0, 109.0, 64.0, 74.0, 112.0, 75.0, 57.0, 53.0, 117.0, 165.0, 48.0, 72.0, 110.0, 258.0, 65.0, 302.0, 115.0, 181.0, 84.0, 102.0, 118.0, 248.0, 74.0, 208.0, 131.0, 142.0, 239.0, 150.0, 127.0, 167.0, 517.0, 76.0, 96.0, 108.0, 162.0, 197.0, 162.0, 43.0, 179.0, 206.0, 62.0, 105.0, 162.0, 157.0, 185.0, 95.0, 20.0, 160.0, 143.0, 77.0,…	0.016	[0.0215311004784689, 0.024401634559252774, 0.0119788067265607, 0.006026190752114961, 0.01535288725939505, 0.025832846288720047, 0.012409125094008523, 0.006018696375976437, 0.025842178126442086, 0.009235630088710657, 0.019079948495844552, 0.01347009391992091, 0.007764163532694407, 0.00889316187958178, 0.012816111683258954, 0.00877808988764045, 0.006622516556291391, 0.0062308958382318366, 0.0139801…	0.00011135857461	0.0587433246222	0.01544034952218729	0.008908131562733092	259983;259087;2901239;3750373;191551;196286;275684;68842;259263;383971;4421128;258969;3409363;191772;197460;266948;183174;263508;348948;338926;185088;275533;275913;191583;195385;2897332;182416;259132;266946;273776;307640;175575;263138;1109860;269107;2797559;271476;266896;193444;171718;1109297;270758;173722;400739;263362;193509;4390754;258710;181871;185441;175998;262869;185891;181237;233313;267996…	k__Bacteria;p__Firmicutes;c__Clostridia;o__Clostridiales;f__Lachnospiraceae;	164.0
Node96994	3.944304526105081e-132	1	[186.0, 147.0, 309.0, 185.0, 487.0, 473.0, 123.0, 85.0, 252.0, 98.0, 208.0, 285.0, 55.0, 280.0, 80.0, 23.0, 138.0, 382.0, 168.0, 784.0, 198.0, 145.0, 31.0, 118.0, 80.0, 243.0, 112.0, 992.0, 52.0, 128.0, 226.0, 195.0, 29.0, 130.0, 397.0, 155.0, 188.0, 42.0, 147.0, 114.0, 200.0, 30.0, 41.0, 372.0, 276.0, 222.0, 288.0, 216.0, 85.0, 388.0, 399.0, 20.0, 188.0, 213.0, 1049.0, 119.0, 343.0, 76.0, 145.0,…	0.025	[0.023419793502895997, 0.017162872154115588, 0.03559087767795439, 0.02143933248348592, 0.0557974335472044, 0.05528930450029223, 0.015417397844071196, 0.010884876424638238, 0.029072450392247345, 0.011909101956495322, 0.024347418939482616, 0.03521997034107761, 0.006672328035909256, 0.03364980170652566, 0.00915436548804211, 0.0026919475655430712, 0.01603346113628442, 0.04490947566423701, 0.020074082…	0.000431592576608	0.117878413305	0.02502204122100146	0.021476954441505585	258641;309963;183054;275975;354800;267714;273112;271762;261178;338177;268333;274694;40649;267406;264636;262724;100198;258453;4471525;4471526;162811;345709;273686;357002;171532;274021;275132;1751298;211935;264572;322215;186043;179472;310491;318766;267645;268037;269362;268194;270759;263107;173939;271944;176080;4281639;259434;265976;520081;4453627;313593;268379;267121;262272;266405;276091;529905;694…	k__Bacteria;p__Firmicutes;c__Clostridia;o__Clostridiales;f__Lachnospiraceae;	264.0
Node96967	3.944304526105081e-132	1	[18.0, 10.0, 23.0, 10.0, 11.0, 22.0, 23.0, 9.0, 27.0, 26.0, 49.0, 6.0, 20.0, 6.0, 34.0, 11.0, 118.0, 26.0, 17.0, 15.0, 63.0, 56.0, 30.0, 7.0, 12.0, 46.0, 45.0, 126.0, 10.0, 29.0, 21.0, 24.0, 31.0, 44.0, 93.0, 10.0, 204.0, 21.0, 59.0, 6.0, 28.0, 10.0, 48.0, 29.0, 30.0, 39.0, 10.0, 11.0, 3.0, 93.0, 46.0, 206.0, 16.0, 82.0, 64.0, 6.0, 21.0, 42.0, 7.0, 9.0, 45.0, 184.0, 33.0, 128.0, 7.0, 60.0, 92.0, …	0.005	[0.002266431629312516, 0.0011675423234092236, 0.0026491591799124624, 0.0011588828369451848, 0.0012603116406966087, 0.002571595558153127, 0.0028829280521433945, 0.001152516327314637, 0.0031149053991693584, 0.00315955766192733, 0.005735690038628116, 0.0007414730598121602, 0.002426301103967002, 0.0007210671794255498, 0.0038906053324178967, 0.0012874531835205991, 0.013709771116533055, 0.0030566658829…	0.000230176084705	0.0294929718876	0.004890551920660692	0.005339340884650883	2235671;174950;199054;302090;180171;175551;193731;306261;424270;181791;305997;195807;190100;193654;3014082;177062;362009;347226;179657;198117;190987;325586;2017729;260346;178106;264009;268841;298536;261277;318563;187702;145575;176954;197354;195694;4325509;195465;299450;310760;183145;351067;176974;196581;302097;304612;321290;261631;176039;786449;4334624;265301;3265556;292310;110457;339417;36330;19…	k__Bacteria;p__Firmicutes;c__Clostridia;o__Clostridiales;f__Lachnospiraceae;	154.0
Node87125	3.944304526105081e-132	1	[93.0, 162.0, 524.0, 118.0, 45.0, 132.0, 42.0, 51.0, 75.0, 91.0, 32.0, 36.0, 13.0, 19.0, 5.0, 10.0, 16.0, 1.0, 15.0, 23.0, 13.0, 61.0, 8.0, 17.0, 21.0, 40.0, 297.0, 11.0, 132.0, 62.0, 1.0, 104.0, 13.0, 13.0, 37.0, 22.0, 11.0, 15.0, 822.0, 238.0, 42.0, 20.0, 27.0, 20.0, 91.0, 116.0, 532.0, 15.0, 21.0, 128.0, 243.0, 5.0, 82.0, 43.0, 10.0, 25.0, 7.0, 9.0, 47.0, 12.0, 494.0, 316.0, 1087.0, 20.0, 103.…	0.01	[0.011709896751447998, 0.018914185639229423, 0.06035475696844045, 0.013674817475953182, 0.005155820348304308, 0.01542957334891876, 0.005264477312609677, 0.006530925854782943, 0.008652514997692663, 0.011058451816745656, 0.0037457567599204025, 0.004448838358872961, 0.0015770957175785514, 0.002283379401514241, 0.0005721478430026318, 0.0011704119850187266, 0.001858952015801092, 0.00011756407241946862…	0.000107898144152	0.127328101207	0.010140893426811853	0.020055370376592576	309030;24175;296420;302614;331262;272290;567875;277181;216155;292909;302972;319938;290688;350447;4440360;833390;259218;450047;190485;790663;275707;184037;289636;4472399;4412336;278059;302629;510286;351570;290472;4413903;353149;305288;4327763;714766;273043;105976;536910;320055;4356065;190273;304779;269657;315982;191274;4483391;345208;263933;195759;265280;181160;263815;176063;289622;319196;47477;43…	k__Bacteria;p__Firmicutes;c__Clostridia;o__Clostridiales;	133.0
Node84988	3.944304526105081e-132	1	[199.0, 146.0, 366.0, 423.0, 330.0, 358.0, 120.0, 348.0, 340.0, 266.0, 249.0, 152.0, 403.0, 134.0, 48.0, 67.0, 56.0, 51.0, 204.0, 232.0, 198.0, 174.0, 156.0, 98.0, 111.0, 1313.0, 124.0, 384.0, 129.0, 187.0, 98.0, 564.0, 354.0, 301.0, 293.0, 491.0, 96.0, 96.0, 255.0, 218.0, 131.0, 209.0, 115.0, 311.0, 816.0, 204.0, 20.0, 286.0, 86.0, 466.0, 369.0, 90.0, 260.0, 84.0, 779.0, 26.0, 371.0, 1948.0, 539…	0.037	[0.025056660790732814, 0.017046117921774663, 0.042156185210780926, 0.04902074400278132, 0.03780934922089826, 0.041846873173582703, 0.015041363750313362, 0.04456396465616596, 0.03922473465620674, 0.0323247053104873, 0.029146669788130634, 0.018783984181908058, 0.0488899672449351, 0.01610383367383728, 0.0054926192928252664, 0.007841760299625468, 0.006506332055303822, 0.0059957676933928995, 0.0243756…	0.000753012048193	0.248869801085	0.03652512359382086	0.03861637698422142	258202;276000;350579;194388;331486;162576;277420;342105;311174;320490;440840;277505;324999;192000;1844565;187281;2901240;183457;4355436;274521;259251;181206;191887;195433;277512;356627;192504;190669;266061;132929;199532;181597;164788;195455;303414;310642;182016;175573;344117;175215;308117;534042;261261;275483;181733;330389;110706;175167;113846;356073;345994;309892;321353;174071;305012;188999;1631…	k__Bacteria;p__Firmicutes;c__Clostridia;o__Clostridiales;	276.0
Node77963	3.944304526105081e-132	1	[25.0, 39.0, 25.0, 43.0, 64.0, 32.0, 46.0, 40.0, 65.0, 33.0, 70.0, 71.0, 49.0, 42.0, 19.0, 30.0, 48.0, 52.0, 34.0, 44.0, 46.0, 25.0, 71.0, 103.0, 13.0, 37.0, 29.0, 9.0, 13.0, 36.0, 46.0, 50.0, 23.0, 22.0, 53.0, 57.0, 20.0, 20.0, 23.0, 27.0, 38.0, 23.0, 32.0, 37.0, 68.0, 32.0, 2.0, 62.0, 27.0, 63.0, 55.0, 43.0, 38.0, 29.0, 16.0, 23.0, 16.0, 24.0, 33.0, 38.0, 44.0, 25.0, 51.0, 75.0, 40.0, 98.0, 17.…	0.004	[0.003147821707378494, 0.004553415061295972, 0.0028795208477309375, 0.0049831961988642945, 0.007332722273143905, 0.003740502630040912, 0.005765856104286789, 0.005122294788065053, 0.007498846331333641, 0.004010207801676996, 0.008193842912325881, 0.008774097874443896, 0.005944437704719156, 0.0050474702559788484, 0.0021741618034100013, 0.0035112359550561797, 0.0055768560474032764, 0.0061133317658123…	0.000228571428571	0.0123694007446	0.0044164523208449595	0.002299058211836881	176868;449353;351972;314374;4369131;1058952;4418586;274619;503406;276151;265106;275974;267123;338553;338644;231510;168047;4374046;188785;186775;4377418;178735;196391;182861;2797565;204369;417981;4451251;4289859;316675;183907;337784;267536;344828;302491;228785;199403;245324;4481613;250288;324882;331417;621651;179067;3369303;188116;228140;157840;261572;320087;325326;376862;469663;311309;198439;2637…	k__Bacteria;	59.0
Node71279	3.944304526105081e-132	1	[13.0, 86.0, 1012.0, 348.0, 271.0, 26.0, 26.0, 25.0, 37.0, 617.0, 3.0, 163.0, 3.0, 11.0, 1307.0, 570.0, 234.0, 219.0, 1029.0, 3.0, 281.0, 29.0, 5.0, 93.0, 51.0, 111.0, 7.0, 215.0, 3.0, 92.0, 877.0, 182.0, 248.0, 112.0, 612.0, 68.0, 64.0, 63.0, 336.0, 14.0, 100.0, 30.0, 18.0, 19.0, 52.0, 90.0, 1293.0, 132.0, 40.0, 1113.0, 26.0, 59.0, 210.0, 5.0, 1936.0, 48.0, 2433.0, 17.0, 78.0, 5.0, 606.0, 432.0,…	0.03	[0.0016368672878368168, 0.010040863981319323, 0.11656300391614835, 0.04032912272569243, 0.03104949587534372, 0.003039158386908241, 0.0032589621459012284, 0.003201434242540658, 0.00426857406552838, 0.07497873374650625, 0.00035116469624253775, 0.02014335145823035, 0.0003639451655950503, 0.001321956495613508, 0.14955944616088798, 0.06671348314606741, 0.02718717323109097, 0.025746531859863624, 0.1229…	0.00026257056584	0.259658484525	0.029217542505742867	0.045652549744106326	183571;252843;4483174;4440191;2480553;1015143;960695;3584772;1108747;922239;261241;31235;503354;267660;165445;21652;4444771;137056;949789;1141541;2216525;1696853;367215;938948;214919;341322;4390755;368490;323024;4299137;4321547;1143674;740305;4307343;4439398;572889;4313722;107258;835872;1039477;913036;4345285;921020;4430826;1030770;774086;977628;2286580;4400260;266198;1871;2937207;1136443;4374042…	k__Bacteria;	78.0
36				0.9805243785223072	[0.9986149584487535, 0.9928779918272033, 0.9987330108269984, 0.9991887820141384, 0.995646196150321, 0.9942723553477498, 0.9939834544998747, 0.9943654757331282, 0.9976926626672822, 0.9749665816016526, 0.9987123961137773, 0.9959218981710335, 0.9707630716971978, 0.987621680086528, 0.9934775145897703, 0.9961376404494383, 0.9990705239920997, 0.979426287326593, 0.9933086390249732, 0.996325167037862, 0.…	0.654664855072	1.0	0.9805799525204036	0.043857955353346356
