## Supplementary material 1 for "Detection of phylogenetic core groups in diverse microbial ecosystems": results_stats.txt

Node	Leaves	Mean	Desv	Max
Node6547	4	0.02943	0.01445808226761568126	0.04617
Node6527	13	0.0390832911392405	0.01096909475760479517	0.06336
Node38277	55	0.0435278977119784	0.01471270709990425249	0.09662
Node37821	197	0.094785100015539	0.03970074950148762620	0.1836
Node40624	59	0.0619243872663549	0.01811060999956207991	0.1094
Node40753	159	0.0694862410444191	0.01573822638742803191	0.1332
Node37152	150	0.115548786685756	0.04709408733230754521	0.2338
Node41635	51	0.11025944984326	0.04440120862451820691	0.197
Node51473	12	0.0749329850746269	0.02558051946626479280	0.1197
Node75523	183	0.0873083576318004	0.02757611748229737652	0.1752
Node80989	131	0.119859827148896	0.04353539281545866562	0.2563
Node84089	51	0.0923939114420063	0.02114190578937395606	0.1435
Node83669	73	0.0988073526055533	0.02516092638697043285	0.1669
Node84801	51	0.0800580015673981	0.01742264668186969233	0.146
Node85450	281	0.0686154378383882	0.01545878559722198877	0.1521
Node86481	68	0.0808583852566915	0.01991571836576521786	0.1496
Node85948	333	0.0896045342535129	0.01672294438916726769	0.1624
Node85931	101	0.0800194496139379	0.01835245424573607267	0.1298
Node87410	50	0.113878042414356	0.03340560672409707933	0.2068
Node87142	110	0.0703424599733155	0.01615588349127029326	0.1365
Node88779	59	0.0529608352803738	0.01402571821477096409	0.09628
Node88955	140	0.0598748963107594	0.01414924348914230820	0.118
Node90866	30	0.0668893348623853	0.02573643767697295359	0.144
Node91783	42	0.0495820429234339	0.01304491614282483611	0.08797
Node91558	108	0.0654502562727114	0.02078130435638379269	0.1295
Node91125	94	0.100393143870082	0.03718845240521162101	0.1768
Node90590	111	0.128739299377661	0.03605129724231931158	0.2302
Node90552	176	0.148427859035127	0.04928524021488228478	0.2616
Node90269	57	0.128261123982467	0.04666281486486825732	0.213
Node96166	164	0.0609311531383264	0.01547860600193144008	0.1369
Node96994	264	0.0749554733127868	0.01920517143425387390	0.1488
Node96967	154	0.0630488711593961	0.01554285769495236677	0.1325
Node87125	133	0.0817406623761247	0.03073503541992037464	0.1798
Node84988	276	0.0790217925219365	0.01895810218102674432	0.1876
Node77963	59	0.155694264018692	0.03841457720533742904	0.2469
Node71279	78	0.176595829893475	0.05588807783077550074	0.2725
36	0	0	0	0
