## Supplementary material 1 for "Detection of phylogenetic core groups in diverse microbial ecosystems": results_stats.txt

Node	Leaves	Mean	Desv	Max
Node7263	754	0.132216496886034	0.04339376032142109714	0.2538
Node35903	730	0.124080369914234	0.04569605471744338674	0.2652
Node71800	4293	0.129082907488474	0.04143301662855131768	0.2979
3	0	0	0	0
