## Supplementary material 1 for "Detection of phylogenetic core groups in diverse microbial ecosystems": results_stats.txt

Node	Leaves	Mean	Desv	Max
Node4607	105	0.133402010620765	0.04295751479893512182	0.2291
Node8258	81	0.0401284322739894	0.01239341589080968427	0.1073
Node8098	79	0.0421978303049966	0.01186324924609484887	0.08333
Node8619	119	0.0444797668755342	0.01318051146860765794	0.1331
Node8828	61	0.0518342048061168	0.01377870746689728514	0.09743
Node8947	79	0.0508882417261518	0.01118783258574041230	0.09159
Node9246	22	0.0344816379310345	0.00778803735002985203	0.05251
Node9240	41	0.0449317088915956	0.01489409567847900593	0.09196
Node9098	137	0.0581938678759256	0.01491182177864391591	0.1278
Node10412	154	0.0447287709217451	0.01532655203501501834	0.1108
Node9994	128	0.0688807876737607	0.01442492904996038447	0.1165
Node11542	40	0.0384472663252241	0.01134932724018780771	0.0795
Node11611	2	0.011645	0.01164500000000000000	0.02329
Node11538	40	0.0339680640204866	0.01054703386735943880	0.0727
557756	1	0	0	0
Node11488	71	0.0446338374899436	0.01261394579964992556	0.08108
Node11722	76	0.0627091623991581	0.01417064602787607563	0.1018
Node8816	346	0.0881764178366776	0.02027971723301242186	0.1892
Node7508	430	0.102853885944751	0.03394305450468976282	0.1842
Node21370	175	0.0896622082621838	0.01959716304658824846	0.1478
Node22180	21	0.0423930947867299	0.03271622449133334823	0.1463
Node20385	689	0.115378880135172	0.04502222216020350988	0.3459
Node25451	306	0.0733113836411954	0.01859781507475542139	0.1624
Node24662	311	0.0713082264655854	0.01701916967623887931	0.1238
Node24334	294	0.0964949584648949	0.02543850969389781293	0.1663
Node30747	40	0.0523943098591549	0.01909518537466905557	0.1147
179879	1	0	0	0
Node30838	4	0.0291042857142857	0.01312477576096102299	0.04146
Node30828	12	0.0389243432835821	0.02105269512193348607	0.08948
Node31183	80	0.0763964447959506	0.02077046356714914536	0.1339
Node31061	93	0.090189780322505	0.02810035579725203408	0.1566
Node31441	42	0.0761001682134572	0.02389389672482801621	0.1212
Node30721	173	0.119831194972781	0.03255656665422384492	0.1803
Node7248	1869	0.155122077679493	0.03344049305674872970	0.2766
Node33428	707	0.144652229709263	0.04597770092317687866	0.2455
Node36134	79	0.0908736761842958	0.02634507361992456076	0.1506
Node33352	768	0.158147137840416	0.03995144838862628770	0.2812
Node47251	301	0.119485660162566	0.03338567088713120349	0.2
Node46886	177	0.183873715734736	0.03716532577452658358	0.2758
Node52825	615	0.136805011779287	0.04174985360483207730	0.2198
Node54985	7	0.0251086818181818	0.00830508087304701085	0.03808
Node55019	240	0.0543779233638994	0.01761431517544928569	0.1119
Node54826	139	0.0476797152835697	0.01495919520539189969	0.09962
Node54808	28	0.0505940897097625	0.01193288276946702431	0.07806
359433	1	0	0	0
Node55933	20	0.0410415078534031	0.01068088734860559233	0.06163
Node52699	313	0.119580366605912	0.03153948214418745018	0.1935
Node49290	542	0.151244567368293	0.04648736623596544429	0.255
Node58164	722	0.0813165164898086	0.02050769820189247860	0.1916
Node56728	757	0.116419767832617	0.03118747767316056933	0.2291
Node56711	1022	0.200332718792406	0.04733368248746647010	0.3029
Node66463	9	0.0571572972972973	0.02116739839606086311	0.09749
Node67073	21	0.0516958293838863	0.01385316723069493592	0.08939
Node66789	132	0.117733484445472	0.03310425727413545220	0.2196
Node67583	16	0.082373305785124	0.03073682942801127626	0.1468
Node67497	69	0.139811542394546	0.02765356549700777735	0.2048
Node68128	35	0.103538187919463	0.04387699255390460327	0.2285
Node68305	196	0.153873920360003	0.03343804574600824366	0.2525
Node69759	133	0.0570745916391392	0.01446409017897904286	0.1142
Node70039	14	0.0428577173913043	0.01399036237396712323	0.07267
Node70029	37	0.0621295862068966	0.03230497633654356974	0.1517
Node87125	345	0.13635919692961	0.03980555556903056214	0.2328
Node78868	430	0.126338025261291	0.03130002772779144041	0.2185
Node49288	1224	0.181206642316335	0.05456631168171429561	0.3227
64	0	0	0	0
