## Supplementary material 1 for "Detection of phylogenetic core groups in diverse microbial ecosystems": results_stats.txt

Node	Leaves	Mean	Desv	Max
153978	1	0	0	0
4431803	1	0	0	0
2653243	1	0	0	0
Node4902	14	0.0534182608695652	0.02070770627446067480	0.1053
Node8258	68	0.0399718565160157	0.01271748224476590335	0.1073
Node8098	63	0.0421839462640736	0.01158717954664326413	0.07705
Node8619	90	0.0439805574138793	0.01233979585428697439	0.1021
Node8828	47	0.0511950739371534	0.01339945168975342812	0.09743
Node8958	62	0.0475648419661733	0.01076638233411520641	0.09159
Node9246	20	0.0348225130890052	0.00747154903572779880	0.05251
Node9308	2	0.023235	0.02323500000000000000	0.04647
Node9237	48	0.0434774162976086	0.01255775884475928292	0.08417
Node9098	98	0.0575397890197729	0.01644766959831267403	0.1278
Node10412	117	0.0422862643288638	0.01408471980804048512	0.09434
Node9994	81	0.0675155640234495	0.01429884856478370429	0.1143
Node11591	6	0.0184376875	0.00819241258512068592	0.03373
Node11542	32	0.0383117142857143	0.01053140577952521019	0.06778
1673321	1	0	0	0
Node11540	7	0.0399554545454545	0.01314580774076001767	0.0639
557756	1	0	0	0
Node11537	59	0.0315046775700935	0.00841859742311277764	0.06651
Node11722	53	0.0613451718636693	0.01382238295298994384	0.09568
Node11413	67	0.0654198951175407	0.02109869593897594421	0.1225
Node8814	236	0.0882676055677769	0.02043539147525133662	0.1904
Node7508	232	0.0988121468074784	0.03711440453821305753	0.1842
Node21370	103	0.088503523030072	0.02174256044916504308	0.1452
1918929	1	0	0	0
Node22210	17	0.0291491459854015	0.01055829851403790345	0.05294
Node20385	433	0.108194084006031	0.04439189266844273672	0.3342
Node25451	228	0.0740933131110171	0.01937710451329235619	0.1592
Node25405	50	0.070767673735726	0.01433702053218146856	0.1072
Node24346	268	0.0759983960423709	0.02046758373704920256	0.1343
Node30747	28	0.0553188284960422	0.02083827859282066514	0.1147
179879	1	0	0	0
Node30838	4	0.0291042857142857	0.01312477576096102299	0.04146
Node30828	9	0.0421716216216216	0.02315350916296560002	0.08948
Node31183	63	0.0765954094165814	0.02046459423134206685	0.1339
Node31061	67	0.0875388788426763	0.02914428476644647390	0.1377
Node31445	13	0.0365679113924051	0.01118191412724632759	0.05551
Node31039	102	0.098421911878882	0.03319869930133498468	0.1707
Node7248	1171	0.157846410397424	0.03417460179639844757	0.2664
Node33428	377	0.145661023449074	0.04632480872039797209	0.2247
4390466	1	0	0	0
Node36543	5	0.0497309090909091	0.02399951607638843621	0.07882
Node36129	126	0.0983806043676989	0.02468937672919847120	0.1641
Node33352	407	0.163250162704847	0.04197847732664490059	0.2759
Node46887	23	0.139530984251969	0.05208265077005921748	0.2238
Node47251	147	0.11095109411107	0.03559601050961034313	0.1997
Node49355	27	0.104724431818182	0.03756344056023902079	0.1789
Node52825	325	0.134419196406526	0.04466789312599968600	0.2053
Node54985	7	0.0251086818181818	0.00830508087304700483	0.03808
Node55019	137	0.0552416521412474	0.01822713181084607727	0.1111
Node54826	92	0.0468843059469788	0.01460140813645995583	0.09962
Node54808	20	0.0496391623036649	0.01141233072128476305	0.07575
359433	1	0	0	0
Node55947	8	0.0354736206896552	0.01221054666350532399	0.04996
Node55739	101	0.103446205107899	0.03899068942604541841	0.1781
Node52668	110	0.119014331220814	0.04379996450946541578	0.2081
Node58170	17	0.0355746715328467	0.00880064911765658340	0.0619
Node56984	738	0.0953946930105867	0.02980337177436444019	0.229
Node56717	198	0.0945439980516831	0.03076814660709632344	0.1966
Node66463	8	0.0570537931034483	0.02226693813455785842	0.09749
Node67073	20	0.0520351308900524	0.01388277971541891894	0.08939
Node66789	79	0.116365288773524	0.03195096360375692957	0.2023
Node67592	12	0.0610092537313433	0.02202321592641712715	0.107
Node67502	42	0.129504733178654	0.02792565383408302582	0.1741
Node68128	28	0.0998360422163588	0.04896018144828918013	0.2285
Node68305	100	0.143494060189861	0.03858960012406088667	0.2119
Node69759	79	0.0559910642439975	0.01533708762287905819	0.09792
Node70039	10	0.0386547826086957	0.01467834129640028502	0.06452
Node70029	33	0.0617049035916824	0.03411500591824175545	0.1478
Node66283	284	0.178625784159056	0.06068420092040398615	0.2826
Node49289	929	0.205362608861475	0.04757093062020880836	0.3173
Node87125	256	0.135952031800497	0.04076347746772323643	0.2328
Node78868	274	0.123284566279879	0.03221886436202725628	0.2117
Node4026	613	0.177301014868397	0.04873141038161988186	0.3153
76	0	0	0	0
