## Supplementary material 1 for "Detection of phylogenetic core groups in diverse microbial ecosystems": results_stats.txt

Node	Leaves	Mean	Desv	Max
Node1567	29	0.11345828009828	0.06938831956021726572	0.2003
Node4028	63	0.137080307062436	0.03685913251213964748	0.2055
2653243	1	0	0	0
Node7368	25	0.0408025581395349	0.01249613823805418695	0.08165
Node7354	53	0.0708470848440899	0.02047001965735145551	0.1244
Node7718	52	0.0480088364732479	0.01403709258406640274	0.09167
Node7546	101	0.064425881805583	0.01793622089955640572	0.1182
Node8113	6	0.031821875	0.01144131505703671286	0.04525
Node8105	11	0.0282358928571429	0.00912847972336843721	0.04645
Node8261	28	0.0346979973614776	0.01323154566035276167	0.08792
Node8323	24	0.0276058772563177	0.00729734588411729323	0.0468
Node8098	72	0.0408111110676574	0.01156729886971716487	0.08678
Node8677	22	0.0457153879310345	0.01661564732583133518	0.1038
Node8718	50	0.0371111525285481	0.01028065422587361412	0.08501
Node8397	119	0.0638905516946739	0.01653955230172803075	0.1221
Node8846	11	0.0343919642857143	0.01143324076348722747	0.0565
Node8947	69	0.0497179978696207	0.01106877319333741701	0.09159
Node9246	21	0.0345599526066351	0.00801930635437608157	0.05251
Node9292	16	0.0462595289256198	0.01916136157409311036	0.08714
559099	1	0	0	0
Node9340	21	0.0450658293838863	0.01978675653725819713	0.1019
Node9098	114	0.0580696518162065	0.01486513261995082236	0.1278
Node9441	91	0.0703012976074219	0.01768760249846182517	0.1178
Node8823	50	0.0639403336052203	0.02390240054877164425	0.1383
Node10414	113	0.0419805387896982	0.01423803903762856664	0.09633
Node10675	17	0.0464719708029197	0.01437617030917038072	0.07164
Node10274	64	0.0665375161130391	0.01537926582708534237	0.123
Node9994	43	0.0634585873893805	0.01708748913889945974	0.1058
Node11127	89	0.0768354725555276	0.02031084476260549336	0.1268
Node11439	17	0.0332429927007299	0.01148206639538267084	0.06385
Node11504	18	0.0514373376623377	0.01112614862257812014	0.08108
Node11545	4	0.0172574285714286	0.00903756001927737131	0.02634
Node11586	9	0.0255992702702703	0.00993417278387723635	0.04801
1673321	1	0	0	0
Node11541	29	0.0417548648648648	0.01104071731097911953	0.0795
Node11638	12	0.0216781791044776	0.00829883108101407255	0.04408
557756	1	0	0	0
Node11670	23	0.0285414960629921	0.00661651412596676922	0.04977
Node11537	27	0.0349709375	0.00953144124109547244	0.06347
Node11769	36	0.0542943454833598	0.01284688268617208164	0.08616
Node11413	61	0.0656476941561988	0.01920039901888200343	0.1254
Node11977	37	0.0480282953523238	0.01503326060420805717	0.09772
Node11945	24	0.0431005054151624	0.01333502980728438417	0.07385
Node15149	236	0.0773256162056901	0.02850180761859470204	0.1785
Node12497	296	0.0945458365131356	0.03011849887817251426	0.2155
Node19066	136	0.112138742402788	0.02928874224662755982	0.1777
Node20804	90	0.0854854802795805	0.03170401722161593830	0.1462
Node21570	44	0.0623694086589228	0.02183383716317557865	0.1123
Node21669	30	0.0898610779816513	0.02332915897970516210	0.1434
Node20388	143	0.0978911364979317	0.01922717324074922356	0.1733
1918929	1	0	0	0
Node23178	108	0.0508984390032878	0.01524594230591067795	0.1119
Node23112	193	0.0579042725997087	0.01565793971024176603	0.1535
Node24078	12	0.0715114925373134	0.03953416365979922940	0.1801
Node24267	9	0.0286438648648649	0.00820988181158031653	0.03836
Node24219	61	0.0540086204259967	0.01593955874251752930	0.1148
Node24410	53	0.0529636258158085	0.01191837797800052992	0.0937
Node24578	29	0.0682858230958231	0.01901501575919701940	0.125
Node24854	64	0.0487770946950917	0.01375352765087164828	0.09347
Node25645	69	0.0481178691947166	0.01328629740717917243	0.1003
Node25846	2	0.01872	0.01872000000000000000	0.03744
Node25584	124	0.0755150579520129	0.02078262350818719422	0.1592
Node25422	93	0.0668126611357795	0.01579063762628681819	0.1012
Node24662	140	0.0691232542390298	0.01732987157584810263	0.1214
Node24334	161	0.0901393309525658	0.02901731570011397522	0.1659
Node20384	157	0.162537202090307	0.05873694741608206864	0.3391
Node28127	74	0.0917989037749814	0.03045344945170275781	0.1635
Node28660	109	0.136746539833531	0.04607765409169210298	0.2204
Node29235	168	0.10308050003564	0.02865177081753197676	0.1645
Node30764	29	0.0474827665847666	0.01502110087676472533	0.08439
353729	1	0	0	0
4340806	1	0	0	0
179879	1	0	0	0
Node30808	24	0.0631185595667869	0.02622898236506921745	0.1362
Node31184	45	0.063215572149344	0.02044827048587158630	0.1294
Node31263	9	0.0381532432432432	0.01349999961042121660	0.06217
Node31309	15	0.0344741509433962	0.00768381070307002683	0.05024
Node31182	33	0.0709867674858223	0.01681748249674055704	0.1191
Node31057	64	0.0982257659890926	0.02708272066965259678	0.1674
565375	1	0	0	0
Node31515	51	0.0480012774294671	0.01556334750604409655	0.1046
Node31440	62	0.0827673493657506	0.02021671634263811399	0.1305
Node30721	61	0.127220666302567	0.02642304730400405577	0.1803
Node28101	106	0.143808401006108	0.03373667384443285630	0.2086
Node6145	257	0.147614031157857	0.04597904781143145857	0.2635
Node33773	72	0.0712480993351583	0.01726389720996829267	0.1272
Node35085	10	0.0256865652173913	0.01325146418596201768	0.05655
Node34762	144	0.0603303382538607	0.01479705200938463959	0.1169
Node33428	325	0.151792068602683	0.03818764590821788271	0.2455
Node36543	5	0.0497309090909091	0.02399951607638843621	0.07882
Node36540	4	0.0727771428571429	0.04263349646003902411	0.1101
Node35903	439	0.132934356306297	0.03171001148847426703	0.228
Node45494	45	0.101065136226034	0.03172655857205426559	0.1575
Node46312	56	0.148249604153147	0.03482834892829575405	0.2375
Node46566	15	0.0600981132075472	0.01555912097441947393	0.09132
Node33176	120	0.133304729869766	0.05644843193649111454	0.257
Node46887	26	0.139882699386503	0.05065441458194635971	0.2238
Node47318	15	0.0412154905660377	0.01670740046412903218	0.08511
Node47494	46	0.0737655791505792	0.02133772213385245581	0.1113
Node47428	49	0.0686099150382328	0.01900309498093131670	0.109
Node47613	7	0.0434968181818182	0.01468499431589440555	0.06225
Node47400	27	0.074389346590909	0.01703940764596389953	0.1096
Node47953	30	0.067742385321101	0.02011903304437134225	0.1158
Node48042	91	0.173766140136719	0.04152898234872617246	0.2529
Node47181	78	0.123263591877497	0.03690405742068207871	0.2138
Node51154	34	0.0391707829181495	0.01188466757579028796	0.0782
Node51201	35	0.0362163758389262	0.00917744148265022717	0.06374
Node50926	103	0.0815076570232204	0.02634615560497217970	0.1567
Node50834	39	0.113091805929919	0.04203544306686430063	0.1853
Node51917	133	0.147008651554847	0.04482759410688476821	0.2083
Node52873	24	0.0403571841155234	0.01097526128626758480	0.0741
Node52917	20	0.0562933507853403	0.01363119656018091465	0.08621
Node52828	136	0.103075597102712	0.03345322125153973868	0.1718
Node53537	35	0.0623791996644295	0.01584798683715591051	0.1063
Node53735	15	0.0400360377358491	0.01112633826415438441	0.06206
Node53702	14	0.0435292391304348	0.01039242671933413250	0.0602
Node53883	16	0.0327659504132231	0.00804827362819097994	0.05263
Node53523	85	0.0619992019042285	0.01679653136260647715	0.1184
Node54256	4	0.0410057142857143	0.02034738021546395540	0.06806
Node54208	54	0.0636881913407822	0.01500477887132429553	0.1056
Node53323	87	0.102475200427579	0.04281863214714372447	0.2031
Node54644	24	0.0384275812274368	0.01040823044213285086	0.06964
Node52821	44	0.127568870116156	0.04185165422594093831	0.1903
Node54811	14	0.0417651086956522	0.01033396862763188381	0.06563
Node54870	17	0.0302326277372263	0.00706302599178918497	0.04854
717396	1	0	0	0
Node54917	21	0.0297252606635071	0.00822395773677273952	0.0523
Node54832	34	0.0313043416370107	0.00708983443562432564	0.0535
4409930	1	0	0	0
Node54985	6	0.02605625	0.00868330357280572104	0.03808
4464809	1	0	0	0
Node55033	34	0.0333435053380783	0.00862943978199269897	0.05933
Node55093	67	0.0535627192585895	0.01847612795692276537	0.1049
Node55310	6	0.0217604375	0.00768393879277377508	0.03201
Node55261	70	0.0379661415562914	0.01026914520057507026	0.07368
Node55009	34	0.046435731316726	0.01279479863183614156	0.07517
Node54957	36	0.04694429318542	0.01251673793792108599	0.08579
Node55451	12	0.0489905970149254	0.01685323768713581634	0.07806
Node54807	47	0.0515764898336414	0.01491493915175445830	0.09345
359433	1	0	0	0
Node55543	46	0.0422433204633205	0.01285897253628026068	0.1022
Node55947	8	0.0354736206896552	0.01221054666350532399	0.04996
Node55933	10	0.0394778913043478	0.01248573915596489626	0.05851
Node56009	16	0.0377127272727273	0.00955086002790993163	0.06564
Node55990	35	0.0419777516778524	0.01304434479713918019	0.07617
Node55739	58	0.0964485604594921	0.03655038520179917338	0.169
Node50832	52	0.147167400150716	0.03966073696702445291	0.2304
Node57157	107	0.0760650476022569	0.01754237887709890959	0.1259
Node57816	84	0.0406089670203612	0.01309467954947233522	0.09606
190663	1	0	0	0
Node58679	77	0.047029570891698	0.01444966005323035273	0.1004
Node58327	86	0.0520140995623633	0.01784147528125505097	0.1401
Node59471	86	0.0646706356673961	0.02182539646634660793	0.1448
Node60687	53	0.0429641261783901	0.01694875965013564053	0.1303
Node58164	257	0.0773714341429313	0.02245402494322915372	0.1772
Node57688	95	0.0640850145544112	0.02112017012324758714	0.1651
Node61668	49	0.0522895862361936	0.01968291513936926976	0.106
Node61424	176	0.0843873624439974	0.02768526901747832032	0.1831
Node56717	107	0.124769563469676	0.03745879365230119100	0.2169
Node62302	9	0.0562581081081081	0.02960527371188923833	0.1152
Node62325	53	0.100377171863669	0.02993531181121050224	0.1567
Node56713	85	0.172269744049286	0.04668149386035412642	0.2434
Node63123	90	0.105935089865202	0.02447133750003910187	0.1621
Node63060	87	0.0966166501870654	0.02083289612013538554	0.1613
Node63941	69	0.107344456753302	0.02490964695904570623	0.1617
Node64391	32	0.0710746680080483	0.01911972087396241253	0.1183
Node64335	45	0.0965845610494452	0.02512595535048361101	0.1414
Node63897	164	0.135018399042419	0.04352650608493817529	0.2106
Node65225	45	0.0596282946518667	0.01305923894081845031	0.09438
Node65217	8	0.0637065517241379	0.01902271405920721924	0.08931
Node65197	33	0.0879857466918714	0.02563979953304292120	0.1528
Node64860	57	0.165026850344396	0.03150026193107709700	0.2323
Node66463	8	0.0570537931034483	0.02226693813455788088	0.09749
Node66790	14	0.11203402173913	0.05054467978410576497	0.189
Node66899	23	0.0705456299212599	0.01493673564897246884	0.107
230386	1	0	0	0
Node67085	11	0.0419808928571428	0.01083973745675507586	0.06118
Node66959	55	0.093186736204576	0.02329735172697336859	0.1596
Node67585	3	0.049195	0.03202973501295319802	0.07891
Node67502	55	0.125773606998654	0.02800798281026211284	0.1784
Node67353	59	0.14428925817757	0.04279824720839522886	0.2073
Node66290	69	0.146136284618662	0.03794565880177968395	0.2315
Node68235	6	0.025663125	0.00755986914465953571	0.03336
Node68220	15	0.0611283018867924	0.02559998196018303838	0.1079
Node68339	66	0.140102074557316	0.04206178669677501943	0.2311
Node69415	2	0.008	0.00800000000000000000	0.016
Node69403	9	0.0284497297297297	0.00679239458889707025	0.03795
Node68305	71	0.143806802091714	0.03687792717632622041	0.2159
Node66284	40	0.195712676056338	0.04892415922722627637	0.2706
Node69764	3	0.027445	0.01595221693057112360	0.0396
Node69766	2	0.00925	0.00925000000000000000	0.0185
Node69897	31	0.0353567596566524	0.00868883798874130234	0.06082
Node69769	80	0.0597959538120847	0.01360985436232772478	0.09491
Node70039	14	0.0428577173913044	0.01399036237396708749	0.07267
Node70091	4	0.0147114285714286	0.00719838360540839057	0.02371
Node70079	15	0.0328086226415094	0.01088551039481906884	0.06269
Node70029	17	0.0807261313868613	0.03409110878473330031	0.1469
Node70345	10	0.0285332608695652	0.00715720435291169397	0.04351
Node70301	67	0.103538250904159	0.03260671714011378362	0.1769
Node70630	62	0.0647109989429175	0.02228568618598372887	0.1371
Node69674	110	0.103048236657772	0.03331205529448370737	0.1761
Node56294	121	0.199307299270073	0.04761441157587857874	0.2896
Node72293	67	0.04292973960217	0.01317408488722195839	0.09278
Node77189	46	0.1166461003861	0.04155575277448358292	0.1744
Node82337	63	0.0506929063459569	0.01075637358690107044	0.09259
Node87125	269	0.135202722001832	0.04138563578906708061	0.207
Node78662	282	0.131486230553734	0.02747409460925959249	0.2185
Node71800	341	0.121923649497162	0.03976125721848983487	0.2863
Node49288	76	0.176858782883199	0.04823129927298496486	0.2604
Node2492	264	0.188510511680158	0.06582373925651132439	0.3209
210	0	0	0	0
