## Supplementary material 1 for "Detection of phylogenetic core groups in diverse microbial ecosystems": results_stats.txt

Node	Leaves	Mean	Desv	Max
Node1567	36	0.117882171156894	0.06937282062453111759	0.2224
Node4607	89	0.131839251978555	0.04315439886277040935	0.2251
Node5434	48	0.0489044641275466	0.01348082631125996668	0.1073
Node7368	27	0.0402252556818182	0.01254330765707682066	0.08165
Node7451	4	0.0423114285714286	0.02295917957006765519	0.07801
Node7438	30	0.0532292660550459	0.01595105462024454984	0.0942
Node7354	19	0.0721312209302326	0.02685001641803710332	0.1186
Node7688	104	0.0538988906104162	0.01589087839351805624	0.1176
271943	1	0	0	0
937372	1	0	0	0
Node8123	4	0.0237285714285714	0.01307816547704218338	0.04645
657631	1	0	0	0
562400	1	0	0	0
Node8134	14	0.0314154347826087	0.00852893685880006970	0.04792
Node8261	32	0.0353784929577465	0.01256000182177638062	0.08792
Node8322	27	0.0293932045454546	0.00821598450521781960	0.05542
Node8643	34	0.0456340213523132	0.01540816448961540000	0.1012
Node8727	27	0.0317030511363637	0.00855586503368627829	0.05714
Node8828	53	0.0529094844089919	0.01417986633140538458	0.09743
Node8961	50	0.0447460693311582	0.01001167471030631318	0.08019
Node9246	21	0.0353503791469194	0.00741541687561708833	0.05251
Node9240	37	0.0439744272863568	0.01488275418720389267	0.09196
Node9340	25	0.050116611295681	0.02050803925856808964	0.1019
Node9489	14	0.0355325	0.00961142250985999470	0.05878
Node9665	4	0.0240085714285714	0.01175299649155958865	0.0387
Node9550	55	0.0632064562584118	0.01835467063121160995	0.1121
Node9441	34	0.0625048950177936	0.01699816076270009278	0.1129
Node8823	140	0.0645523341897031	0.01848167966703475791	0.1336
Node10179	2	0.011655	0.01165500000000000000	0.02331
Node10414	111	0.0429616645922044	0.01529056191607463457	0.1108
Node10676	4	0.0308642857142857	0.01436214056582976770	0.04661
Node10284	74	0.0653846558105107	0.01511361871132840244	0.1115
214584	1	0	0	0
Node11440	15	0.0343011320754717	0.01156821966706956166	0.06385
Node11437	2	0.007825	0.00782500000000000000	0.01565
Node11429	6	0.04541875	0.01565800509124642608	0.06339
Node11504	21	0.049664691943128	0.01137730293441714595	0.08108
Node11542	34	0.038629475088968	0.01153139918747534297	0.0795
518380	1	0	0	0
Node11540	5	0.0411945454545455	0.01677276329141242010	0.0639
Node11615	30	0.0275162339449541	0.00733358627523257546	0.05182
557756	1	0	0	0
Node11536	28	0.0319092084432718	0.00910956205014652721	0.05816
Node11769	36	0.0526381489698891	0.01207541954214664129	0.08003
Node11413	58	0.0634765525997583	0.01714087313182213597	0.1183
Node8815	191	0.0841090416069665	0.01917774670261722901	0.1633
Node11953	8	0.0289441379310345	0.01012097736770155020	0.0475
Node11979	20	0.0401457068062827	0.01551007628560349796	0.0834
Node12018	15	0.0393766981132076	0.01179258607207744742	0.07082
Node11970	15	0.0388570754716981	0.01281972227401919967	0.06656
Node8085	201	0.0649970937266799	0.02194808838902723209	0.1687
Node12498	391	0.104947614655194	0.03241375575563760553	0.2081
Node19068	174	0.111852446850917	0.02980492544773544640	0.1888
Node12494	160	0.0996049325524723	0.02466816538558358215	0.159
Node21054	27	0.0579016306818182	0.01461385319381620174	0.1036
Node20805	48	0.0628786271036315	0.02495021863422230615	0.1449
Node21570	47	0.0624845933456561	0.02191366887195827371	0.1137
Node21670	20	0.0757253926701571	0.02542763254998622557	0.1259
Node21452	57	0.0790658484658736	0.02244975888508195092	0.1419
Node20388	141	0.105195740350522	0.02118960935041920493	0.1583
Node22180	11	0.0490978571428572	0.04183325837324233581	0.14
Node23323	57	0.0387945773324984	0.00963781996098284666	0.07057
Node23178	55	0.0495310625841185	0.01786762262716257392	0.1119
Node23610	24	0.0440402888086643	0.01191956689678119135	0.07313
Node23602	14	0.0398208695652174	0.01010022606851757551	0.06186
Node23594	63	0.0443947236438076	0.01216735209322381695	0.09716
Node20385	189	0.129601471829798	0.04956498372673333179	0.3279
Node24036	43	0.103973308628319	0.03298882915957400268	0.2081
254401	1	0	0	0
Node24606	20	0.0629858115183246	0.01997343907093853480	0.1126
Node24701	24	0.0454064620938628	0.00929810759303953742	0.07244
Node25456	42	0.0470293259860789	0.01064316753968107936	0.07413
Node25701	42	0.043893283062645	0.01210760744387610215	0.08277
Node25601	47	0.0514609759704252	0.01486341285692592877	0.104
Node25839	10	0.0514480434782609	0.01314619280637782218	0.07718
Node25584	101	0.0718510461294795	0.01994378639776424200	0.1481
Node25405	61	0.0716293544511196	0.01415642742981551119	0.1078
Node24346	224	0.0781329563198148	0.01993936564011287697	0.15
Node24034	235	0.0974560877218508	0.02951291135827741411	0.1767
Node28127	93	0.094820976630054	0.03066599117861429895	0.1635
Node29235	189	0.107276465413407	0.02654919845062061379	0.1669
Node30765	14	0.0330235869565217	0.00769083483079778538	0.05213
Node30748	23	0.0545211023622047	0.01728210987175584994	0.09559
909520	1	0	0	0
592970	1	0	0	0
353729	1	0	0	0
Node30841	2	0.01783	0.01783000000000000000	0.03566
179879	1	0	0	0
Node30835	7	0.0257714090909091	0.00860431719682356899	0.03897
Node30808	18	0.0720653896103896	0.02604065705110767746	0.1362
Node31185	40	0.0558777490396927	0.01561885065074274279	0.1041
Node31256	29	0.0586544963144963	0.01381598193879226233	0.09245
Node31307	23	0.0374129527559055	0.00748563298083417258	0.05188
Node31061	67	0.0941650542495478	0.02496946195337853090	0.1535
Node31441	40	0.0756909154929578	0.02435970159780180887	0.1212
Node31542	22	0.029670775862069	0.00721286191357108957	0.04798
Node31512	38	0.0690332244318182	0.02078065614601059704	0.1305
Node31039	48	0.118873445527015	0.03282344182054602878	0.1728
Node28659	213	0.144388821471279	0.03216875003527025450	0.2204
Node28102	47	0.141705785582255	0.04061377364842018716	0.2109
Node7248	175	0.139408958163667	0.04117147680146827087	0.2351
Node33773	74	0.0697659992598074	0.01638687068391271586	0.1172
Node33430	152	0.131025381981355	0.03373482377436823072	0.2119
Node34777	71	0.0498959963797266	0.01374112716221766139	0.09606
Node35080	12	0.0290951044776119	0.01321754709911956395	0.0609
Node35019	56	0.058870739779364	0.02389356239215031744	0.1466
Node34563	182	0.0939076202646914	0.03009643941144570012	0.1993
Node36205	8	0.0224548275862069	0.00766547594882390196	0.03891
Node36133	113	0.102316189761416	0.02141426029418293963	0.1617
Node35903	371	0.135683447330849	0.03520684958340635170	0.2334
Node45494	56	0.10302386761843	0.02997225187370630315	0.1575
Node33427	160	0.136153069334172	0.04000052281693290568	0.2042
Node46312	65	0.147808654493032	0.03601396259766300696	0.2375
Node47331	6	0.02330325	0.01092305696394100107	0.04355
Node47318	9	0.0464418918918919	0.01893523511481117047	0.08511
Node47253	39	0.0700566981132075	0.02082471477755575408	0.131
Node47477	7	0.0166631818181818	0.00701370760878209122	0.0297
Node47429	27	0.0595325000000001	0.01524603297880806107	0.09873
Node47509	40	0.0676076824583867	0.02279263276713370381	0.11
Node47489	27	0.0748738352272727	0.01901068432565424511	0.1291
Node47614	5	0.0360336363636364	0.01672530270019714770	0.06122
Node47599	17	0.0685821897810219	0.01758642806652797815	0.09876
Node47953	38	0.0674012926136363	0.02052385721419036768	0.1217
Node48043	90	0.180786240639041	0.04257890127745395452	0.2538
Node49160	18	0.0599226623376624	0.02735649520543424802	0.1031
Node47181	107	0.143639698519041	0.04058032181116396716	0.2215
Node46886	28	0.15014926121372	0.04394868991335919219	0.218
Node32665	72	0.194183148220571	0.05730435506084192900	0.2906
Node51156	25	0.0365605315614618	0.01261605503032041312	0.0782
Node51225	11	0.0204308928571429	0.00440349547712857314	0.02703
Node51201	30	0.0386202064220183	0.01101758010125939588	0.07325
Node51274	36	0.0607976069730588	0.01814107539863315270	0.1201
Node50926	98	0.0821934316365166	0.02633760520808234000	0.1567
Node50834	41	0.114924945188794	0.04297578212618765127	0.1871
Node52445	38	0.100184772727273	0.04954646351766612212	0.1885
Node51917	118	0.13787997117613	0.05195994653136914074	0.2065
Node52873	25	0.0398776079734219	0.01095663898281786046	0.0741
Node52919	20	0.0549629319371727	0.01282217282721930090	0.08621
Node52854	32	0.0462256740442656	0.01131469401274298712	0.07154
Node53030	69	0.0588382829143588	0.01660394804694648519	0.1246
Node53305	7	0.0300895454545455	0.00820405081611447602	0.03938
Node53256	25	0.0561871129568106	0.02518016884990047083	0.102
Node53537	40	0.063964404609475	0.01981099757461998681	0.1234
Node53740	5	0.0224690909090909	0.00847041853054761988	0.03267
Node53729	15	0.0483662264150944	0.01274314565685227503	0.07148
Node53699	12	0.0448626865671642	0.01066455218841241360	0.06341
Node53884	12	0.0319326865671642	0.00819899385565351549	0.04715
Node53899	5	0.0292218181818182	0.01181494878854889493	0.0456
Node53925	8	0.0426524137931035	0.01028368264078394243	0.05941
Node53859	30	0.0385893577981651	0.01030465611560958399	0.07131
Node53514	64	0.070295726326227	0.01576132420466830572	0.1184
Node54260	3	0.0159225	0.01354949514742154517	0.03012
Node54230	24	0.0599341155234657	0.01182251137111853236	0.08571
649954	1	0	0	0
Node54207	86	0.061314283369803	0.01338395150585080385	0.1042
Node52822	98	0.143470605805638	0.03645284002067822424	0.2069
Node54655	9	0.0342964864864865	0.01218702238786205726	0.0655
Node54638	25	0.0739200664451827	0.04497415306428126613	0.1476
Node54811	14	0.0417651086956522	0.01033396862763183542	0.06563
Node54838	10	0.0287960869565217	0.00866737397627519012	0.04769
Node54834	15	0.0294074528301887	0.00728024272108861079	0.04918
Node54875	8	0.0237993103448276	0.00724145866951589388	0.03493
Node54870	10	0.0264169565217391	0.00649668707197389183	0.03692
Node54921	13	0.0277506329113924	0.00857905653273299045	0.04776
717396	1	0	0	0
Node54949	3	0.0131225	0.00841439651727918037	0.02169
Node54952	3	0.013975	0.00908286436098216761	0.02544
4409930	1	0	0	0
Node54985	6	0.02605625	0.00868330357280568074	0.03808
Node54958	16	0.0451404132231405	0.01393919543053816288	0.0706
4464809	1	0	0	0
1080447	1	0	0	0
Node55034	19	0.0330641279069767	0.00918125459114170845	0.05933
Node55214	6	0.02421875	0.00868528415985911770	0.03411
113271	1	0	0	0
Node55093	74	0.0545125481125094	0.01771665147696759316	0.1049
Node55269	28	0.0303111160949868	0.00822712094104657611	0.05529
Node55358	10	0.0280634782608696	0.00896299644611138402	0.04769
Node55261	45	0.0373279212916246	0.00976289889693166391	0.06714
Node55009	58	0.0439302702539298	0.01380665884573798687	0.07517
Node55007	22	0.0400382284482758	0.01165963983534881750	0.07853
Node54826	28	0.0466504485488127	0.01755807454116196649	0.08391
Node55451	11	0.0485042857142857	0.01785896692112385318	0.07806
Node55470	43	0.0459926659292035	0.01417967452207965879	0.09345
Node55605	2	0.015465	0.01546500000000000000	0.03093
359433	1	0	0	0
Node55626	2	0.01371	0.01371000000000000000	0.02742
Node55877	17	0.031936197080292	0.00817934126328672632	0.05012
Node55933	19	0.0419665581395349	0.01041130893308372634	0.06163
Node55991	7	0.0384177272727273	0.01050506974223665019	0.05078
Node56005	3	0.013445	0.00823016555119032827	0.02221
Node56019	2	0.02375	0.02375000000000000000	0.0475
Node56009	13	0.0349006329113924	0.00783018135842021861	0.04801
Node55975	60	0.0799145341614906	0.03573715080647014871	0.1418
Node52699	108	0.104846630905001	0.03719397311546778004	0.1658
Node56172	21	0.0855036966824645	0.02201063716523981048	0.149
Node56375	54	0.133446173184357	0.04094110099373256962	0.2258
Node57414	62	0.0647429355179705	0.01531317475041113086	0.1106
Node57157	47	0.0718627781885397	0.02133313475272209028	0.1259
Node56989	54	0.0748176794692738	0.01836403146041086480	0.1177
Node57714	41	0.0437128952496955	0.01099000030627961357	0.07084
Node57814	81	0.0391007645788337	0.01184518549623048326	0.08374
Node58133	16	0.0315935371900826	0.01196684366723556726	0.06378
Node58327	146	0.0577851235594184	0.01861888902705354759	0.142
Node58165	127	0.0733197273181707	0.02537335982192630318	0.1461
Node60712	38	0.0397328551136363	0.01738439334711438816	0.1303
Node60665	30	0.0451392224770642	0.01672657706127413266	0.1137
Node60985	29	0.039611	0.01218244952251192379	0.06878
Node60773	98	0.068865462347497	0.02616946094564194496	0.1394
Node57693	94	0.0640074176578224	0.01696984685074010914	0.127
Node57687	49	0.101920339847069	0.03450569580091437600	0.1693
Node61491	34	0.0512045533807829	0.01700270238144713277	0.1126
Node61450	89	0.0642761863671178	0.02183528850590948798	0.1299
Node61674	47	0.0456879574861367	0.01367592707343750791	0.09227
Node61767	66	0.0587783327120224	0.01651248085616931154	0.1248
Node56728	63	0.132822606960082	0.04015989828439521832	0.1995
Node62302	9	0.0562581081081081	0.02960527371188918767	0.1152
Node62325	56	0.0975358338741076	0.03037375421109035379	0.1567
Node62281	70	0.14544082615894	0.04922204086356466792	0.2434
Node56713	60	0.159608870694523	0.05407821841682545666	0.2462
Node63107	161	0.108785800015527	0.02089022548160792352	0.1692
Node63941	71	0.107882007240547	0.02438924524996993424	0.1617
Node64391	34	0.0703211743772241	0.01835345239977906718	0.1183
Node64335	49	0.0981304418011894	0.02432990542214860317	0.1414
Node64613	36	0.0580302218700475	0.01476383088253004881	0.09884
Node64205	127	0.129033930267433	0.04084340235836933798	0.2028
278983	1	0	0	0
Node65252	7	0.03552	0.01104284219014122288	0.05247
Node65228	14	0.0519308695652174	0.01363498813412630000	0.08146
Node65226	19	0.0554854651162791	0.01403062614898223279	0.08497
Node65218	13	0.0668296202531646	0.01472343318203733351	0.09297
Node65325	6	0.041030625	0.01765993823203736463	0.06497
Node65344	7	0.0629145454545454	0.02391753440608201571	0.1051
Node65209	20	0.0822021465968586	0.01771248289670183422	0.1126
Node64860	78	0.167837593209055	0.03192329244035771446	0.2323
Node65940	55	0.149251177658143	0.03664606956131489417	0.2106
Node62998	57	0.157791934877896	0.05023864665882033889	0.2621
Node66463	9	0.0571572972972973	0.02116739839606088673	0.09749
Node66810	9	0.0480935135135135	0.01861071737383427678	0.08535
Node66899	23	0.0742401968503937	0.01646848714542082642	0.1152
Node66981	12	0.0576219402985075	0.02142224657859317518	0.1046
230386	1	0	0	0
Node67085	11	0.0419808928571428	0.01083973745675502973	0.06118
Node66959	42	0.0906343039443156	0.02092184593377259816	0.1416
Node66789	34	0.12646975088968	0.03434825077430683369	0.2178
Node67354	43	0.112411172566371	0.04979832509930349053	0.2037
Node67587	2	0.02073	0.02073000000000000000	0.04146
Node67502	57	0.127162316844083	0.02707584712534762041	0.1784
Node67815	11	0.126170178571429	0.03445166461306274821	0.1851
Node66290	62	0.142497711416491	0.03511187967012788679	0.2121
Node68235	6	0.025663125	0.00755986914465951586	0.03336
Node68128	26	0.114345306748466	0.04102879681212611431	0.2285
Node68354	3	0.0384075	0.02306933828158059674	0.05643
Node68426	38	0.0934622471590909	0.03254788246343669590	0.1392
Node68871	46	0.115521138996139	0.03521579905312102953	0.1829
Node69396	4	0.02081	0.01029607137282400544	0.02902
82007	1	0	0	0
112867	1	0	0	0
849821	1	0	0	0
Node69414	2	0.010355	0.01035500000000000000	0.02071
Node69408	5	0.02617	0.00850563235851292247	0.03228
Node69378	17	0.0603420437956204	0.02482597398178107734	0.1038
Node68305	73	0.166058779003424	0.03543991139675690555	0.2525
Node69764	3	0.027445	0.01595221693057112360	0.0396
4385099	1	0	0	0
1116937	1	0	0	0
Node69773	24	0.0530945848375451	0.01459176082703581734	0.09444
Node69868	5	0.0390972727272727	0.01493014284222548890	0.05442
Node69914	11	0.04308125	0.01311275007421898513	0.0768
Node69898	15	0.0294242452830189	0.00729930158821268324	0.04788
Node69882	18	0.0325092857142857	0.00912704558869455850	0.0586
Node69844	27	0.0502296306818182	0.00906818352375041536	0.07093
Node69697	61	0.0767800546149645	0.02018875714662423195	0.128
Node70039	13	0.0428618987341772	0.01416488885031026285	0.07267
Node70091	4	0.0147114285714286	0.00719838360540838362	0.02371
Node70097	6	0.0190615	0.00739274957306142624	0.03151
Node70342	18	0.0300081168831169	0.00704115736958221947	0.0471
Node70304	64	0.102001190381755	0.03008582422532613614	0.1558
Node70857	18	0.0675251948051948	0.02716996501631956463	0.132
Node70629	119	0.0674395499857593	0.01961770563205588015	0.1371
Node69674	42	0.130760765661253	0.05292649866683701192	0.2143
Node66283	59	0.197687821261682	0.04694118688976866933	0.2769
Node72291	140	0.0561704910081184	0.01949775774911153726	0.1636
Node77189	64	0.123812201289043	0.03956352513971233580	0.1861
Node78870	150	0.122810350393701	0.02900049800588117487	0.2185
Node81179	136	0.0824064708637404	0.02983038789945717417	0.1677
Node90552	210	0.12910215893557	0.04720084628969029407	0.2059
Node78662	132	0.122167700821094	0.03248048083693820565	0.1977
Node71181	292	0.131723394473602	0.04183629385089183542	0.302
Node32405	103	0.190206475066616	0.04296337252170550915	0.2749
Node3659	178	0.180180698489272	0.04756304897291541380	0.2653
291	0	0	0	0
