## Supplementary material 1 for "Detection of phylogenetic core groups in diverse microbial ecosystems": results.txt

Core	p-value	relation	Abundance	Prevalence	Relative abundances	Min	Max	Average	SD	Leaves	Taxonomy	Leaves number
Node4302	8.9683101716789e-187	1	[4825.0, 4668.0, 6692.0, 8266.0, 5361.0, 6159.0, 3617.0, 5288.0, 354.0, 2275.0, 4562.0, 3287.0, 4427.0, 5651.0, 3102.0, 5631.0, 5741.0, 9873.0, 4.0, 2282.0, 8240.0, 7821.0, 4326.0, 2967.0, 4061.0, 491.0, 4572.0, 5723.0, 4263.0, 6210.0, 8650.0, 7290.0, 4840.0, 6461.0, 397.0, 3100.0, 14567.0, 4613.0, 1510.0, 8514.0, 6.0, 5359.0, 8.0, 5717.0, 12.0, 10596.0, 5142.0, 4976.0, 4934.0, 4462.0, 9083.0, 47…	0.238	[0.2325077101002313, 0.2008087412888239, 0.3173067804646752, 0.38762016412661193, 0.3009937678962439, 0.26105200695121433, 0.16370219506675718, 0.3103832834419205, 0.015292897874546397, 0.10546078249582792, 0.18849681844475663, 0.14856497175141242, 0.2147361272797827, 0.24980107859605694, 0.14161150422278018, 0.28210009518561197, 0.3241305329719964, 0.4494673586451789, 0.0001740113977465524, 0.10…	0.000110381367625	0.660904677646	0.2388944814250695	0.12903176942897215	215148;279010;4332202;147303;825656;3240;552812;361147;62928;721132;232341;646279;252116;68986;340298;3208;404788;537781;4350793;574890;4325003;3207;201886;1115140;157669;4475797;4320064;838951;4328088;582828;569835;231908;337487;4426561;324721;252166;148363;758023;110187;148163;1141059;548409;847804;539917;534254;4331201;4338074;331774;843384;305139;347728;3346542;916311;427495;367949;1133273;83…	k__Bacteria;p__Cyanobacteria;	267.0
587391	8.9683101716789e-187	1	[598.0, 1907.0, 388.0, 1000.0, 245.0, 655.0, 1674.0, 341.0, 1116.0, 100.0, 535.0, 1586.0, 691.0, 652.0, 944.0, 1487.0, 439.0, 609.0, 153.0, 356.0, 302.0, 266.0, 73.0, 384.0, 412.0, 1083.0, 1751.0, 1224.0, 524.0, 619.0, 628.0, 685.0, 605.0, 652.0, 1356.0, 1673.0, 560.0, 403.0, 646.0, 349.0, 453.0, 118.0, 426.0, 320.0, 151.0, 212.0, 193.0, 209.0, 501.0, 1239.0, 364.0, 1713.0, 289.0, 508.0, 1352.0, …	0.039	[0.02881649961449499, 0.08203561903123117, 0.018397344713134187, 0.04689331770222743, 0.01375554432653978, 0.02776247191963718, 0.07576374745417515, 0.020015260902741094, 0.04821150855365474, 0.004635638791025403, 0.022105611106520123, 0.07168361581920904, 0.03351765618936748, 0.028821501193528425, 0.04309518374800274, 0.07449526576824808, 0.02478545618789521, 0.027724665391969407, 0.006655935963…	0.00331712636888	0.165681679234	0.038305096831061904	0.03073305308358578	587391;	k__Bacteria;p__Proteobacteria;c__Gammaproteobacteria;	1.0
Node12397	8.9683101716789e-187	1	[66.0, 63.0, 35.0, 157.0, 3.0, 326.0, 65.0, 22.0, 375.0, 523.0, 321.0, 929.0, 64.0, 46.0, 1541.0, 87.0, 37.0, 119.0, 44.0, 80.0, 696.0, 269.0, 532.0, 8.0, 1693.0, 130.0, 184.0, 60.0, 79.0, 33.0, 75.0, 82.0, 111.0, 179.0, 445.0, 612.0, 15.0, 157.0, 22.0, 1.0, 8.0, 15.0, 36.0, 18.0, 7.0, 9.0, 31.0, 2.0, 204.0, 30.0, 83.0, 62.0, 133.0, 63.0, 226.0, 62.0, 36.0, 133.0, 176.0, 204.0, 124.0, 167.0, 649.…	0.008	[0.0031804163454124904, 0.0027101436806332272, 0.0016595542911332385, 0.007362250879249707, 0.0001684352366515075, 0.013817657779849956, 0.0029418420457116997, 0.0012913071550155544, 0.016200103680663557, 0.02424439087706286, 0.013263366663912073, 0.041988700564971754, 0.0031043849437330227, 0.002033418795862435, 0.07034923533439853, 0.004358499073192726, 0.0020889792231255644, 0.0054174633524537…	4.95024998762e-05	0.0829210951658	0.00781471054090916	0.012937239619467166	975158;1117089;136653;247507;168002;4334176;265006;4301233;589714;4436968;574531;590516;4376006;4301761;1112393;1106986;1107314;877509;1117949;160405;721723;4483818;	k__Bacteria;p__Proteobacteria;c__Gammaproteobacteria;	22.0
4459768	8.9683101716789e-187	1	[723.0, 482.0, 93.0, 377.0, 11.0, 90.0, 357.0, 1.0, 7.0, 48.0, 148.0, 460.0, 255.0, 221.0, 142.0, 446.0, 169.0, 297.0, 78.0, 223.0, 32.0, 163.0, 328.0, 175.0, 156.0, 257.0, 1150.0, 397.0, 676.0, 482.0, 264.0, 104.0, 314.0, 714.0, 18.0, 484.0, 53.0, 73.0, 62.0, 28.0, 5.0, 19.0, 161.0, 50.0, 226.0, 4.0, 5.0, 28.0, 388.0, 216.0, 672.0, 333.0, 172.0, 37.0, 272.0, 307.0, 112.0, 244.0, 420.0, 72.0, 130…	0.014	[0.03484001542020046, 0.02073475006452723, 0.004409672830725462, 0.01767878077373974, 0.0006175958677221942, 0.003814690798118086, 0.016157501697216563, 5.869577977343429e-05, 0.00030240193537238636, 0.0022251066196921935, 0.006115197091149492, 0.0207909604519774, 0.012369033760186263, 0.009769251171426045, 0.006482538233280073, 0.022343569961424777, 0.009541553748870822, 0.01352089593007375, 0.0…	5.19318653926e-05	0.083341320809	0.013779921243405413	0.016135389235302215	4459768;	k__Bacteria;p__Proteobacteria;c__Gammaproteobacteria;o__HTCC2188;f__HTCC2089;	1.0
Node12530	8.9683101716789e-187	1	[191.0, 1572.0, 64.0, 109.0, 305.0, 46.0, 1726.0, 260.0, 678.0, 38.0, 36.0, 3476.0, 178.0, 301.0, 70.0, 714.0, 58.0, 152.0, 71.0, 208.0, 15.0, 42.0, 65.0, 58.0, 11.0, 443.0, 783.0, 247.0, 101.0, 117.0, 130.0, 124.0, 199.0, 201.0, 3560.0, 341.0, 711.0, 416.0, 406.0, 299.0, 661.0, 1755.0, 954.0, 1120.0, 1012.0, 755.0, 106.0, 191.0, 1088.0, 321.0, 104.0, 323.0, 21.0, 6.0, 897.0, 513.0, 196.0, 95.0, …	0.025	[0.009203932151117965, 0.06762453755484815, 0.0030346135609293505, 0.00511137162954279, 0.01712424905956993, 0.0019497308523714662, 0.07811722109074451, 0.015260902741092916, 0.02928978745463971, 0.0017615427405896532, 0.0014874803735228494, 0.15710734463276838, 0.00863407062475747, 0.01330563168596941, 0.003195617438940881, 0.035769751014478234, 0.0032746160794941285, 0.006919785122461987, 0.003…	0.000261620301735	0.1631680264	0.025361624066926103	0.02978655765032916	770238;1789522;4416718;167947;744558;740763;4361905;243868;4456705;210420;611127;1110160;741691;808907;2050215;880783;782070;253771;4338666;135755;256300;946604;727354;4352040;1108120;107566;4208274;4481307;567013;2305122;	k__Bacteria;p__Proteobacteria;c__Gammaproteobacteria;	30.0
Node14107	8.9683101716789e-187	1	[1311.0, 901.0, 1025.0, 880.0, 11.0, 974.0, 685.0, 15.0, 1588.0, 394.0, 655.0, 804.0, 2062.0, 819.0, 193.0, 1801.0, 1437.0, 1382.0, 2.0, 820.0, 6.0, 484.0, 670.0, 583.0, 1391.0, 165.0, 1085.0, 1379.0, 1295.0, 723.0, 1267.0, 1006.0, 1289.0, 444.0, 1862.0, 1398.0, 1072.0, 479.0, 30.0, 23.0, 25.0, 13.0, 7.0, 24.0, 12.0, 17.0, 11.0, 12.0, 936.0, 1817.0, 768.0, 1991.0, 583.0, 1036.0, 2388.0, 1378.0, 1…	0.039	[0.06317463377023902, 0.03875935644842123, 0.048601232811759126, 0.04126611957796014, 0.0006175958677221942, 0.04128343152630017, 0.031002489250961756, 0.0008804366966015144, 0.06860203905304994, 0.01826441683664009, 0.027063879018262953, 0.036338983050847457, 0.10001940240589834, 0.0362036955176377, 0.008810773795937001, 0.09022594058413907, 0.08113143631436315, 0.06291541473185833, 8.7005698873…	8.70056988733e-05	0.128925698966	0.03841053524036007	0.03201337243432052	230216;196857;579964;347843;266513;4388765;576242;4414633;676853;867280;218745;680081;810049;641641;618672;539064;308726;716061;3209311;312038;540502;818760;155463;4387837;101015;263797;653733;690767;548862;264954;169672;725874;544776;551361;3532622;295036;511811;542517;193377;153668;311785;549550;570446;553040;575798;241462;3185790;2954101;279027;4391575;816268;126508;236929;793587;148452;442839…	k__Bacteria;p__Proteobacteria;c__Gammaproteobacteria;	168.0
Node12498	8.9683101716789e-187	1	[172.0, 1225.0, 224.0, 357.0, 77.0, 321.0, 1353.0, 283.0, 306.0, 515.0, 347.0, 1660.0, 351.0, 1505.0, 416.0, 1481.0, 230.0, 229.0, 120.0, 5999.0, 372.0, 302.0, 336.0, 254.0, 132.0, 496.0, 357.0, 1576.0, 487.0, 316.0, 314.0, 247.0, 471.0, 354.0, 549.0, 543.0, 708.0, 938.0, 18.0, 77.0, 154.0, 34.0, 343.0, 414.0, 34.0, 17.0, 27.0, 8.0, 1290.0, 360.0, 185.0, 1133.0, 7069.0, 304.0, 833.0, 457.0, 271.0…	0.035	[0.008288357748650733, 0.052697238234534975, 0.010621147463252727, 0.016740914419695194, 0.004323171074055359, 0.01360573051328784, 0.06123557365919891, 0.016610905675881905, 0.013219284603421462, 0.023873539773780827, 0.014337658044789687, 0.07502824858757062, 0.0170256111757858, 0.06652815842984705, 0.018991097922848664, 0.07419467962526928, 0.012985546522131889, 0.01042520258581444, 0.00522034…	5.41917303419e-05	0.621442577773	0.034727610005998465	0.07208591728060211	110549;141607;3322729;246002;2574375;164443;69355;811414;632346;3774020;111891;160928;4412902;4154525;1137136;83055;103400;956811;1145452;4415180;821975;4303979;1136795;4394966;4479405;4432126;1028632;307375;2041855;349582;3595363;251507;652721;330888;333373;139543;2205008;237305;113253;823950;537713;792258;4335776;230146;198202;4323589;4338686;1616782;268501;194319;535454;4418459;541517;2020813;…	k__Bacteria;p__Proteobacteria;c__Gammaproteobacteria;	959.0
Node17844	8.9683101716789e-187	1	[959.0, 403.0, 584.0, 614.0, 1233.0, 89.0, 375.0, 1132.0, 51.0, 82.0, 840.0, 1626.0, 1303.0, 118.0, 82.0, 576.0, 801.0, 862.0, 1005.0, 4118.0, 1368.0, 1892.0, 2426.0, 1601.0, 701.0, 2.0, 558.0, 976.0, 931.0, 776.0, 588.0, 1070.0, 707.0, 2690.0, 159.0, 65.0, 15.0, 318.0, 2344.0, 1224.0, 2070.0, 1030.0, 3748.0, 1101.0, 2906.0, 1452.0, 1203.0, 863.0, 812.0, 912.0, 762.0, 155.0, 469.0, 2810.0, 2640.0…	0.045	[0.0462124132613724, 0.017336315925320485, 0.027690848743480323, 0.028792497069167644, 0.06922688226376958, 0.003772305344805663, 0.01697216564833673, 0.06644362270352762, 0.0022032141005702438, 0.003801223808640831, 0.03470787538219982, 0.07349152542372882, 0.0632033372138145, 0.005216161258951463, 0.0037434375713307462, 0.02885626972596563, 0.04522357723577236, 0.039242465628698896, 0.043720363…	4.44010301039e-05	0.270526678933	0.046403817277771646	0.044815607147149106	798688;207297;4434773;332876;4428220;585574;249766;543273;3076932;253074;4403422;744941;3865824;4390854;92920;4436550;1106217;	k__Bacteria;p__Proteobacteria;c__Gammaproteobacteria;	17.0
Node17602	8.9683101716789e-187	1	[87.0, 195.0, 217.0, 17.0, 11.0, 48.0, 195.0, 52.0, 287.0, 35.0, 58.0, 91.0, 199.0, 19.0, 37.0, 179.0, 100.0, 123.0, 35.0, 359.0, 18.0, 35.0, 46.0, 46.0, 9.0, 33.0, 166.0, 137.0, 79.0, 67.0, 89.0, 173.0, 70.0, 21.0, 47.0, 133.0, 289.0, 148.0, 7.0, 11.0, 10.0, 22.0, 158.0, 102.0, 9.0, 24.0, 26.0, 5.0, 226.0, 133.0, 199.0, 37.0, 31.0, 43.0, 342.0, 78.0, 70.0, 107.0, 17.0, 28.0, 117.0, 515.0, 159.0,…	0.005	[0.00419236700077101, 0.00838853996386475, 0.010289236605026078, 0.0007971864009378663, 0.0006175958677221942, 0.0020345017589963126, 0.008825526137135099, 0.003052180548218583, 0.012398479350267841, 0.001622473576858891, 0.0023964961573423684, 0.004112994350282486, 0.009652696934419868, 0.0008398903722040492, 0.0016891120748687514, 0.008967486598867792, 0.005645889792231256, 0.005599562960939634…	4.95982541415e-05	0.0301685087878	0.004942646266262811	0.005568948896280603	564172;212454;4478435;805902;561677;530612;4391481;1106054;811685;4413448;182899;278770;634645;3950299;1106157;113888;2931208;312645;590460;570128;558679;278683;1936017;226125;333792;252006;577330;225004;222458;546777;658233;222625;566056;3034374;365755;663022;4376002;250968;4432125;4324285;4329805;240857;724366;277633;4331205;535135;824388;299614;7655;586481;819670;913944;540961;4455686;831272;1…	k__Bacteria;p__Proteobacteria;c__Gammaproteobacteria;	287.0
Node18578	8.9683101716789e-187	1	[93.0, 67.0, 60.0, 28.0, 43.0, 77.0, 55.0, 37.0, 23.0, 48.0, 43.0, 28.0, 65.0, 29.0, 37.0, 35.0, 40.0, 99.0, 2.0, 121.0, 40.0, 60.0, 64.0, 79.0, 9.0, 94.0, 20.0, 42.0, 59.0, 62.0, 47.0, 98.0, 48.0, 42.0, 120.0, 19.0, 30.0, 28.0, 16.0, 23.0, 18.0, 21.0, 5.0, 40.0, 2.0, 17.0, 31.0, 37.0, 80.0, 19.0, 85.0, 163.0, 16.0, 52.0, 56.0, 54.0, 30.0, 116.0, 8.0, 45.0, 111.0, 111.0, 59.0, 33.0, 12.0, 72.0, 4…	0.003	[0.004481495759444873, 0.002882216295276607, 0.002844950213371266, 0.0013130128956623682, 0.0024142383920049406, 0.0032636799050565846, 0.0024892509617560534, 0.002171743851617069, 0.000993606359080698, 0.0022251066196921935, 0.0017767126683745145, 0.0012655367231638418, 0.003152890958478851, 0.0012819379365219697, 0.0016891120748687514, 0.001753419167376384, 0.002258355916892502, 0.0045069653100…	8.70056988733e-05	0.0221412426772	0.0029549667820240075	0.0032893383904960506	649633;756682;310226;686128;303623;691845;4452533;7619;513221;314260;772912;347412;1111951;1104672;4371152;543724;4391593;152604;156434;346917;320467;1141414;67775;274061;4326709;314376;316871;344282;159272;314868;4435080;528641;1122084;7606;2897488;4437649;324769;318399;568472;307425;4347887;41309;512465;540861;4299614;1615115;4401468;4441050;666180;7620;835339;313486;108086;594314;3108066;52885…	k__Bacteria;p__Proteobacteria;c__Gammaproteobacteria;	73.0
Node18809	8.9683101716789e-187	1	[180.0, 2175.0, 429.0, 9.0, 135.0, 49.0, 2127.0, 119.0, 653.0, 8.0, 75.0, 1124.0, 164.0, 191.0, 11.0, 650.0, 395.0, 266.0, 73.0, 503.0, 7.0, 82.0, 54.0, 7.0, 37.0, 26.0, 223.0, 310.0, 187.0, 281.0, 196.0, 248.0, 244.0, 12.0, 53.0, 110.0, 42.0, 212.0, 412.0, 516.0, 2337.0, 1133.0, 1031.0, 633.0, 828.0, 512.0, 90.0, 307.0, 246.0, 200.0, 193.0, 242.0, 217.0, 124.0, 1244.0, 164.0, 174.0, 223.0, 284.0…	0.018	[0.008673862760215882, 0.09356448421233761, 0.020341394025604552, 0.0004220398593200469, 0.007579585649317837, 0.0020768872123087356, 0.09626612355736593, 0.006984797793038681, 0.028209780542595472, 0.0003708511032820323, 0.0030989174448392697, 0.05080225988700565, 0.00795498641831587, 0.008443108478472284, 0.0005021684546907099, 0.032563498822704276, 0.02230126467931346, 0.012109623964308477, 0.…	4.37885886938e-05	0.130939040789	0.018088899465368378	0.01977866955836128	1019161;70339;548568;277602;584777;1853224;1131339;4295771;4301947;172303;533809;1112115;4342344;4355629;164335;1132421;794344;4387867;4477825;2521309;1133925;4322923;4454126;271898;555763;833694;663224;275872;817729;828729;240090;278306;146270;2553200;242665;4382876;658089;1012494;257459;1115885;533132;570082;4092733;730193;2897416;4303081;4437846;864506;522479;4360584;4233809;213821;89381;11112…	k__Bacteria;p__Proteobacteria;c__Gammaproteobacteria;	116.0
Node19986	8.9683101716789e-187	1	[74.0, 148.0, 130.0, 5395.0, 96.0, 6727.0, 87.0, 43.0, 118.0, 9749.0, 8303.0, 98.0, 138.0, 178.0, 8113.0, 68.0, 61.0, 68.0, 9.0, 67.0, 6211.0, 3167.0, 5030.0, 11283.0, 3498.0, 407.0, 72.0, 119.0, 57.0, 46.0, 57.0, 96.0, 73.0, 2710.0, 318.0, 429.0, 64.0, 3848.0, 67.0, 31.0, 111.0, 60.0, 11.0, 74.0, 22.0, 33.0, 55.0, 63.0, 58.0, 113.0, 61.0, 2051.0, 464.0, 2855.0, 134.0, 70.0, 102.0, 64.0, 221.0, 2…	0.054	[0.0035659213569776407, 0.006366686741805042, 0.006164058795637743, 0.252989449003517, 0.00538992757284824, 0.2851269444326707, 0.003937542430414121, 0.0025239185302576746, 0.005097632624848799, 0.45192842573706654, 0.3430708205933394, 0.004429378531073446, 0.00669383003492433, 0.007868446644858987, 0.3703720611732481, 0.0034066429537598316, 0.0034439927732610657, 0.00309569334425931, 0.000391525…	0.00039152564493	0.582634783376	0.049923992091776934	0.11117946926928762	154568;4349922;269198;4440843;817586;4296825;93707;221673;1812606;545983;90324;807705;4454032;264901;337277;3689762;571025;4454029;195783;257849;7616;3310570;337459;627001;2001897;515916;203505;311073;4473655;258366;4352438;558595;4360105;257985;192261;4413033;1012485;1110025;338034;4360337;202816;1746500;551501;258787;247606;941901;271272;3606780;830137;4301762;1070610;4478572;4432130;4300016;29…	k__Bacteria;p__Proteobacteria;c__Gammaproteobacteria;	105.0
Node12132	8.9683101716789e-187	1	[253.0, 540.0, 298.0, 177.0, 9.0, 1905.0, 495.0, 12.0, 2576.0, 1271.0, 635.0, 297.0, 616.0, 10.0, 184.0, 415.0, 270.0, 329.0, 5.0, 158.0, 74.0, 68.0, 229.0, 206.0, 531.0, 829.0, 421.0, 265.0, 173.0, 223.0, 197.0, 487.0, 191.0, 156.0, 2354.0, 1884.0, 772.0, 483.0, 5.0, 10.0, 36.0, 23.0, 6.0, 17.0, 8.0, 7.0, 17.0, 20.0, 559.0, 327.0, 658.0, 28.0, 22.0, 310.0, 739.0, 338.0, 203.0, 361.0, 18.0, 198.0…	0.018	[0.012191595990747879, 0.023229802976856232, 0.014129919393077287, 0.008300117233294256, 0.0005053057099545225, 0.08074428856016615, 0.02240325865580448, 0.0007043493572812115, 0.11128391221703819, 0.05891896903393288, 0.026237501032972482, 0.013423728813559322, 0.029879705083430345, 0.0004420475643179206, 0.008399908696644602, 0.020790541556034266, 0.01524390243902439, 0.014977692797960485, 0.00…	0.000209698558322	0.111890595862	0.0170444727996489	0.024543511772241126	4011130;379908;963344;163406;1126691;89553;539039;4444623;815325;563451;161421;821847;1123693;2156139;537967;4317751;1110164;2025651;2709964;991785;4387793;343318;2797395;1085703;565944;104039;362891;151646;911243;3453734;539880;897420;988314;4368597;960682;642099;825588;873972;168614;3321970;824076;2990720;269030;1110985;571311;581691;741491;7467;694372;344620;322927;581638;439982;782597;71169;3…	k__Bacteria;p__Proteobacteria;c__Gammaproteobacteria;	310.0
Node7260	8.9683101716789e-187	1	[15.0, 8.0, 18.0, 9.0, 14.0, 85.0, 24.0, 15.0, 3.0, 17.0, 9.0, 19.0, 12.0, 10.0, 25.0, 76.0, 40.0, 42.0, 5.0, 31.0, 8.0, 22.0, 8.0, 12.0, 19.0, 6.0, 18.0, 26.0, 19.0, 7.0, 11.0, 11.0, 4.0, 15.0, 10.0, 83.0, 196.0, 516.0, 12.0, 8.0, 9.0, 6.0, 7.0, 13.0, 3.0, 8.0, 31.0, 12.0, 71.0, 17.0, 9.0, 11.0, 3.0, 12.0, 44.0, 15.0, 4.0, 7.0, 26.0, 84.0, 40.0, 18.0, 9.0, 8.0, 17.0, 11.0, 31.0, 13.0, 84.0, 23.0…	0.001	[0.0007228218966846569, 0.00034414522928675903, 0.0008534850640113798, 0.0004220398593200469, 0.0007860311043737016, 0.00360276353155597, 0.0010862186014935506, 0.0008804366966015144, 0.00012960082944530845, 0.0007880585944743185, 0.00037187009338071234, 0.0008587570621468927, 0.0005820721769499418, 0.0004420475643179206, 0.0011412919424788862, 0.0038074244777315767, 0.002258355916892502, 0.00191…	8.45487212006e-05	0.0424552061596	0.0013992779896862919	0.0040379388822281235	575467;937844;256643;2221290;551139;593908;2457622;912149;694781;58864;3437276;101449;38267;4352493;105790;761601;775149;565900;4421846;219282;2881877;777747;94470;1115397;4423471;554745;4377484;234053;324335;1127114;327583;353491;4409398;1140859;927328;3800917;4456105;564412;2851419;830969;4369319;825123;4345060;516809;232312;276010;368717;301926;1135553;4008562;614969;152042;4310829;4324234;332…	k__Bacteria;p__Proteobacteria;	365.0
60179	8.9683101716789e-187	1	[436.0, 447.0, 262.0, 91.0, 22.0, 40.0, 532.0, 19.0, 291.0, 168.0, 272.0, 57.0, 438.0, 248.0, 88.0, 471.0, 256.0, 310.0, 4.0, 37.0, 16.0, 7.0, 116.0, 59.0, 34.0, 198.0, 188.0, 298.0, 236.0, 343.0, 224.0, 439.0, 441.0, 673.0, 110.0, 122.0, 5.0, 141.0, 31.0, 35.0, 51.0, 26.0, 32.0, 25.0, 57.0, 18.0, 20.0, 22.0, 151.0, 689.0, 340.0, 161.0, 160.0, 248.0, 439.0, 269.0, 562.0, 458.0, 312.0, 126.0, 362.…	0.009	[0.021010023130300693, 0.01922911468639766, 0.012422949265054528, 0.0042672919109026965, 0.0012351917354443884, 0.001695418132496927, 0.024077845666440372, 0.0011152198156952516, 0.01257128045619492, 0.007787873168922678, 0.011238740599950418, 0.0025762711864406778, 0.021245634458672877, 0.01096277959508443, 0.004017347637525679, 0.02359601222383648, 0.014453477868112014, 0.014112719657652735, 0.…	0.000174011397747	0.0331568816169	0.008971347859679011	0.007467278698628422	60179;	k__Bacteria;p__Proteobacteria;c__Alphaproteobacteria;o__Rhodospirillales;f__Rhodospirillaceae;	1.0
Node21852	8.9683101716789e-187	1	[90.0, 139.0, 187.0, 14.0, 123.0, 34.0, 178.0, 58.0, 470.0, 52.0, 14.0, 170.0, 117.0, 40.0, 22.0, 285.0, 92.0, 63.0, 11.0, 186.0, 14.0, 16.0, 22.0, 24.0, 25.0, 254.0, 145.0, 60.0, 69.0, 54.0, 61.0, 120.0, 80.0, 59.0, 53.0, 188.0, 8.0, 240.0, 181.0, 56.0, 86.0, 19.0, 78.0, 68.0, 72.0, 19.0, 47.0, 63.0, 131.0, 67.0, 106.0, 77.0, 50.0, 14.0, 402.0, 115.0, 66.0, 174.0, 108.0, 194.0, 81.0, 164.0, 727.…	0.005	[0.004336931380107941, 0.005979523358857438, 0.008866761498340446, 0.0006565064478311841, 0.0069058447027118075, 0.001441105412622388, 0.0080561212944105, 0.003404355226859189, 0.020304129946431656, 0.0024105321713332097, 0.0005784645897033303, 0.0076836158192090396, 0.005675203725261932, 0.0017681902572716825, 0.0010043369093814198, 0.014277841791493412, 0.005194218608852755, 0.00286806883365200…	8.75771773876e-05	0.0332160643304	0.004683866057119318	0.004754936124503795	2912147;1133992;833636;111046;818351;245371;4353907;821537;3129454;538378;346067;804431;2144341;4366656;835368;790259;91363;566196;567644;831669;4443192;1016465;309233;4461101;1121103;52749;1011514;900969;3392967;4374025;335505;153717;4065603;1712362;344865;124774;243160;356532;4327197;354873;150441;365956;4479541;4393178;550138;532936;229420;325850;207723;4388411;4405407;1106601;825420;211720;11…	k__Bacteria;p__Proteobacteria;	156.0
Node20387	8.9683101716789e-187	1	[58.0, 44.0, 440.0, 70.0, 7.0, 73.0, 24.0, 12.0, 1239.0, 22.0, 38.0, 42.0, 110.0, 9.0, 43.0, 41.0, 52.0, 49.0, 1.0, 32.0, 17.0, 37.0, 38.0, 38.0, 34.0, 1149.0, 72.0, 57.0, 45.0, 44.0, 40.0, 50.0, 41.0, 31.0, 1479.0, 737.0, 8.0, 426.0, 22.0, 8.0, 3.0, 15.0, 3.0, 11.0, 4.0, 9.0, 8.0, 3.0, 28.0, 68.0, 39.0, 56.0, 26.0, 14.0, 40.0, 56.0, 49.0, 42.0, 7.0, 793.0, 51.0, 35.0, 1122.0, 2.0, 15.0, 37.0, 48…	0.004	[0.00279491133384734, 0.0018927987610771746, 0.020862968231389285, 0.0032825322391559202, 0.0003930155521868508, 0.0030941380918068917, 0.0010862186014935506, 0.0007043493572812115, 0.05352514256091239, 0.0010198405340255887, 0.0015701181720518965, 0.0018983050847457628, 0.005335661622041133, 0.0003978428078861285, 0.001963022141063684, 0.0020540053103551927, 0.002935862691960253, 0.0022307202039…	4.35028494366e-05	0.0677880649005	0.0042272372996746245	0.011097370759660947	294380;220830;562799;265780;4329378;264451;583912;4446086;644018;4272399;310534;4325117;668527;569555;4371752;567782;211365;325774;4388766;829221;580777;565274;509144;693333;314001;557998;818747;4461104;553318;3582703;1640195;3412843;339472;2847582;829687;160894;558365;151653;305536;535847;60160;575921;4364838;1116497;571430;4423338;4411525;837201;825452;4347130;2632957;549860;719803;2161696;1142…	k__Bacteria;p__Proteobacteria;c__Alphaproteobacteria;	182.0
Node26522	8.9683101716789e-187	1	[75.0, 55.0, 229.0, 3.0, 80.0, 12.0, 24.0, 27.0, 3.0, 5.0, 6.0, 66.0, 17.0, 148.0, 12.0, 61.0, 73.0, 65.0, 225.0, 84.0, 7.0, 29.0, 6.0, 4.0, 3.0, 9.0, 78.0, 33.0, 39.0, 32.0, 73.0, 101.0, 74.0, 13.0, 2.0, 29.0, 11.0, 51.0, 84.0, 111.0, 232.0, 20.0, 117.0, 85.0, 110.0, 5.0, 19.0, 23.0, 38.0, 68.0, 39.0, 7.0, 20.0, 8.0, 45.0, 38.0, 28.0, 116.0, 50.0, 127.0, 47.0, 76.0, 1.0, 85.0, 22.0, 21.0, 166.0,…	0.003	[0.0036141094834232844, 0.0023659984513464682, 0.010858226647700331, 0.0001406799531066823, 0.004491606310706867, 0.0005086254397490782, 0.0010862186014935506, 0.001584786053882726, 0.00012960082944530845, 0.00023178193955127017, 0.00024791339558714154, 0.002983050847457627, 0.0008246022506790842, 0.006542303951905225, 0.0005478201323898653, 0.003055959120284555, 0.004121499548328816, 0.002959118…	4.37885886938e-05	0.0205953338697	0.003105754527700904	0.003426074985296532	17447;248590;4345338;4333380;796028;2045027;698192;567410;572325;4109584;319083;1146660;1147886;4402516;546740;2636819;251325;1147409;101033;904675;1143849;515053;4323516;4419624;3641990;343990;3271869;816411;4425566;247020;135256;562126;328931;4394104;1836112;558885;217702;155367;814962;569713;733099;568345;4318294;711998;821717;802792;824224;333817;76030;1113134;4414090;700215;564346;532672;442…	k__Bacteria;p__Proteobacteria;c__Alphaproteobacteria;o__Rhodobacterales;f__Rhodobacteraceae;	137.0
Node27227	8.9683101716789e-187	1	[1471.0, 1769.0, 948.0, 40.0, 2365.0, 12.0, 2309.0, 2663.0, 505.0, 3.0, 28.0, 48.0, 1203.0, 1467.0, 207.0, 1577.0, 1587.0, 1220.0, 1186.0, 161.0, 33.0, 94.0, 39.0, 152.0, 46.0, 109.0, 3034.0, 1728.0, 1566.0, 4077.0, 1837.0, 1378.0, 1374.0, 436.0, 69.0, 36.0, 380.0, 289.0, 2966.0, 1569.0, 1651.0, 1722.0, 2613.0, 2282.0, 3965.0, 1600.0, 2159.0, 1559.0, 2590.0, 2498.0, 1272.0, 220.0, 2688.0, 68.0, 5…	0.07	[0.07088473400154202, 0.07609911382603458, 0.044950213371266, 0.0018757327080890973, 0.13278311156027175, 0.0005086254397490782, 0.10450328128535868, 0.15630686153665552, 0.02181613962329359, 0.0001390691637307621, 0.0011569291794066607, 0.002169491525423729, 0.058352735739231665, 0.06484837768543895, 0.009449897283725178, 0.07900405791293022, 0.08960027100271002, 0.05554038058818173, 0.051594379…	0.000133203090312	0.227983184219	0.07176278844797232	0.0549720643378023	4411192;251476;4387361;163538;217239;592087;4399515;306266;397618;1139920;4427903;4380657;4350480;1145693;673360;1117344;1131137;5822;4358121;	k__Bacteria;p__Proteobacteria;c__Alphaproteobacteria;	19.0
Node26395	8.9683101716789e-187	1	[2699.0, 1057.0, 3376.0, 270.0, 416.0, 143.0, 920.0, 100.0, 5.0, 309.0, 435.0, 3508.0, 1638.0, 7469.0, 123.0, 554.0, 1355.0, 1410.0, 345.0, 1466.0, 213.0, 778.0, 189.0, 247.0, 314.0, 57.0, 566.0, 1361.0, 2299.0, 1554.0, 1177.0, 1537.0, 3182.0, 887.0, 3.0, 463.0, 180.0, 170.0, 714.0, 268.0, 365.0, 615.0, 265.0, 193.0, 505.0, 100.0, 236.0, 239.0, 606.0, 1580.0, 1222.0, 2109.0, 2828.0, 396.0, 491.0,…	0.065	[0.1300597532767926, 0.04547018841951304, 0.16007586533902324, 0.012661195779601406, 0.023356352815675704, 0.006061119823676514, 0.04163837972391944, 0.005869577977343429, 0.0002160013824088474, 0.014324123864268496, 0.017973721180067764, 0.15855367231638418, 0.07945285215366706, 0.3301653257890549, 0.00561515635699612, 0.027754120535043336, 0.07650180668473351, 0.06419011199125922, 0.01500848305…	0.000137501145843	0.330165325789	0.0639076744844564	0.06898103996334978	2027409;1145177;368902;156741;814074;552641;705967;4388412;4426295;750031;3036504;2512064;3834498;692794;2247827;4342398;700044;4361333;1119126;246740;2354638;3721058;257910;252343;4442263;346431;4448997;4308282;136197;370584;688458;4328527;360432;140189;546846;319373;4041669;4367317;4393348;333080;657469;4462474;75890;159870;100203;549506;4313352;538871;170549;310112;589857;1597159;310072;318367…	k__Bacteria;p__Proteobacteria;c__Alphaproteobacteria;o__Rhodobacterales;	296.0
Node26283	8.9683101716789e-187	1	[67.0, 15.0, 188.0, 8.0, 5.0, 17.0, 18.0, 8.0, 19.0, 36.0, 11.0, 32.0, 196.0, 566.0, 18.0, 1.0, 113.0, 63.0, 14.0, 100.0, 1.0, 58.0, 6.0, 28.0, 12.0, 4.0, 30.0, 74.0, 111.0, 267.0, 36.0, 65.0, 161.0, 68.0, 93.0, 88.0, 7.0, 45.0, 12.0, 3.0, 6.0, 26.0, 2.0, 7.0, 8.0, 4.0, 3.0, 6.0, 11.0, 57.0, 67.0, 31.0, 217.0, 28.0, 32.0, 123.0, 63.0, 101.0, 120.0, 14.0, 113.0, 44.0, 4.0, 3.0, 474.0, 303.0, 25.0,…	0.004	[0.003228604471858134, 0.0006452723049126731, 0.008914177335229968, 0.00037514654161781947, 0.0002807253944191792, 0.000720552706311194, 0.000814663951120163, 0.00046956623818747434, 0.0008208052531536202, 0.0016688299647691451, 0.0004545078919097595, 0.0014463276836158192, 0.009507178890182382, 0.025019892140394306, 0.000821730198584798, 5.0097690496468114e-05, 0.006379855465221319, 0.0028680688…	4.08496732026e-05	0.0250198921404	0.0035038433697186892	0.004712180944996987	167302;533343;82177;4353367;4344800;1109246;828048;154801;240459;4371473;3726189;1141818;1139336;347569;4413178;2198172;2053915;4329253;153431;342428;604264;4442659;97361;4302012;1921250;581650;581019;4403263;318405;265891;800248;627230;163280;4303170;133177;4482432;814430;3283110;4433321;4422649;193660;809152;2056851;235468;80906;4415548;2120343;670818;4371558;131971;530626;4420159;1759135;44201…	k__Bacteria;p__Proteobacteria;c__Alphaproteobacteria;	96.0
Node24334	8.9683101716789e-187	1	[76.0, 28.0, 348.0, 123.0, 2.0, 38.0, 26.0, 9.0, 4.0, 28.0, 22.0, 39.0, 77.0, 101.0, 66.0, 17.0, 38.0, 43.0, 21.0, 92.0, 12.0, 48.0, 8.0, 28.0, 13.0, 4.0, 91.0, 95.0, 111.0, 190.0, 13.0, 30.0, 113.0, 415.0, 2.0, 57.0, 2.0, 69.0, 2.0, 2.0, 7.0, 7.0, 9.0, 9.0, 5.0, 4.0, 4.0, 3.0, 25.0, 28.0, 45.0, 20.0, 178.0, 18.0, 30.0, 39.0, 36.0, 107.0, 65.0, 43.0, 82.0, 49.0, 10.0, 4.0, 234.0, 298.0, 171.0, 21…	0.003	[0.0036622976098689285, 0.0012045083025036566, 0.016500711237553343, 0.005767878077373974, 0.00011229015776767166, 0.0016106472258720808, 0.0011767368182846799, 0.0005282620179609086, 0.00017280110592707794, 0.001297978861487113, 0.000909015783819519, 0.0017627118644067796, 0.003734963135428793, 0.004464680399610998, 0.0030130107281442593, 0.0008516607384399579, 0.002145438121047877, 0.0019575707…	9.07399845742e-05	0.0428945368572	0.003282435433150246	0.0052104289694871455	529803;806707;356368;2357381;153982;4408890;4313609;674956;1141071;168276;798097;970359;1108989;502999;795868;632387;547097;994959;585830;226508;245273;822328;744041;1700894;656486;4376009;240545;4396974;557392;4382994;1060565;859704;106838;4429516;2593579;519193;3719667;4293003;760641;1138985;557512;678809;4340873;2296710;513073;699876;319588;559688;1128131;273543;4479701;562311;128033;212776;11…	k__Bacteria;p__Proteobacteria;c__Alphaproteobacteria;	330.0
Node28101	8.9683101716789e-187	1	[38.0, 58.0, 269.0, 40.0, 10.0, 21.0, 39.0, 4.0, 883.0, 17.0, 26.0, 30.0, 57.0, 38.0, 34.0, 38.0, 52.0, 18.0, 2097.0, 19.0, 46.0, 7.0, 6.0, 75.0, 36.0, 1144.0, 56.0, 36.0, 28.0, 43.0, 64.0, 25.0, 12.0, 203.0, 524.0, 259.0, 15.0, 625.0, 16.0, 5.0, 5.0, 3.0, 23.0, 8.0, 5.0, 21.0, 2.0, 7.0, 24.0, 41.0, 35.0, 24.0, 13.0, 27.0, 15.0, 33.0, 45.0, 75.0, 35.0, 986.0, 103.0, 29.0, 958.0, 7.0, 51.0, 22.0, …	0.004	[0.0018311488049344642, 0.002495052912329003, 0.012754860123281177, 0.0018757327080890973, 0.0005614507888383584, 0.0008900945195608867, 0.0017651052274270196, 0.00023478311909373717, 0.038145844133402454, 0.0007880585944743185, 0.0010742913808776135, 0.0013559322033898306, 0.0027648428405122236, 0.0016797807444080984, 0.0015521570417712852, 0.0019037122388657884, 0.002935862691960253, 0.00081944…	9.30578820026e-05	0.0912254752686	0.00436306580901034	0.011149730547097265	81732;4437486;554334;809980;346159;2094250;169268;571160;2583847;340062;1114205;230619;532670;3290338;4380928;1120411;806393;335380;261435;1146925;4368648;159917;4303102;4469651;1110256;349173;581961;833394;563535;1989892;4416965;224772;278689;1025736;4386732;150612;20814;566810;304915;4302753;222039;836626;546477;259596;4347876;278334;681669;346586;3467025;1134142;815678;544098;4465584;4379825;4…	k__Bacteria;p__Proteobacteria;c__Deltaproteobacteria;	450.0
Node43282	8.9683101716789e-187	1	[1609.0, 1628.0, 1113.0, 1.0, 1200.0, 29.0, 1951.0, 977.0, 4.0, 11.0, 56.0, 502.0, 826.0, 366.0, 54.0, 1029.0, 284.0, 980.0, 1875.0, 208.0, 3.0, 6.0, 10.0, 50.0, 26.0, 11.0, 1077.0, 993.0, 432.0, 1373.0, 542.0, 1978.0, 1396.0, 26.0, 3.0, 9.0, 739.0, 111.0, 926.0, 1279.0, 1728.0, 1875.0, 1454.0, 1638.0, 592.0, 466.0, 1225.0, 2608.0, 428.0, 557.0, 1315.0, 621.0, 614.0, 2.0, 445.0, 1826.0, 791.0, 15…	0.035	[0.07753469545104086, 0.07003355415985546, 0.052773826458036986, 4.6893317702227434e-05, 0.067374094660603, 0.0012291781460602722, 0.08830052047974656, 0.0573457768386453, 0.00017280110592707794, 0.0005099202670127943, 0.0023138583588133213, 0.022689265536723163, 0.040065968180054326, 0.016178940854035893, 0.002465190595754394, 0.051550523520865685, 0.016034327009936768, 0.04461440407903123, 0.08…	4.37885886938e-05	0.174264033152	0.03623315319689074	0.03470372464341621	830374;4395124;278303;4447123;1105979;266642;290356;313749;3926523;843283;4445601;2331057;2271072;658002;4445602;4440085;1147435;4455298;4473329;4383345;916529;196687;161600;666579;556808;4420766;544068;948029;1657383;147529;2806523;977942;332995;4465304;301867;249295;1108367;799852;2898102;1108425;1133602;622365;4302976;4001204;264786;779927;4409073;241971;229462;4334702;579841;780722;521453;199…	k__Bacteria;p__Bacteroidetes;c__Flavobacteriia;o__Flavobacteriales;f__Flavobacteriaceae;	200.0
580822	8.9683101716789e-187	1	[3242.0, 206.0, 2128.0, 60.0, 447.0, 4.0, 163.0, 466.0, 181.0, 42.0, 24.0, 1627.0, 4595.0, 1934.0, 15.0, 1284.0, 2865.0, 2530.0, 750.0, 2346.0, 18.0, 30.0, 33.0, 16.0, 37.0, 34.0, 707.0, 2693.0, 2318.0, 3063.0, 1704.0, 3359.0, 3050.0, 82.0, 476.0, 12.0, 66.0, 70.0, 743.0, 1117.0, 1072.0, 810.0, 831.0, 1035.0, 1735.0, 819.0, 443.0, 392.0, 2889.0, 3662.0, 2522.0, 1314.0, 1003.0, 38.0, 2317.0, 2790.…	0.066	[0.15622590593677718, 0.008861739654134044, 0.1009009009009009, 0.002813599062133646, 0.025096850261074617, 0.0001695418132496927, 0.007377234668477031, 0.02735223337442038, 0.007819250043200277, 0.0019469682922306694, 0.0009916535823485662, 0.07353672316384181, 0.22288513775708188, 0.08549199893908585, 0.0006847751654873316, 0.06432543459746505, 0.16175474254742547, 0.1151780023672949, 0.0326271…	0.000133203090312	0.248932275778	0.06693278341442885	0.06464086832541176	580822;	k__Bacteria;p__Bacteroidetes;c__[Rhodothermi];o__[Rhodothermales];f__Rhodothermaceae;g__;s__;	1.0
1114496	8.9683101716789e-187	1	[162.0, 120.0, 128.0, 257.0, 206.0, 1703.0, 103.0, 177.0, 5.0, 1147.0, 2004.0, 81.0, 248.0, 53.0, 1130.0, 50.0, 197.0, 139.0, 117.0, 172.0, 36.0, 73.0, 283.0, 2288.0, 239.0, 4.0, 116.0, 147.0, 151.0, 175.0, 136.0, 212.0, 356.0, 875.0, 24.0, 681.0, 54.0, 116.0, 175.0, 148.0, 269.0, 154.0, 188.0, 142.0, 301.0, 122.0, 300.0, 239.0, 143.0, 178.0, 175.0, 43.0, 98.0, 222.0, 276.0, 165.0, 167.0, 171.0, …	0.018	[0.007806476484194295, 0.005162178439301385, 0.006069227121858701, 0.01205158264947245, 0.01156588625007018, 0.07218242699105668, 0.004661688164743155, 0.01038915301989787, 0.0002160013824088474, 0.053170776933061374, 0.08280307412610528, 0.003661016949152542, 0.012029491656965464, 0.002342852090884979, 0.051586395800045655, 0.002504884524823406, 0.011122402890695573, 0.006327961394883001, 0.0050…	4.53555878084e-05	0.249677252776	0.017086117920282702	0.0337594973695631	1114496;	k__Bacteria;p__Bacteroidetes;c__[Rhodothermi];o__[Rhodothermales];f__Rhodothermaceae;g__;s__;	1.0
Node46062	8.9683101716789e-187	1	[391.0, 2803.0, 252.0, 2635.0, 4909.0, 77.0, 2524.0, 4484.0, 21.0, 996.0, 367.0, 4.0, 150.0, 19.0, 345.0, 4.0, 560.0, 178.0, 5021.0, 214.0, 836.0, 1704.0, 1456.0, 259.0, 1271.0, 411.0, 1444.0, 348.0, 452.0, 663.0, 826.0, 394.0, 1938.0, 2679.0, 80.0, 838.0, 1341.0, 585.0, 5893.0, 3384.0, 5675.0, 3642.0, 5544.0, 3100.0, 5904.0, 2590.0, 6175.0, 6401.0, 27.0, 498.0, 428.0, 9.0, 568.0, 1394.0, 2279.0,…	0.088	[0.018841557440246723, 0.12057988471134819, 0.011948790896159318, 0.12356389214536928, 0.2756161922407501, 0.0032636799050565846, 0.11423398959040507, 0.2631918765040794, 0.0009072058061171591, 0.04617096235861302, 0.01516403603008016, 0.0001807909604519774, 0.007275902211874272, 0.0008398903722040492, 0.015749828806208628, 0.00020039076198587245, 0.031616982836495035, 0.008103432577619958, 0.218…	0.000180790960452	0.624613883921	0.09485457447805841	0.11346624944209543	805949;4382408;1105784;592121;539477;3164102;836466;1117973;568999;4419145;	k__Bacteria;p__Bacteroidetes;c__[Rhodothermi];o__[Rhodothermales];f__Rhodothermaceae;s__;	10.0
Node33175	8.9683101716789e-187	1	[195.0, 233.0, 234.0, 64.0, 6.0, 156.0, 174.0, 20.0, 3070.0, 40.0, 130.0, 169.0, 61.0, 71.0, 82.0, 67.0, 86.0, 142.0, 325.0, 67.0, 19.0, 15.0, 13.0, 187.0, 38.0, 4023.0, 324.0, 144.0, 184.0, 91.0, 316.0, 101.0, 150.0, 76.0, 1370.0, 1921.0, 29.0, 1672.0, 8.0, 10.0, 9.0, 125.0, 19.0, 7.0, 3.0, 3.0, 53.0, 6.0, 101.0, 106.0, 171.0, 64.0, 15.0, 5.0, 70.0, 223.0, 85.0, 172.0, 89.0, 3124.0, 127.0, 77.0,…	0.012	[0.00939668465690054, 0.010023229802976857, 0.011095305832147937, 0.0030011723329425558, 0.000336870473303015, 0.006612130716738015, 0.007875084860828241, 0.0011739155954686858, 0.1326248487990323, 0.0018542555164101613, 0.005371456904388067, 0.007638418079096045, 0.0029588668994955376, 0.0031385377066572365, 0.0037434375713307462, 0.0033565452632633636, 0.00485546522131888, 0.006464536101247382,…	5.36336819523e-05	0.205098139179	0.011865936939723508	0.029878067839360225	309050;647004;364926;4382186;138877;4154872;216550;526431;593017;270591;62691;250908;547181;252313;823453;215176;583651;573049;2589;1564019;837378;4346677;557795;555186;356218;4441484;541389;201988;1107788;1090634;555927;267117;4432632;278913;4466640;4350559;4419588;4351683;253327;1107796;1002658;825156;4295178;122966;219059;232612;968854;4473518;191828;4425842;837890;868676;620696;1807238;810334…	k__Bacteria;	952.0
Node57298	8.9683101716789e-187	1	[392.0, 126.0, 204.0, 22.0, 323.0, 79.0, 154.0, 263.0, 400.0, 23.0, 42.0, 8.0, 287.0, 64.0, 59.0, 105.0, 181.0, 227.0, 616.0, 9.0, 1.0, 145.0, 64.0, 127.0, 63.0, 803.0, 67.0, 191.0, 71.0, 153.0, 201.0, 148.0, 234.0, 115.0, 577.0, 310.0, 7.0, 210.0, 170.0, 98.0, 264.0, 565.0, 387.0, 225.0, 783.0, 160.0, 447.0, 313.0, 355.0, 210.0, 79.0, 723.0, 41.0, 35.0, 78.0, 583.0, 281.0, 361.0, 114.0, 280.0, 5…	0.009	[0.018889745566692366, 0.0054202873612664544, 0.009672830725462305, 0.0010316529894490035, 0.018134860479478973, 0.003348450811681431, 0.0069699026929169496, 0.015436990080413219, 0.017280110592707794, 0.0010661969219358427, 0.001735393769109991, 0.0003615819209039548, 0.013921226232052775, 0.002829104411634692, 0.002693448984250171, 0.005260257502129152, 0.010219060523938573, 0.01033415278157152…	4.08496732026e-05	0.040938057609	0.00916128842622866	0.008640035920491404	635683;252551;	k__Bacteria;	2.0
Node56710	8.9683101716789e-187	1	[89.0, 81.0, 222.0, 177.0, 2.0, 3552.0, 50.0, 75.0, 2323.0, 3544.0, 4112.0, 174.0, 18.0, 255.0, 4249.0, 679.0, 51.0, 45.0, 135.0, 285.0, 5659.0, 5102.0, 5423.0, 2778.0, 5505.0, 1652.0, 354.0, 88.0, 187.0, 155.0, 459.0, 44.0, 58.0, 1077.0, 3476.0, 2012.0, 33.0, 2666.0, 143.0, 4.0, 336.0, 302.0, 89.0, 54.0, 186.0, 133.0, 164.0, 256.0, 53.0, 252.0, 58.0, 1951.0, 362.0, 7376.0, 36.0, 299.0, 34.0, 106…	0.042	[0.004288743253662298, 0.003484470446528435, 0.010526315789473684, 0.008300117233294256, 0.00011229015776767166, 0.15055313016572713, 0.0022629554197782305, 0.004402183483007572, 0.1003542422671505, 0.1642870387539403, 0.16990331377572102, 0.007864406779661017, 0.0008731082654249127, 0.011272212890106976, 0.19397397854371148, 0.03401633184710185, 0.0028794037940379404, 0.00204862059546572, 0.0058…	9.95222929936e-05	0.360576237341	0.04025244425949657	0.07348485169988649	560567;299626;4321785;4322466;4404067;1863625;217883;4458429;3918098;4377181;4376712;342344;4384985;2572944;355875;196600;634072;806253;4421900;246939;3915438;932077;926526;524039;866280;516648;2025460;269075;546371;190209;1017181;209359;241999;4463482;4308875;231309;271404;235900;1613455;156466;1030543;900044;4365231;1117743;4482745;220524;199919;3950301;249939;4424700;817013;1068149;4458015;213…	k__Bacteria;	991.0
Node71181	8.9683101716789e-187	1	[40.0, 47.0, 54.0, 8.0, 116.0, 3.0, 49.0, 41.0, 119.0, 4.0, 4.0, 32.0, 41.0, 5.0, 10.0, 37.0, 32.0, 22.0, 6789.0, 36.0, 1.0, 3.0, 1.0, 6.0, 2.0, 350.0, 40.0, 20.0, 35.0, 19.0, 20.0, 31.0, 28.0, 6.0, 130.0, 261.0, 58.0, 1396.0, 104.0, 57.0, 168.0, 58.0, 305.0, 56.0, 135.0, 30.0, 172.0, 19.0, 43.0, 30.0, 32.0, 35.0, 17.0, 1.0, 41.0, 27.0, 28.0, 20.0, 6.0, 359.0, 35.0, 25.0, 152.0, 88.0, 44.0, 24.0,…	0.005	[0.0019275250578257518, 0.0020218532220597093, 0.0025604551920341396, 0.00037514654161781947, 0.006512829150524957, 0.00012715635993726954, 0.0022176963113826656, 0.002406526970710806, 0.005140832901330569, 0.00018542555164101615, 0.00016527559705809436, 0.0014463276836158192, 0.0019887466045789676, 0.0002210237821589603, 0.00045651677699155445, 0.0018536145483693202, 0.0018066847335140017, 0.001…	4.08496732026e-05	0.295340844825	0.0053158789572288	0.025117164034505635	851938;298486;416994;893534;2055543;325786;190562;696563;4459708;879972;511795;894969;859700;297525;179435;300935;4289139;32167;4300883;824714;4449011;496787;4456236;294390;581463;4294476;49406;4452634;301089;251702;185034;301921;324820;745553;302273;737329;3571896;292171;294126;369097;355424;3662844;80221;1839897;898871;4337109;4302605;162704;297628;313816;1078587;1082539;4318869;4431922;4372206…	k__Bacteria;	555.0
Node6144	8.9683101716789e-187	1	[17.0, 29.0, 181.0, 41.0, 7.0, 43.0, 20.0, 13.0, 2599.0, 18.0, 43.0, 44.0, 10.0, 15.0, 450.0, 13.0, 19.0, 10.0, 1847.0, 45.0, 154.0, 583.0, 107.0, 83.0, 57.0, 1300.0, 48.0, 22.0, 13.0, 16.0, 23.0, 14.0, 10.0, 59.0, 2054.0, 1728.0, 4.0, 1252.0, 13.0, 10.0, 11.0, 20.0, 24.0, 25.0, 4.0, 6.0, 6.0, 13.0, 25.0, 23.0, 22.0, 19.0, 6.0, 22.0, 6.0, 32.0, 24.0, 36.0, 24.0, 3074.0, 20.0, 15.0, 2316.0, 10.0, …	0.008	[0.0008191981495759444, 0.0012475264561645015, 0.008582266477003319, 0.0019226260257913248, 0.0003930155521868508, 0.0018225744924341965, 0.0009051821679112921, 0.0007630451370546458, 0.11227751857611888, 0.0008344149823845726, 0.0017767126683745145, 0.0019887005649717516, 0.00048506014745828483, 0.0006630713464768809, 0.02054325496461995, 0.0006512699764540855, 0.0010727190605239385, 0.000455249…	0.000139840581737	0.146151286074	0.008209058393528635	0.02416032248973418	767841;4437583;1071670;244523;4294448;4305723;792498;334326;817349;240236;4383269;2012005;4321226;243181;579757;4306786;4299352;222489;4339223;824839;848412;4457067;806568;619848;215190;4458424;1002009;4400390;1568260;694548;2946783;817119;112782;20957;305381;2177646;819753;673712;714738;231136;155781;4354363;1108503;255091;95836;4364684;801421;368658;155357;205391;4384238;4385103;278970;4443142;…	k__Bacteria;	702.0
32				0.9956743827786111	[0.9972050886661529, 0.999698872924374, 0.9966808914177336, 0.9997186400937865, 0.999382404132278, 0.9997456872801257, 0.9999094817832092, 0.9999413042202264, 0.8759288059443582, 0.9998145744483591, 0.9999586811007358, 0.9996836158192093, 0.9999029879705081, 0.999823180974273, 0.9999543483223009, 0.9998998046190067, 0.9999435411020777, 0.9999089501957572, 0.9999129943011268, 1.0, 0.99979575163398…	0.814580678053	1.0	0.9957713013006182	0.020715250021771735
