## Supplementary material 1 for "Detection of phylogenetic core groups in diverse microbial ecosystems": results_stats.txt

Node	Leaves	Mean	Desv	Max
Node4302	267	0.133569586337014	0.03648113544196753753	0.2556
587391	1	0	0	0
Node12397	22	0.0572177586206896	0.01223890751027986975	0.0855
4459768	1	0	0	0
Node12530	30	0.068851995412844	0.01887316548980297581	0.1255
Node14107	168	0.0690266683298882	0.01920919211599100541	0.1282
Node12498	959	0.117112990874309	0.02713362708892994645	0.2608
Node17844	17	0.0450874452554745	0.01525193772680002782	0.07988
Node17602	287	0.103682303932557	0.01990849162491621312	0.1919
Node18578	73	0.064836291745911	0.01462762125263516659	0.1034
Node18809	116	0.078844191275671	0.01667003318046169937	0.152
Node19986	105	0.0590715491668196	0.01560381833463739093	0.1117
Node12132	310	0.105681471187572	0.02553605934051818419	0.2069
Node7260	365	0.105769285273442	0.03171550276679356064	0.2103
60179	1	0	0	0
Node21852	156	0.16715157307088	0.05110898672282810969	0.3362
Node20387	182	0.102672578314716	0.02102560920515229685	0.1858
Node26522	137	0.051964956960395	0.01188142395237973991	0.1242
Node27227	19	0.0564180232558139	0.01559966478618438134	0.08775
Node26395	296	0.0705255308856882	0.01721036695420315551	0.1635
Node26283	96	0.0852536417452315	0.01932612460765093484	0.1414
Node24334	330	0.0982552210514653	0.01974871893847745254	0.177
Node28101	450	0.148989864223078	0.02657797344402328580	0.2346
Node43282	200	0.0880949339229187	0.02107813390578452037	0.1592
580822	1	0	0	0
1114496	1	0	0	0
Node46062	10	0.08063	0.02222464515293582815	0.1108
Node33175	952	0.186423521351872	0.04454493755695881543	0.3237
Node57298	2	0.01349	0.01349000000000000000	0.02698
Node56710	991	0.204127352276848	0.04736441745523362816	0.3021
Node71181	555	0.155434768791956	0.03802166353040934478	0.3146
Node6144	702	0.171769296490164	0.03995197790242092632	0.3002
32	0	0	0	0
