## Supplementary material 1 for "Detection of phylogenetic core groups in diverse microbial ecosystems": results_stats.txt

Node	Leaves	Mean	Desv	Max
Node38248	141	0.0464031347381218	0.01393988537849551330	0.1093
Node37821	596	0.110345274399219	0.03523737837934158802	0.2117
Node37150	449	0.135846471708244	0.03838054761564482941	0.2407
Node84088	346	0.0999395202560019	0.02197111766966487301	0.1859
Node83783	198	0.101006401763742	0.03049843246005033617	0.1827
Node91157	437	0.0967117699833051	0.02722478268554087100	0.198
Node91117	884	0.132556270759704	0.03850206699859554294	0.2523
Node90589	488	0.119132307248237	0.03676190291363846143	0.212
Node94663	323	0.148850256499498	0.04655447349600895229	0.2746
Node90269	239	0.121298964629773	0.03710000181917610095	0.231
Node96442	263	0.0541547051721142	0.01437010846113768899	0.1464
Node96035	295	0.0576416493566401	0.01692672146450694096	0.1517
Node98004	527	0.0568471974718981	0.01719587430331723494	0.165
Node97751	657	0.0621101038111881	0.01365437543091188042	0.1623
Node88775	995	0.0741557323524399	0.02735959169100280999	0.2277
Node85223	1168	0.098888926836565	0.03277910375824467230	0.2148
Node83668	345	0.100262444515594	0.02502483402608796525	0.2121
Node80988	937	0.122762762982965	0.04517663421268111691	0.2607
Node49288	1318	0.171244498390371	0.04539145741329507036	0.3267
19	0	0	0	0
