## Supplementary material 1 for "Detection of phylogenetic core groups in diverse microbial ecosystems": results_stats.txt

Node	Leaves	Mean	Desv	Max
Node4027	65	0.16271864968765	0.03992779068468439565	0.248
Node6501	3	0.0262225	0.01706699208267233011	0.04298
Node7292	48	0.0822221169176262	0.02692426848948804774	0.1617
Node7517	15	0.0494690566037736	0.01302089956666193628	0.08275
1132602	1	0	0	0
Node7659	3	0.0190725	0.01128645067104800667	0.02833
Node7767	10	0.0443310869565217	0.01179653564256693118	0.0704
Node7719	36	0.0428648335974643	0.01332106022711893605	0.08231
740831	1	0	0	0
Node8027	22	0.0495431034482759	0.01677016351542593040	0.0937
Node7663	48	0.0537522364924712	0.01401884393827411861	0.09546
657631	1	0	0	0
Node8108	14	0.0346995652173913	0.00865047522105548835	0.05035
Node8104	14	0.0308426304347826	0.00883267489116332188	0.04696
Node8172	28	0.0300932058047493	0.00996568752027873389	0.06011
1039594	1	0	0	0
Node8257	2	0.0095	0.00950000000000000000	0.019
Node8266	12	0.0391544776119403	0.01259518615500973848	0.06245
Node8291	9	0.0246464864864865	0.00621373292348582520	0.03527
611360	1	0	0	0
674056	1	0	0	0
4429771	1	0	0	0
2742255	1	0	0	0
Node8364	2	0.0037785	0.00377850000000000000	0.007557
Node8324	23	0.0295496377952756	0.00762027049933134591	0.05075
Node8373	3	0.0306875	0.01893400693857483512	0.05021
Node8382	2	0.01158	0.01158000000000000000	0.02316
Node8384	9	0.0287141621621622	0.01193784854878394744	0.05975
Node8170	32	0.0412924004024145	0.01344048577686654896	0.1014
Node8400	4	0.0430528571428571	0.01952482208756384546	0.05869
4408559	1	0	0	0
4379869	1	0	0	0
Node8439	10	0.0332413043478261	0.00980555645688262304	0.05041
1932541	1	0	0	0
Node8529	7	0.0358677272727273	0.01206685502893177216	0.05418
Node8526	6	0.034381875	0.01207185270513084914	0.04472
Node8523	6	0.02705625	0.00947831398179548597	0.04102
Node8518	7	0.0466518181818182	0.02046834754540944861	0.08366
Node8498	13	0.051486835443038	0.01350240668133314669	0.08102
Node8429	44	0.0612299514255543	0.01555161762532367563	0.1055
Node8571	7	0.0374636363636364	0.01259386522566896457	0.05778
Node8580	12	0.0442637313432836	0.01328200542714201725	0.07126
Node8628	12	0.0285462686567164	0.00709653748570615246	0.04079
Node8648	9	0.0249735135135135	0.01036631687211330618	0.04819
4388545	1	0	0	0
Node8678	2	0.009345	0.00934500000000000000	0.01869
Node8682	3	0.0234025	0.01409135439728914064	0.03549
Node8700	9	0.0353135135135135	0.00883970410909231735	0.05182
Node8680	12	0.0528673134328358	0.02076818897687932731	0.1084
614969	1	0	0	0
Node8722	2	0.00837	0.00837000000000000000	0.01674
549030	1	0	0	0
1040114	1	0	0	0
4477199	1	0	0	0
Node8761	6	0.02338375	0.00799023847813692605	0.03247
Node8740	12	0.0265581641791045	0.00870900359054979951	0.0416
81130	1	0	0	0
Node8776	7	0.0322127272727273	0.01192897777447007401	0.05288
Node8794	5	0.03163	0.01130758554728156810	0.04324
306159	1	0	0	0
Node8619	45	0.0422858728557013	0.01123802602238929682	0.08075
Node8097	27	0.0679105397727273	0.02139809075737648609	0.1048
Node8842	21	0.0495995734597156	0.01415955840168979281	0.08872
312863	1	0	0	0
550484	1	0	0	0
Node8893	19	0.0398066860465116	0.01208558645925897963	0.07457
Node8962	20	0.0401673298429319	0.00979522924218272699	0.06311
797200	1	0	0	0
Node9033	3	0.019395	0.01157246840566004743	0.03045
Node9024	6	0.032460625	0.01051340006179613618	0.04321
689559	1	0	0	0
Node9075	2	0.02594	0.02594000000000000000	0.05188
Node8827	53	0.0607636976069615	0.01567182553951695826	0.1162
Node9260	2	0.012415	0.01241500000000000000	0.02483
812899	1	0	0	0
Node9261	4	0.0256742857142857	0.01093218297001088434	0.03451
Node9253	6	0.027106875	0.00959226036887944363	0.0407
107623	1	0	0	0
Node9292	10	0.0463031086956522	0.01866609959284276936	0.08417
Node9238	38	0.0407574715909091	0.00966301266570655489	0.06908
254961	1	0	0	0
Node9360	12	0.0303016417910448	0.01166116524694093339	0.05882
Node9340	23	0.053871062992126	0.01854181053312825759	0.09035
816394	1	0	0	0
Node9098	87	0.0596771485836452	0.01591525250967291439	0.1278
Node8824	32	0.0659205030181086	0.01225414773736256209	0.09603
Node8817	11	0.0814476785714286	0.02160157451198125048	0.1142
Node9765	5	0.0344554545454545	0.01585336979586034257	0.05737
Node9723	16	0.0862047933884298	0.02962957945493518138	0.1521
Node10412	75	0.0494235832132564	0.01765415853375283361	0.1181
Node10286	22	0.06235125	0.01701367621000464438	0.09539
Node10729	43	0.0616363053097345	0.01923220396402513198	0.1029
Node10926	27	0.0506738835227272	0.01332518401674764865	0.09458
Node11127	63	0.0730436182190379	0.02237417009799007048	0.1242
4394922	1	0	0	0
Node11428	16	0.0432210743801653	0.01579109471820823447	0.08789
Node11503	24	0.0516340072202166	0.01085651739107730624	0.08108
136395	1	0	0	0
Node11544	12	0.0357654029850746	0.01122856347593600238	0.06108
Node11573	2	0.01474	0.01474000000000000000	0.02948
Node11563	23	0.0366774133858268	0.01039156997255308867	0.06444
Node11615	28	0.0266331081794195	0.00732777557895491911	0.05182
721703	1	0	0	0
Node11664	27	0.0312028977272727	0.00815713513036249143	0.05816
4315164	1	0	0	0
566480	1	0	0	0
239128	1	0	0	0
Node11784	29	0.0541901523341524	0.01357892424938017688	0.08616
228077	1	0	0	0
Node11840	11	0.0463376785714286	0.01273383905626924437	0.06795
Node11722	29	0.0532990663390663	0.01118125489579492593	0.0811
Node11408	41	0.0602772570036541	0.02181462554697877458	0.1114
Node9718	84	0.0792443134499569	0.01946437799679118953	0.1521
Node11884	18	0.058472512987013	0.02195629896846661177	0.1198
Node11882	6	0.03405	0.01178616827047705102	0.04974
Node11945	32	0.0477511871227364	0.01220864517055864803	0.08365
Node8085	16	0.10641694214876	0.03458576195949685883	0.1933
Node7508	33	0.078699224952741	0.02958742373148784308	0.1679
Node12324	17	0.0448009489051095	0.01146187510189331979	0.07137
2534143	1	0	0	0
Node13362	78	0.0497500712383488	0.02060765386766965280	0.1401
Node13315	22	0.039624224137931	0.01105632952990742765	0.0663
Node13097	47	0.0743247689463955	0.02090317569537671948	0.1233
Node13929	40	0.0769931241997438	0.02444007875180264226	0.128
Node16853	57	0.0558174157795867	0.01890753380314799279	0.1336
Node15150	148	0.077405505836934	0.03424125208587603620	0.2053
Node17231	17	0.0306384452554744	0.00954566774432044644	0.05639
Node17146	40	0.042311642765685	0.01930838612300890879	0.1235
4422794	1	0	0	0
Node17140	39	0.0758587196765499	0.02360017326229519443	0.1362
Node17127	40	0.0677418258642765	0.02903874246699460641	0.1508
Node17581	9	0.06237	0.03053588664134339493	0.09689
Node17602	44	0.0888934002111933	0.03209487192458711152	0.1971
Node18580	15	0.0685907547169811	0.02618323349801439249	0.1228
Node12495	50	0.09807544045677	0.03324068216070647970	0.1691
Node12132	113	0.109379625533259	0.03069531249912647493	0.1912
Node7259	16	0.129036859504132	0.02913200716354702189	0.1656
Node20821	62	0.0708943863636363	0.01735828097062203334	0.1218
Node21452	34	0.0948805160142348	0.02435367800345623359	0.1434
Node22460	19	0.107015465116279	0.02347569912062846319	0.1512
Node21853	69	0.15026018747337	0.03861899958103200270	0.3023
Node23145	9	0.0357014324324324	0.01135575157649444179	0.0539
Node23360	8	0.0268006896551724	0.00848062494892773218	0.04053
Node23325	21	0.0363254976303317	0.00967259190863737929	0.06236
Node23295	58	0.0491971704957678	0.01456770445313224358	0.1002
Node23124	39	0.0576449326145552	0.01548688766072602465	0.1069
Node23885	25	0.0518093986710963	0.01348938641381167493	0.07596
Node23486	83	0.0529072620446533	0.01363099084306669175	0.1178
Node23980	7	0.0297681818181818	0.00962949287646298122	0.05004
Node24167	19	0.0446601162790697	0.01583854894062647394	0.0841
Node24239	10	0.0406128260869565	0.01187858662779802267	0.06462
Node24231	24	0.0561947400722022	0.02258730305496995363	0.1193
Node24163	17	0.052678905109489	0.01219112365130901295	0.08382
Node24437	45	0.0541324419778002	0.01379976338623488863	0.09984
Node24699	48	0.0461517714791851	0.01002051932240744696	0.08172
Node24858	32	0.0537458551307847	0.01443070218375519660	0.09392
Node25018	14	0.039405402173913	0.01064000989095212261	0.06214
Node24841	28	0.0505352084432718	0.01313219541823552061	0.08471
Node25164	42	0.0496189907192574	0.01238630490555557089	0.08872
Node24664	39	0.060894460916442	0.01952951630709716272	0.1126
Node25457	44	0.0486955279831046	0.01421434309476283888	0.1003
Node25797	44	0.0566904963041183	0.02238560482888867580	0.1432
Node25909	57	0.0665811653099562	0.01739962681662388413	0.1222
Node25405	133	0.0752362332839731	0.01640410871328024941	0.1258
Node24335	71	0.0780420112630732	0.01974534608083244005	0.128
35565	1	0	0	0
Node27273	20	0.0376395811518325	0.00903110499419589297	0.05986
Node27308	10	0.0355741304347826	0.01094107271111672121	0.05802
Node27268	7	0.0320945454545455	0.01168555002294898398	0.05912
Node27321	11	0.0347592857142857	0.00884673019844515209	0.05376
Node27340	4	0.0294571428571429	0.01510592477358820955	0.04751
Node27338	2	0.016865	0.01686500000000000000	0.03373
Node27263	6	0.0364049375	0.01472252167373487007	0.05487
Node27361	5	0.0319345454545455	0.01050796352870816734	0.04245
Node27261	25	0.0418093687707641	0.00925868369985952701	0.06175
4441793	1	0	0	0
719608	1	0	0	0
Node27458	12	0.0296973134328358	0.00903760263781684529	0.05301
Node27419	22	0.0376321551724138	0.01013277839200285678	0.06178
Node27394	17	0.0756086131386861	0.01861946752915649304	0.1189
Node27485	8	0.0304272413793103	0.00838028058807334923	0.04344
Node26395	66	0.0705701817334575	0.01574043070336609309	0.1256
Node26286	38	0.0687972159090909	0.02550120780738033984	0.1203
Node20384	141	0.122518182554959	0.02279026743941595346	0.2102
Node28826	35	0.102957718120805	0.02227201329778354366	0.1345
Node28660	36	0.146421061806656	0.04264800673267591295	0.2204
Node29839	10	0.0358613043478261	0.01002243431522626643	0.05504
Node31208	12	0.0425980597014925	0.01078821513446413433	0.0573
Node31061	60	0.0870563410502541	0.02641593203802591555	0.1518
Node31345	7	0.0838586363636364	0.02556631933822569228	0.1315
Node31515	30	0.0543917889908257	0.01413291757510932348	0.08382
Node30721	58	0.121875507859734	0.02940761214909469660	0.1802
Node29015	95	0.110187352888491	0.03320949729591054800	0.182
Node28032	66	0.160788289841566	0.03151385621091612774	0.2195
Node33594	52	0.124982486812359	0.04520856697855385462	0.1972
Node34852	28	0.0435916094986807	0.01346047274181924860	0.07718
Node34683	48	0.068322134632418	0.01869306588270784435	0.1331
352485	1	0	0	0
4432665	1	0	0	0
Node35297	16	0.0325476033057851	0.00806304466669872169	0.04658
Node35288	24	0.0367648194945848	0.01256406900376287332	0.0775
Node34636	52	0.0918346646571213	0.02342017637017481984	0.1529
Node34563	23	0.128156929133858	0.03190635522831822920	0.1872
Node35468	4	0.0409128571428571	0.02766493536915624171	0.07533
Node35543	2	0.013485	0.01348500000000000000	0.02697
Node35534	11	0.0912567857142857	0.03477188078375686598	0.1494
Node35571	6	0.047004375	0.01816603904568563345	0.06516
Node35549	14	0.057194347826087	0.02742515250262174932	0.1093
1115404	1	0	0	0
3995174	1	0	0	0
Node35441	50	0.114216859706362	0.03141090136366401696	0.1719
Node33428	37	0.141884827586207	0.04335008896503108677	0.2031
Node36050	9	0.0466208108108108	0.01451248379255160443	0.07368
Node35906	26	0.12415663803681	0.03750481006088858997	0.1935
Node36133	115	0.0963024606467357	0.02809305345290075441	0.1648
Node41634	174	0.131375379949509	0.03046951320196778267	0.2093
Node42929	5	0.0391772727272727	0.01867546912683689454	0.07178
Node42781	270	0.103975199471307	0.04707462919956884801	0.2071
Node35903	760	0.140933350602073	0.04227829128641955889	0.2564
Node45456	6	0.094175375	0.05011493712815950446	0.1496
2363675	1	0	0	0
Node45499	8	0.0822234482758621	0.02887281650509665813	0.1285
Node45529	11	0.0557575	0.02955142486593739527	0.1128
Node45450	33	0.107912514177694	0.03501374144387057645	0.1579
Node46349	2	0.014155	0.01415500000000000000	0.02831
Node46317	9	0.0729867567567568	0.02540172818701070189	0.1071
Node46312	24	0.144886245487365	0.04185795586189165545	0.2136
578784	1	0	0	0
Node33352	100	0.133817863057968	0.05775327960583329505	0.2409
Node47264	11	0.0520144642857143	0.01493523015266289762	0.07077
Node47423	27	0.0762105113636364	0.02001841232777629646	0.1361
Node47181	57	0.180031609267376	0.03986954883222620567	0.2556
Node33175	19	0.155893895348837	0.04337135962138666918	0.2224
Node49312	41	0.138948046285018	0.04576099149663925278	0.2323
Node52482	11	0.0512076785714286	0.02004123650582468427	0.1011
818461	1	0	0	0
Node52916	21	0.0568001895734597	0.01647048064464064145	0.1067
Node53323	37	0.100454482758621	0.04072063829746729302	0.1812
Node55093	21	0.0499178199052133	0.01780055049965550925	0.08425
Node55944	10	0.0307708260869565	0.01172484944059142279	0.04959
Node52699	115	0.137351766625991	0.04519113405771910920	0.2231
Node50832	116	0.135757322740218	0.03589373230976920851	0.2165
Node57288	70	0.0696899495033111	0.01621498831175326503	0.1183
4347159	1	0	0	0
Node58255	2	0.009765	0.00976500000000000000	0.01953
Node58212	22	0.044375775862069	0.01290701490976116445	0.08491
Node58687	74	0.0412045710584753	0.01336072957561397543	0.09577
Node58677	70	0.0710566589403974	0.02412419895785153319	0.1387
838192	1	0	0	0
Node59368	27	0.0317982727272727	0.01096713624334830628	0.07187
Node58202	74	0.0623119404145079	0.02375497092505907489	0.1513
Node59487	78	0.0491459780292943	0.01657338638172567315	0.1012
Node59475	61	0.0569255270344074	0.02030655075685831486	0.1471
Node61212	3	0.018935	0.01149456502004316821	0.02975
Node61424	99	0.088232176628195	0.02702973364218238093	0.1579
Node56713	295	0.128358051860904	0.05756748757282238733	0.2792
Node63107	69	0.110422275244994	0.02191015312958697694	0.1692
Node63897	99	0.155090305028854	0.03847266130379376290	0.2188
Node62998	77	0.191223495046122	0.04277963129843407147	0.2778
Node67014	72	0.0959316816581934	0.02188963324751915527	0.1655
Node67357	27	0.0852306818181818	0.02031429632870831192	0.1335
Node67504	18	0.118196948051948	0.03402699780537007646	0.1751
Node68074	3	0.06851	0.04910388273853708200	0.1159
Node69769	28	0.0604635356200527	0.01825632977751308589	0.09715
Node70549	24	0.0919357039711191	0.03887759655682331400	0.1767
Node70299	51	0.11331777507837	0.03812310819669862648	0.1774
Node69669	54	0.153654497206704	0.06197926847049979502	0.2483
Node76274	4	0.0120744285714286	0.00720091708161720885	0.02015
Node76306	17	0.0372428467153285	0.01175187103903501827	0.06733
532232	1	0	0	0
Node76087	116	0.0748141755359016	0.02357342492775216149	0.1582
228894	1	0	0	0
Node75423	127	0.0852888190452387	0.02457765753545237679	0.1797
Node79639	58	0.0811256711003628	0.02273532799011401991	0.1366
Node78956	118	0.123916023174971	0.02912998305411402054	0.2044
Node78872	35	0.115609496644295	0.04397164213248329437	0.187
Node80614	39	0.0734355660377358	0.02062147186885773680	0.1377
Node81572	50	0.0622984257748776	0.01705605233987876809	0.115
Node81183	115	0.0698826372788286	0.01667303986511577918	0.1146
Node82196	112	0.111969987453756	0.02719906064013215145	0.1854
Node82951	64	0.111404149727318	0.03125677385674969175	0.1707
Node84236	65	0.0795119500240269	0.01825284036839444887	0.1405
Node84088	65	0.102473368572801	0.02347550014805780448	0.1575
Node83669	94	0.0992858554437329	0.02937468801142641923	0.1611
Node85054	22	0.0615878017241379	0.02404849968247358253	0.1337
113909	1	0	0	0
Node87322	26	0.0496168404907975	0.01834453244681774385	0.0912
184971	1	0	0	0
Node87657	45	0.06738273259334	0.02113888773264347984	0.1195
313968	1	0	0	0
Node87621	41	0.0567718514007308	0.01925871308531935630	0.1269
Node87560	69	0.107815943757989	0.03190242865327450270	0.1739
Node87143	188	0.0744950222993345	0.01706582094494815096	0.139
Node90732	79	0.0757875791693704	0.01994898663591424135	0.13
Node91132	135	0.100328758788415	0.02792341136890559079	0.1808
185952	1	0	0	0
4376072	1	0	0	0
Node92979	40	0.063647080665813	0.01761136548636669456	0.1258
Node92801	63	0.0873476100307061	0.02104346564945726805	0.146
Node93279	13	0.0499608860759494	0.01969000062293866460	0.08306
555945	1	0	0	0
Node92559	248	0.118054799438441	0.03582178433117646919	0.2184
Node94247	36	0.0429216988906498	0.01530291911582845686	0.1039
Node94116	67	0.0859545547016274	0.03227142542733912149	0.1988
Node94667	82	0.137886278446719	0.04029380474949865044	0.2506
Node95104	107	0.109514771509168	0.02703766013001788955	0.1834
Node90253	363	0.115211067834531	0.04344337020321017866	0.239
Node97019	120	0.0528597493348271	0.01708914022918525881	0.1279
145575	1	0	0	0
Node98174	85	0.0607611929431533	0.02145832608877206899	0.165
Node98004	203	0.0515303156944992	0.01551989193470283156	0.1392
147981	1	0	0	0
Node97751	308	0.0625455377017283	0.01420171793151398990	0.1333
Node88775	423	0.0775114819727952	0.02614705237803146712	0.1948
Node83401	283	0.127497738547514	0.05531230636992449622	0.2353
Node71800	440	0.153544993932557	0.03369799119731501147	0.2448
Node71323	43	0.169267511061947	0.06033209257217157058	0.2471
Node49288	194	0.189578191432539	0.03813760467254386966	0.2977
Node6144	130	0.19435028130217	0.06239048584897548303	0.3041
Node2447	76	0.243023938968782	0.04981698341501430173	0.3354
320	0	0	0	0
